# Diverse digital and fuzzy composite transcriptional elements are prevalent features of mammalian cis-regulomes

**DOI:** 10.1101/2021.11.26.470154

**Authors:** Virendra K. Chaudhri, Harinder Singh

**Affiliations:** Center for Systems Immunology and Department of Immunology, University of Pittsburgh, Pittsburgh, Pennsylvania 15213; Department of Computational and Systems Biology, University of Pittsburgh, Pittsburgh, Pennsylvania 15213

## Abstract

Mammalian transcriptional regulatory sequences are comprised of complex combinations of simple transcription factor (TF) motifs. Stereospecific juxta-positioning of simple TF motifs generates composite elements (CEs), that increase combinatorial and regulatory specificity of TF-DNA interactions. Although a small number of CEs and their cooperative or anti-cooperative modes of TF binding have been thoroughly characterized, a systematic analysis of CE diversity, prevalence and properties in cis-regulomes has not been undertaken. We developed a computational pipeline termed CEseek to discover >20,000 CEs in open chromatin regions of diverse immune cells and validated many using CAP-SELEX, ChIP-Seq and STARR-seq datasets. Strikingly, the CEs manifested a bimodal distribution of configurations, termed *digital* and *fuzzy*, based on their stringent or relaxed stereospecific constraints, respectively. *Digital* CEs mediate cooperative as well as anti-cooperative binding of structurally diverse TFs that likely reflect AND/OR genomic logic gates. In contrast, *fuzzy* CEs encompass a less diverse set of TF motif pairs that are selectively enriched in p300 associated, multi-genic enhancers. The annotated CEs greatly expand the regulatory DNA motif lexicon and the universe of TF-TF interactions that underlie combinatorial logic of gene regulation.
