## Supplementary Table 7 for "Diverse digital and fuzzy composite transcriptional elements are prevalent features of mammalian cis-regulomes"

### Sheet: Table description
TF motif pair counts for indicated simple TF motifs (All CEs, Digital CEs and Fuzzy CEs)

### Sheet: CE TF motif pair counts
TF motif	TF motif pair counts
Zeb1	117
Nfic	111
Ets2	105
Klf7	95
Zbtb7b	95
Nfe2l1	93
Lmo2	92
Pax7(Paired,Homeobox),longest-Myoblast-Pax7-ChIP-Seq(GSE25064)-Homer	88
Nfatc2	87
Irf4:Irf1	86
E2f1	84
Ebf1	84
Rbpj	84
Rara	82
Tbp	81
Creb3	79
Mecp2	78
Runx1	78
Tfap4	77
Zfp384	77
Cxxc1	75
Rela:Relb	75
Zbtb7a	75
VDR(NR),DR3-GM10855-VDR+vitD-ChIP-Seq(GSE22484)-Homer	74
Rxra	71
Smad4	71
Ybx1	70
Zbtb33-halfSite	70
Nr3c1	69
Ascl1(bHLH)-NeuralTubes-Ascl1-ChIP-Seq(GSE55840)-Homer	67
Mbd2	66
Arid3a	63
Ppard:Nr2c2	63
SPDEF(ETS)-VCaP-SPDEF-ChIP-Seq(SRA014231)-Homer	63
Bptf	62
Hnf1b	62
Hivep2	60
Nfkb1	59
ZNF143|STAF(Zf)-CUTLL-ZNF143-ChIP-Seq(GSE29600)-Homer	59
Atoh1(bHLH)-Cerebellum-Atoh1-ChIP-Seq(GSE22111)-Homer	57
Hes1	57
Hmbox1	57
Maff:Mafk	57
Myc	57
Olig2(bHLH)-Neuron-Olig2-ChIP-Seq(GSE30882)-Homer	55
Foxj1	53
Tcf12	53
Foxh1(Forkhead)-hESC-FOXH1-ChIP-Seq(GSE29422)-Homer	51
NF1-halfsite(CTF)-LNCaP-NF1-ChIP-Seq(Unpublished)-Homer	50
Hif1a	49
E2f6:E2f4	48
Jun	48
MyoD(bHLH)-Myotube-MyoD-ChIP-Seq(GSE21614)-Homer	48
Pou2f1:Pou2f2	48
Creb1	47
Sp3	47
Crebzf	46
Lef1:Tcf7l2	46
NeuroD1(bHLH)-Islet-NeuroD1-ChIP-Seq(GSE30298)-Homer	46
Myb	45
Sox6(HMG)-Myotubes-Sox6-ChIP-Seq(GSE32627)-Homer	45
Tbet(T-box)-CD8-Tbet-ChIP-Seq(GSE33802)-Homer	45
Sfpi1	44
Cebpb:Cebpd	42
Hic1	41
Meis1(Homeobox)-MastCells-Meis1-ChIP-Seq(GSE48085)-Homer	41
Tcf3	41
Foxp1	40
Six1(Homeobox)-Myoblast-Six1-ChIP-Chip(GSE20150)-Homer	39
Sox4	39
Klf16	38
Hsf1	37
Otx2(Homeobox)-EpiLC-Otx2-ChIP-Seq(GSE56098)-Homer	37
Pbx2	37
Stat3:Stat1:Stat5a	37
Rfx3	36
Atf5	35
Srebf1	34
Tfe3	34
Nrf1	33
Stat5b	33
Hinfp	32
Mafb	32
Eomes(T-box)-H9-Eomes-ChIP-Seq(GSE26097)-Homer	31
Sox4(HMG)-proB-Sox4-ChIP-Seq(GSE50066)-Homer	31
Tbx21	31
AR-halfsite(NR)-LNCaP-AR-ChIP-Seq(GSE27824)-Homer	30
Egr2	30
Mga	30
Zfp148	30
Mef2c	29
AP-2gamma(AP2)-MCF7-TFAP2C-ChIP-Seq(GSE21234)-Homer	28
CRX(Homeobox)-Retina-Crx-ChIP-Seq(GSE20012)-Homer	28
Lhx2(Homeobox)-HFSC-Lhx2-ChIP-Seq(GSE48068)-Homer	28
Gabpa:Elk1:Elk3	27
Smad2	27
Ddit3	25
Esrra	25
Oct4(POU,Homeobox)-mES-Oct4-ChIP-Seq(GSE11431)-Homer	25
Tfdp1	24
Yy1	24
Arntl	23
Rest	23
Stat6	23
Terf2	23
Fubp1	22
GATA3(Zf)-iTreg-Gata3-ChIP-Seq(GSE20898)-Homer	22
Mtf1	21
Nfya	21
Foxo1	20
Gfi1	19
Atf2	18
Tef:Nfil3	18
Cux1	17
Prdm1	17
Bcl6	16
Ikzf1	15
Clock:Bhlhe41	14
Pit1(Homeobox)-GCrat-Pit1-ChIP-Seq(GSE58009)-Homer	14
Usf1:Usf2:Atf3:Tfeb	14
Chop(bZIP)-MEF-Chop-ChIP-Seq(GSE35681)-Homer	13
Tbx20(T-box)-Heart-Tbx20-ChIP-Seq(GSE29636)-Homer	11
Cdx2(Homeobox)-mES-Cdx2-ChIP-Seq(GSE14586)-Homer	10
Grhl1	10
Bach1	9
Dbp	9
Mef2a	9
Pbx3(Homeobox)-GM12878-PBX3-ChIP-Seq(GSE32465)-Homer	9
Srebp1a(bHLH)-HepG2-Srebp1a-ChIP-Seq(GSE31477)-Homer	9
PRDM14(Zf)-H1-PRDM14-ChIP-Seq(GSE22767)-Homer	7
Unknown-ESC-element(?)-mES-Nanog-ChIP-Seq(GSE11724)-Homer	7
Gata1(Zf)-K562-GATA1-ChIP-Seq(GSE18829)-Homer	6
Pknox1:Tgif1:Tgif2	5
PBX1(Homeobox)-MCF7-PBX1-ChIP-Seq(GSE28007)-Homer	4
ZBTB33(Zf)-GM12878-ZBTB33-ChIP-Seq(GSE32465)-Homer	4
Hoxc9(Homeobox)-Ainv15-Hoxc9-ChIP-Seq(GSE21812)-Homer	3
Klf3	3
Pou6f1	3
Atf4	2
Thap1	2
Hes5	1
Xbp1	1

### Sheet: Digital CE TF motif pair counts
TF motif	TF motif pair counts for digital CEs
Nfe2l1	87
Rara	78
Nfic	77
Zeb1	76
VDR(NR),DR3-GM10855-VDR+vitD-ChIP-Seq(GSE22484)-Homer	73
Nfatc2	70
Irf4:Irf1	68
Runx1	67
Rxra	67
Nr3c1	65
Pax7(Paired,Homeobox),longest-Myoblast-Pax7-ChIP-Seq(GSE25064)-Homer	65
Lmo2	64
Ets2	63
Cxxc1	62
Rbpj	62
Zfp384	62
Hnf1b	61
Ybx1	61
Creb3	60
Ppard:Nr2c2	60
Tbp	60
SPDEF(ETS)-VCaP-SPDEF-ChIP-Seq(SRA014231)-Homer	59
Arid3a	58
Ebf1	56
Hmbox1	56
Bptf	55
Myc	54
Smad4	54
Foxh1(Forkhead)-hESC-FOXH1-ChIP-Seq(GSE29422)-Homer	51
ZNF143|STAF(Zf)-CUTLL-ZNF143-ChIP-Seq(GSE29600)-Homer	51
Klf7	50
Foxj1	48
Hivep2	48
Jun	48
Rela:Relb	48
Zbtb7b	48
Hes1	47
Maff:Mafk	47
Zbtb7a	47
Lef1:Tcf7l2	46
Pou2f1:Pou2f2	45
Sox6(HMG)-Myotubes-Sox6-ChIP-Seq(GSE32627)-Homer	45
Tbet(T-box)-CD8-Tbet-ChIP-Seq(GSE33802)-Homer	45
Tfap4	45
Creb1	43
Mecp2	42
Myb	42
Nfkb1	41
Zbtb33-halfSite	41
Foxp1	40
Hic1	40
Olig2(bHLH)-Neuron-Olig2-ChIP-Seq(GSE30882)-Homer	40
NeuroD1(bHLH)-Islet-NeuroD1-ChIP-Seq(GSE30298)-Homer	39
Sfpi1	39
Sox4	39
Cebpb:Cebpd	38
Hif1a	38
Mbd2	38
Six1(Homeobox)-Myoblast-Six1-ChIP-Chip(GSE20150)-Homer	38
Tcf12	38
Ascl1(bHLH)-NeuralTubes-Ascl1-ChIP-Seq(GSE55840)-Homer	37
Hsf1	37
Pbx2	37
Crebzf	36
Meis1(Homeobox)-MastCells-Meis1-ChIP-Seq(GSE48085)-Homer	36
NF1-halfsite(CTF)-LNCaP-NF1-ChIP-Seq(Unpublished)-Homer	36
Atf5	35
Rfx3	35
Otx2(Homeobox)-EpiLC-Otx2-ChIP-Seq(GSE56098)-Homer	34
Srebf1	34
Tfe3	34
Stat5b	33
E2f6:E2f4	32
Stat3:Stat1:Stat5a	32
Atoh1(bHLH)-Cerebellum-Atoh1-ChIP-Seq(GSE22111)-Homer	31
Eomes(T-box)-H9-Eomes-ChIP-Seq(GSE26097)-Homer	31
Mafb	31
Sox4(HMG)-proB-Sox4-ChIP-Seq(GSE50066)-Homer	31
Tbx21	31
Mga	30
AR-halfsite(NR)-LNCaP-AR-ChIP-Seq(GSE27824)-Homer	29
MyoD(bHLH)-Myotube-MyoD-ChIP-Seq(GSE21614)-Homer	29
CRX(Homeobox)-Retina-Crx-ChIP-Seq(GSE20012)-Homer	28
Lhx2(Homeobox)-HFSC-Lhx2-ChIP-Seq(GSE48068)-Homer	27
Tcf3	27
Smad2	26
Ddit3	25
Esrra	25
Mef2c	25
Tfdp1	24
Yy1	24
E2f1	23
Klf16	23
Oct4(POU,Homeobox)-mES-Oct4-ChIP-Seq(GSE11431)-Homer	23
Rest	23
Stat6	23
Terf2	23
Arntl	22
GATA3(Zf)-iTreg-Gata3-ChIP-Seq(GSE20898)-Homer	22
Gabpa:Elk1:Elk3	21
Sp3	21
Foxo1	20
Nfya	20
AP-2gamma(AP2)-MCF7-TFAP2C-ChIP-Seq(GSE21234)-Homer	19
Gfi1	19
Fubp1	18
Hinfp	18
Mtf1	18
Tef:Nfil3	18
Atf2	17
Cux1	17
Egr2	17
Prdm1	17
Bcl6	16
Zfp148	16
Ikzf1	15
Clock:Bhlhe41	14
Pit1(Homeobox)-GCrat-Pit1-ChIP-Seq(GSE58009)-Homer	14
Usf1:Usf2:Atf3:Tfeb	14
Chop(bZIP)-MEF-Chop-ChIP-Seq(GSE35681)-Homer	13
Nrf1	11
Tbx20(T-box)-Heart-Tbx20-ChIP-Seq(GSE29636)-Homer	11
Cdx2(Homeobox)-mES-Cdx2-ChIP-Seq(GSE14586)-Homer	10
Grhl1	10
Bach1	9
Dbp	9
Mef2a	9
Pbx3(Homeobox)-GM12878-PBX3-ChIP-Seq(GSE32465)-Homer	9
Srebp1a(bHLH)-HepG2-Srebp1a-ChIP-Seq(GSE31477)-Homer	9
PRDM14(Zf)-H1-PRDM14-ChIP-Seq(GSE22767)-Homer	7
Unknown-ESC-element(?)-mES-Nanog-ChIP-Seq(GSE11724)-Homer	7
Gata1(Zf)-K562-GATA1-ChIP-Seq(GSE18829)-Homer	6
Pknox1:Tgif1:Tgif2	5
PBX1(Homeobox)-MCF7-PBX1-ChIP-Seq(GSE28007)-Homer	4
ZBTB33(Zf)-GM12878-ZBTB33-ChIP-Seq(GSE32465)-Homer	4
Hoxc9(Homeobox)-Ainv15-Hoxc9-ChIP-Seq(GSE21812)-Homer	3
Klf3	3
Pou6f1	3
Atf4	2
Thap1	2
Hes5	1
Xbp1	1

### Sheet: Fuzzy CE TF motif pair counts
TF motif	TF motif pair counts for fuzzy CEs
E2f1	40
Zbtb7b	26
Klf7	23
Mecp2	22
Ascl1(bHLH)-NeuralTubes-Ascl1-ChIP-Seq(GSE55840)-Homer	20
Mbd2	20
Zbtb33-halfSite	20
Zeb1	16
Tfap4	12
Zbtb7a	12
Sp3	10
Nrf1	9
Atoh1(bHLH)-Cerebellum-Atoh1-ChIP-Seq(GSE22111)-Homer	7
Hes1	7
Cxxc1	6
E2f6:E2f4	6
Ebf1	6
Ets2	6
Hif1a	6
Klf16	6
MyoD(bHLH)-Myotube-MyoD-ChIP-Seq(GSE21614)-Homer	6
Zfp148	6
Hinfp	5
Lmo2	5
Nfic	5
AP-2gamma(AP2)-MCF7-TFAP2C-ChIP-Seq(GSE21234)-Homer	3
Olig2(bHLH)-Neuron-Olig2-ChIP-Seq(GSE30882)-Homer	3
Runx1	3
Egr2	2
Nfkb1	2
Rela:Relb	2
Smad4	2
Tcf12	2
Creb1	1
Creb3	1
Crebzf	1
Gabpa:Elk1:Elk3	1
Hivep2	1
Maff:Mafk	1
Meis1(Homeobox)-MastCells-Meis1-ChIP-Seq(GSE48085)-Homer	1
Mtf1	1
Myc	1
Ppard:Nr2c2	1
Rbpj	1
Rxra	1
Tcf3	1
Ybx1	1
