## Supplementary Table 8 for "Diverse digital and fuzzy composite transcriptional elements are prevalent features of mammalian cis-regulomes"

### Sheet: Table description
CE counts for indicated simple TF motifs (All CEs, Digital CEs and Fuzzy CEs)

### Sheet: CE counts
TF motif	CE counts
E2f1	3016
Zbtb7b	2045
Klf7	1924
Zeb1	1583
Mecp2	1534
Ascl1(bHLH)-NeuralTubes-Ascl1-ChIP-Seq(GSE55840)-Homer	1394
Zbtb33-halfSite	1392
Mbd2	1378
Zbtb7a	1306
Tfap4	1250
Ets2	1223
Nfic	1111
Sp3	1091
Lmo2	947
Atoh1(bHLH)-Cerebellum-Atoh1-ChIP-Seq(GSE22111)-Homer	904
Ebf1	850
Nrf1	790
Rela:Relb	733
MyoD(bHLH)-Myotube-MyoD-ChIP-Seq(GSE21614)-Homer	727
E2f6:E2f4	598
Pax7(Paired,Homeobox),longest-Myoblast-Pax7-ChIP-Seq(GSE25064)-Homer	596
Zfp148	596
Cxxc1	590
Klf16	574
Creb3	560
Hes1	556
Tbp	537
Rbpj	525
Olig2(bHLH)-Neuron-Olig2-ChIP-Seq(GSE30882)-Homer	522
Runx1	519
Hinfp	507
Hif1a	506
Smad4	488
Nfkb1	481
Tcf12	480
Egr2	446
Nfatc2	437
Zfp384	427
Irf4:Irf1	387
Tcf3	372
Nfe2l1	363
NF1-halfsite(CTF)-LNCaP-NF1-ChIP-Seq(Unpublished)-Homer	345
AP-2gamma(AP2)-MCF7-TFAP2C-ChIP-Seq(GSE21234)-Homer	327
Crebzf	326
Hivep2	326
Ybx1	306
Bptf	290
Rara	257
Rxra	253
Foxj1	232
Maff:Mafk	229
Gabpa:Elk1:Elk3	226
Myc	208
Nr3c1	207
ZNF143|STAF(Zf)-CUTLL-ZNF143-ChIP-Seq(GSE29600)-Homer	206
Ppard:Nr2c2	197
Creb1	196
Meis1(Homeobox)-MastCells-Meis1-ChIP-Seq(GSE48085)-Homer	185
SPDEF(ETS)-VCaP-SPDEF-ChIP-Seq(SRA014231)-Homer	181
VDR(NR),DR3-GM10855-VDR+vitD-ChIP-Seq(GSE22484)-Homer	172
NeuroD1(bHLH)-Islet-NeuroD1-ChIP-Seq(GSE30298)-Homer	160
Fubp1	156
Arid3a	154
Cebpb:Cebpd	151
Mtf1	138
Sfpi1	135
Myb	129
Hmbox1	124
Hnf1b	122
Pou2f1:Pou2f2	118
Hic1	117
Stat3:Stat1:Stat5a	116
Jun	100
Mafb	100
Hsf1	94
Smad2	93
Otx2(Homeobox)-EpiLC-Otx2-ChIP-Seq(GSE56098)-Homer	84
Arntl	83
Mef2c	82
Foxh1(Forkhead)-hESC-FOXH1-ChIP-Seq(GSE29422)-Homer	81
AR-halfsite(NR)-LNCaP-AR-ChIP-Seq(GSE27824)-Homer	80
Six1(Homeobox)-Myoblast-Six1-ChIP-Chip(GSE20150)-Homer	79
Rfx3	78
Sox6(HMG)-Myotubes-Sox6-ChIP-Seq(GSE32627)-Homer	74
Oct4(POU,Homeobox)-mES-Oct4-ChIP-Seq(GSE11431)-Homer	69
Sox4	68
Stat5b	68
Tbet(T-box)-CD8-Tbet-ChIP-Seq(GSE33802)-Homer	64
Tfe3	64
Lhx2(Homeobox)-HFSC-Lhx2-ChIP-Seq(GSE48068)-Homer	61
Atf2	60
Atf5	59
Lef1:Tcf7l2	59
Stat6	59
Foxp1	57
Pbx2	49
Bcl6	44
Nfya	44
Srebf1	43
CRX(Homeobox)-Retina-Crx-ChIP-Seq(GSE20012)-Homer	42
Eomes(T-box)-H9-Eomes-ChIP-Seq(GSE26097)-Homer	41
Mga	41
Sox4(HMG)-proB-Sox4-ChIP-Seq(GSE50066)-Homer	40
Tbx21	40
Ikzf1	38
Terf2	38
Esrra	36
Yy1	36
Ddit3	34
Cux1	33
Rest	32
Tfdp1	32
Prdm1	31
Tef:Nfil3	31
Usf1:Usf2:Atf3:Tfeb	30
Clock:Bhlhe41	29
GATA3(Zf)-iTreg-Gata3-ChIP-Seq(GSE20898)-Homer	29
Foxo1	28
Gfi1	28
Pit1(Homeobox)-GCrat-Pit1-ChIP-Seq(GSE58009)-Homer	28
Chop(bZIP)-MEF-Chop-ChIP-Seq(GSE35681)-Homer	21
Grhl1	21
Unknown-ESC-element(?)-mES-Nanog-ChIP-Seq(GSE11724)-Homer	20
Tbx20(T-box)-Heart-Tbx20-ChIP-Seq(GSE29636)-Homer	19
Dbp	16
Mef2a	16
Cdx2(Homeobox)-mES-Cdx2-ChIP-Seq(GSE14586)-Homer	15
Bach1	14
Srebp1a(bHLH)-HepG2-Srebp1a-ChIP-Seq(GSE31477)-Homer	13
Pbx3(Homeobox)-GM12878-PBX3-ChIP-Seq(GSE32465)-Homer	10
Pknox1:Tgif1:Tgif2	10
ZBTB33(Zf)-GM12878-ZBTB33-ChIP-Seq(GSE32465)-Homer	10
Gata1(Zf)-K562-GATA1-ChIP-Seq(GSE18829)-Homer	8
PRDM14(Zf)-H1-PRDM14-ChIP-Seq(GSE22767)-Homer	8
Hoxc9(Homeobox)-Ainv15-Hoxc9-ChIP-Seq(GSE21812)-Homer	5
Klf3	5
PBX1(Homeobox)-MCF7-PBX1-ChIP-Seq(GSE28007)-Homer	5
Hes5	4
Atf4	3
Pou6f1	3
Thap1	2
Xbp1	1

### Sheet: Digital CE counts
TF motif	Digital CE counts
Nfe2l1	238
Pax7(Paired,Homeobox),longest-Myoblast-Pax7-ChIP-Seq(GSE25064)-Homer	216
Zeb1	210
Ets2	197
Irf4:Irf1	190
Nfic	188
Rara	178
Ebf1	159
Nfatc2	159
Lmo2	151
Nr3c1	150
Zfp384	147
Tbp	141
Creb3	133
Rbpj	133
Rxra	132
Cxxc1	131
Myc	130
VDR(NR),DR3-GM10855-VDR+vitD-ChIP-Seq(GSE22484)-Homer	128
Bptf	125
Runx1	125
Zbtb7b	124
Tfap4	123
Ybx1	123
Smad4	122
Olig2(bHLH)-Neuron-Olig2-ChIP-Seq(GSE30882)-Homer	118
Crebzf	116
Ppard:Nr2c2	115
Rela:Relb	115
Hmbox1	113
Hnf1b	113
Nfkb1	111
SPDEF(ETS)-VCaP-SPDEF-ChIP-Seq(SRA014231)-Homer	109
Zbtb33-halfSite	109
Arid3a	108
Klf7	108
ZNF143|STAF(Zf)-CUTLL-ZNF143-ChIP-Seq(GSE29600)-Homer	108
Zbtb7a	107
Hivep2	106
NF1-halfsite(CTF)-LNCaP-NF1-ChIP-Seq(Unpublished)-Homer	102
Jun	100
Foxj1	94
Hsf1	94
Cebpb:Cebpd	93
Maff:Mafk	93
Creb1	92
Meis1(Homeobox)-MastCells-Meis1-ChIP-Seq(GSE48085)-Homer	91
Hif1a	90
Ascl1(bHLH)-NeuralTubes-Ascl1-ChIP-Seq(GSE55840)-Homer	89
Tcf12	88
Hes1	87
Atoh1(bHLH)-Cerebellum-Atoh1-ChIP-Seq(GSE22111)-Homer	86
Foxh1(Forkhead)-hESC-FOXH1-ChIP-Seq(GSE29422)-Homer	81
Sfpi1	78
Stat3:Stat1:Stat5a	77
Hic1	75
MyoD(bHLH)-Myotube-MyoD-ChIP-Seq(GSE21614)-Homer	74
Pou2f1:Pou2f2	74
Sox6(HMG)-Myotubes-Sox6-ChIP-Seq(GSE32627)-Homer	74
Rfx3	70
Sox4	68
Stat5b	68
NeuroD1(bHLH)-Islet-NeuroD1-ChIP-Seq(GSE30298)-Homer	67
Mecp2	66
Myb	66
Mafb	65
Six1(Homeobox)-Myoblast-Six1-ChIP-Chip(GSE20150)-Homer	64
Tbet(T-box)-CD8-Tbet-ChIP-Seq(GSE33802)-Homer	64
Tfe3	64
Mbd2	63
E2f6:E2f4	62
Otx2(Homeobox)-EpiLC-Otx2-ChIP-Seq(GSE56098)-Homer	60
Atf5	59
Lef1:Tcf7l2	59
Stat6	59
Foxp1	57
Tcf3	57
AR-halfsite(NR)-LNCaP-AR-ChIP-Seq(GSE27824)-Homer	55
E2f1	53
Lhx2(Homeobox)-HFSC-Lhx2-ChIP-Seq(GSE48068)-Homer	53
Egr2	51
Pbx2	49
Arntl	48
Gabpa:Elk1:Elk3	47
Smad2	46
Bcl6	44
AP-2gamma(AP2)-MCF7-TFAP2C-ChIP-Seq(GSE21234)-Homer	43
Klf16	43
Srebf1	43
CRX(Homeobox)-Retina-Crx-ChIP-Seq(GSE20012)-Homer	42
Eomes(T-box)-H9-Eomes-ChIP-Seq(GSE26097)-Homer	41
Mga	41
Oct4(POU,Homeobox)-mES-Oct4-ChIP-Seq(GSE11431)-Homer	41
Sox4(HMG)-proB-Sox4-ChIP-Seq(GSE50066)-Homer	40
Tbx21	40
Hinfp	38
Ikzf1	38
Sp3	38
Terf2	38
Zfp148	38
Esrra	36
Mef2c	36
Yy1	36
Ddit3	34
Cux1	33
Rest	32
Tfdp1	32
Prdm1	31
Tef:Nfil3	31
Fubp1	30
Nfya	30
Usf1:Usf2:Atf3:Tfeb	30
Clock:Bhlhe41	29
GATA3(Zf)-iTreg-Gata3-ChIP-Seq(GSE20898)-Homer	29
Atf2	28
Foxo1	28
Gfi1	28
Mtf1	28
Pit1(Homeobox)-GCrat-Pit1-ChIP-Seq(GSE58009)-Homer	28
Chop(bZIP)-MEF-Chop-ChIP-Seq(GSE35681)-Homer	21
Grhl1	21
Unknown-ESC-element(?)-mES-Nanog-ChIP-Seq(GSE11724)-Homer	20
Nrf1	19
Tbx20(T-box)-Heart-Tbx20-ChIP-Seq(GSE29636)-Homer	19
Dbp	16
Mef2a	16
Cdx2(Homeobox)-mES-Cdx2-ChIP-Seq(GSE14586)-Homer	15
Bach1	14
Srebp1a(bHLH)-HepG2-Srebp1a-ChIP-Seq(GSE31477)-Homer	13
Pbx3(Homeobox)-GM12878-PBX3-ChIP-Seq(GSE32465)-Homer	10
Pknox1:Tgif1:Tgif2	10
ZBTB33(Zf)-GM12878-ZBTB33-ChIP-Seq(GSE32465)-Homer	10
Gata1(Zf)-K562-GATA1-ChIP-Seq(GSE18829)-Homer	8
PRDM14(Zf)-H1-PRDM14-ChIP-Seq(GSE22767)-Homer	8
Hoxc9(Homeobox)-Ainv15-Hoxc9-ChIP-Seq(GSE21812)-Homer	5
Klf3	5
PBX1(Homeobox)-MCF7-PBX1-ChIP-Seq(GSE28007)-Homer	5
Hes5	4
Atf4	3
Pou6f1	3
Thap1	2
Xbp1	1

### Sheet: Fuzzy CE counts
TF motif	Fuzzy CE counts
E2f1	2217
Zbtb7b	1481
Klf7	1272
Mecp2	1249
Ascl1(bHLH)-NeuralTubes-Ascl1-ChIP-Seq(GSE55840)-Homer	1157
Mbd2	1125
Zbtb33-halfSite	1062
Zeb1	882
Zbtb7a	682
Tfap4	643
Sp3	573
Nrf1	512
Hes1	403
Atoh1(bHLH)-Cerebellum-Atoh1-ChIP-Seq(GSE22111)-Homer	399
MyoD(bHLH)-Myotube-MyoD-ChIP-Seq(GSE21614)-Homer	335
E2f6:E2f4	333
Zfp148	333
Klf16	330
Cxxc1	317
Ebf1	317
Ets2	312
Hif1a	307
Hinfp	273
Lmo2	265
Nfic	260
AP-2gamma(AP2)-MCF7-TFAP2C-ChIP-Seq(GSE21234)-Homer	182
Olig2(bHLH)-Neuron-Olig2-ChIP-Seq(GSE30882)-Homer	162
Runx1	149
Egr2	112
Rela:Relb	108
Nfkb1	105
Smad4	102
Tcf12	101
Hivep2	59
Mtf1	57
Myc	56
Meis1(Homeobox)-MastCells-Meis1-ChIP-Seq(GSE48085)-Homer	55
Creb3	53
Gabpa:Elk1:Elk3	53
Ybx1	53
Maff:Mafk	52
Ppard:Nr2c2	51
Creb1	50
Crebzf	50
Rbpj	50
Rxra	50
Tcf3	49
