## Supplementary Table 10 for "Diverse digital and fuzzy composite transcriptional elements are prevalent features of mammalian cis-regulomes"

### Sheet: Table description
Enrichment statistics of CEs in co-bound regions of cognate TF pairs in ChIPseq datasets from CH12, MEL, GM12878 and K562 cells

### Sheet: CH12
Cell line	CE name	ChIP-seq TF1	ChIP-seq TF2	Log2FC (cobound/singly bound)	logP of enrichment	logP of depletion
CH12	Ets2.W.Clock:Bhlhe41_-1|-|+	Bhlhe40	Ets1	0.285	-33.798	0
CH12	Jun.W.Myc_-1|+|-	cMyc	cJun	-1.574	0	-682.901
CH12	Jun.W.Myc_0|+|+	cMyc	cJun	-1.613	0	-691.067
CH12	Ets2.W.Jun_2|-|+	Ets1	cJun	0.481	-80.905	0
CH12	Ets2.W.Jun_-2|-|-	Ets1	cJun	0.509	-61.165	0
CH12	Ets2.W.Jun_0|-|-	Ets1	cJun	0.474	-56.582	0
CH12	Ets2.W.Jun_3|-|-	Ets1	cJun	0.46	-47.746	0
CH12	Jun.W.Myc_0|+|+	cMyc	JunD	-0.358	0	-19.133
CH12	Jun.W.Myc_-1|+|-	cMyc	JunD	-0.418	0	-26.954
CH12	Usf1:Usf2:Atf3:Tfeb.W.Jun_-5|+|-	Usf2	cJun	0.143	-10.64	0
CH12	Myc.W.Rest_4|+|-	cMyc	coRest	-3.007	0	-1734.99
CH12	Myc.W.Rest_5|-|+	cMyc	coRest	-3.133	0	-1833.16
CH12	Jun.W.Myc_-1|+|-	cMyc	JunD	-1.2	0	-390.803
CH12	Jun.W.Myc_0|+|+	cMyc	JunD	-1.198	0	-376.453
CH12	Ets2.W.Jun_2|-|+	Ets1	JunD	0.425	-67.303	0
CH12	Ets2.W.Jun_0|-|-	Ets1	JunD	0.489	-60.646	0
CH12	Ets2.W.Jun_-2|-|-	Ets1	JunD	0.415	-42.173	0
CH12	Ets2.W.Jun_3|-|-	Ets1	JunD	0.29	-21.555	0
CH12	Ets2.W.Nrf1_-5|+|+	Ets1	Nrf1	1.962	-1358.19	0
CH12	Ets2.W.Nrf1_-5|-|+	Ets1	Nrf1	2.15	-1163.58	0
CH12	Ets2.W.Nrf1_-1|-|+	Ets1	Nrf1	1.585	-303.47	0
CH12	Ets2.W.Nrf1_-1|-|-	Ets1	Nrf1	1.542	-280.049	0
CH12	Ets2.W.Nrf1_0|+|-	Ets1	Nrf1	2.14	-252.9	0
CH12	Ets2.W.Nrf1_0|+|+	Ets1	Nrf1	1.884	-233.363	0
CH12	Ets2.W.Nrf1_1|+|+	Ets1	Nrf1	1.737	-211.148	0
CH12	Ets2.W.Nrf1_2|-|+	Ets1	Nrf1	1.785	-207.812	0
CH12	Ets2.W.Nrf1_4|+|-	Ets1	Nrf1	2.194	-186.487	0
CH12	Ets2.W.Nrf1_2|-|-	Ets1	Nrf1	1.743	-185.422	0
CH12	Ets2.W.Nrf1_-2|+|+	Ets1	Nrf1	1.372	-184.529	0
CH12	Ets2.W.Nrf1_5|-|-	Ets1	Nrf1	2.05	-184.25	0
CH12	Ets2.W.Nrf1_1|+|-	Ets1	Nrf1	1.704	-169.176	0
CH12	Ets2.W.Nrf1_2|+|-	Ets1	Nrf1	1.872	-155.794	0
CH12	Ets2.W.Nrf1_1|-|-	Ets1	Nrf1	1.771	-154.073	0
CH12	Ets2.W.Nrf1_0|-|+	Ets1	Nrf1	1.431	-153.422	0
CH12	Ets2.W.Nrf1_9|-|-	Ets1	Nrf1	2.337	-142.904	0
CH12	Ets2.W.Nrf1_5|+|-	Ets1	Nrf1	1.953	-141.824	0
CH12	Ets2.W.Nrf1_3|+|-	Ets1	Nrf1	1.904	-141.599	0
CH12	Ets2.W.Nrf1_3|+|+	Ets1	Nrf1	1.779	-141.31	0
CH12	Ets2.W.Nrf1_1|-|+	Ets1	Nrf1	1.6	-139.424	0
CH12	Ets2.W.Nrf1_2|+|+	Ets1	Nrf1	1.67	-138.979	0
CH12	Ets2.W.Nrf1_4|+|+	Ets1	Nrf1	1.801	-138.708	0
CH12	Ets2.W.Nrf1_5|-|+	Ets1	Nrf1	1.784	-134.937	0
CH12	Ets2.W.Nrf1_3|-|-	Ets1	Nrf1	1.754	-134.404	0
CH12	Ets2.W.Nrf1_5|+|+	Ets1	Nrf1	1.792	-120.258	0
CH12	Ets2.W.Nrf1_9|-|+	Ets1	Nrf1	2.05	-110.964	0
CH12	Ets2.W.Nrf1_7|-|+	Ets1	Nrf1	1.872	-103.001	0
CH12	Ets2.W.Nrf1_4|-|+	Ets1	Nrf1	1.561	-101.648	0
CH12	Ets2.W.Nrf1_10|+|-	Ets1	Nrf1	2.283	-98.711	0
CH12	Ets2.W.Nrf1_6|+|-	Ets1	Nrf1	1.897	-95.759	0
CH12	Ets2.W.Nrf1_7|-|-	Ets1	Nrf1	1.829	-94.217	0
CH12	Ets2.W.Nrf1_8|-|-	Ets1	Nrf1	1.973	-93.73	0
CH12	Ets2.W.Nrf1_8|+|-	Ets1	Nrf1	2.004	-87.653	0
CH12	Ets2.W.Nrf1_10|+|+	Ets1	Nrf1	1.971	-83.483	0
CH12	Ets2.W.Nrf1_6|+|+	Ets1	Nrf1	1.641	-81.824	0
CH12	Ets2.W.Nrf1_10|-|+	Ets1	Nrf1	1.919	-80.651	0
CH12	Ets2.W.Nrf1_9|+|-	Ets1	Nrf1	1.99	-80.286	0
CH12	Ets2.W.Nrf1_8|-|+	Ets1	Nrf1	1.647	-79.977	0
CH12	Ets2.W.Nrf1_7|+|+	Ets1	Nrf1	1.611	-75.781	0
CH12	Ets2.W.Nrf1_9|+|+	Ets1	Nrf1	1.83	-74.766	0
CH12	Ets2.W.Nrf1_10|-|-	Ets1	Nrf1	1.768	-66.514	0
CH12	Ets2.W.Nrf1_8|+|+	Ets1	Nrf1	1.613	-61.969	0
CH12	Ets2.W.Nrf1_7|+|-	Ets1	Nrf1	1.497	-53.315	0
CH12	Usf1:Usf2:Atf3:Tfeb.W.Jun_-5|+|-	Usf2	JunD	0.144	-11.24	0

### Sheet: MEL
Cell line	CE name	ChIP-seq TF1	ChIP-seq TF2	Log2FC (cobound/singly bound)	logP of enrichment	logP of depletion
MEL	Jun.W.Myc_-1|+|-	JunD	cMyc	-1.292	0	-486.122
MEL	Jun.W.Myc_0|+|+	JunD	cMyc	-1.356	0	-523.548
MEL	Maff:Mafk.W.Myc_1|-|+	Mafk	cMyc	-1.094	0	-707.141
MEL	Maff:Mafk.W.Myc_2|-|-	Mafk	cMyc	-1.246	0	-770.002
MEL	Nfe2l1.W.Myc_-3|+|+	Nfe2	cMyc	0.269	-75.44	0
MEL	Nfe2l1.W.Myc_-4|+|-	Nfe2	cMyc	0.222	-32.43	0
MEL	Ets2.W.E2f6:E2f4_-5|+|+	Ets1	E2f4	2.211	-588.635	0
MEL	Ets2.W.E2f6:E2f4_-4|+|+	Ets1	E2f4	0.321	-479.112	0
MEL	Ets2.W.E2f6:E2f4_-3|+|+	Ets1	E2f4	1.414	-240.865	0
MEL	Ets2.W.E2f6:E2f4_1|-|+	Ets1	E2f4	0.702	-192.079	0
MEL	Ets2.W.E2f6:E2f4_-2|-|+	Ets1	E2f4	0.566	-187.735	0
MEL	Ets2.W.E2f6:E2f4_-1|-|-	Ets1	E2f4	1.205	-164.539	0
MEL	Ets2.W.E2f6:E2f4_2|-|+	Ets1	E2f4	0.651	-132.851	0
MEL	Ets2.W.E2f6:E2f4_-5|-|+	Ets1	E2f4	0.499	-132.801	0
MEL	Ets2.W.E2f6:E2f4_-1|+|+	Ets1	E2f4	0.518	-129.252	0
MEL	Ets2.W.E2f6:E2f4_-1|-|+	Ets1	E2f4	0.563	-115.515	0
MEL	Ets2.W.E2f6:E2f4_0|-|+	Ets1	E2f4	0.532	-111.819	0
MEL	Ets2.W.E2f6:E2f4_2|+|+	Ets1	E2f4	0.509	-97.054	0
MEL	Ets2.W.E2f6:E2f4_0|-|-	Ets1	E2f4	0.871	-88.261	0
MEL	Ets2.W.E2f6:E2f4_3|+|+	Ets1	E2f4	0.535	-87.591	0
MEL	Ets2.W.E2f6:E2f4_5|-|+	Ets1	E2f4	0.621	-73.991	0
MEL	Ets2.W.E2f6:E2f4_1|+|+	Ets1	E2f4	0.414	-66.965	0
MEL	Ets2.W.E2f6:E2f4_-2|+|+	Ets1	E2f4	0.702	-63.587	0
MEL	Ets2.W.E2f6:E2f4_6|+|+	Ets1	E2f4	0.563	-57.54	0
MEL	Ets2.W.E2f6:E2f4_4|-|+	Ets1	E2f4	0.44	-54.853	0
MEL	Ets2.W.E2f6:E2f4_5|+|+	Ets1	E2f4	0.439	-46.943	0
MEL	Ets2.W.E2f6:E2f4_4|+|+	Ets1	E2f4	0.383	-26.922	0
MEL	Ets2.W.E2f6:E2f4_7|+|+	Ets1	E2f4	0.365	-23.142	0
MEL	Ets2.W.E2f6:E2f4_10|-|+	Ets1	E2f4	0.343	-15.065	0
MEL	Ets2.W.E2f6:E2f4_8|+|+	Ets1	E2f4	0.305	-13.945	0
MEL	E2f6:E2f4.W.Nrf1_-5|+|+	E2f4	Nrf1	0.526	-49.159	0
MEL	E2f6:E2f4.W.Nrf1_-5|+|-	E2f4	Nrf1	0.563	-45.212	0
MEL	E2f6:E2f4.W.Nrf1_-3|+|-	E2f4	Nrf1	0.446	-19.243	0
MEL	E2f6:E2f4.W.Nrf1_-3|+|+	E2f4	Nrf1	0.393	-19.023	0
MEL	E2f6:E2f4.W.Nrf1_-3|-|-	E2f4	Nrf1	0.35	-13.819	0
MEL	E2f6:E2f4.W.Nrf1_-3|-|+	E2f4	Nrf1	0.378	-13.78	0
MEL	E2f6:E2f4.W.Nrf1_8|-|+	E2f4	Nrf1	0.464	-5.762	0
MEL	E2f6:E2f4.W.Nrf1_-1|-|+	E2f4	Nrf1	0.255	-4.982	-0.001
MEL	Ets2.W.Jun_0|-|-	Ets1	JunD	0.576	-52.418	0
MEL	Ets2.W.Jun_-2|-|-	Ets1	JunD	0.512	-40.509	0
MEL	Ets2.W.Jun_2|-|+	Ets1	JunD	0.534	-39.402	0
MEL	Ets2.W.Jun_3|-|-	Ets1	JunD	0.476	-22.381	0
MEL	Ets2.W.Maff:Mafk_-3|+|+	Ets1	Mafk	0.199	-59.404	0
MEL	Ets2.W.Maff:Mafk_-3|+|-	Ets1	Mafk	0.39	-41.899	0
MEL	Ets2.W.Maff:Mafk_0|+|+	Ets1	Mafk	0.238	-39.365	0
MEL	Ets2.W.Maff:Mafk_-1|-|-	Ets1	Mafk	0.194	-18.387	0
MEL	Ets2.W.Nfe2l1_-1|-|+	Ets1	Nfe2	0.392	-147.699	0
MEL	Ets2.W.Nfe2l1_-1|-|-	Ets1	Nfe2	0.355	-84.157	0
MEL	Ets2.W.Nfe2l1_-3|-|+	Ets1	Nfe2	0.244	-50.771	0
MEL	Ets2.W.Nfe2l1_6|-|+	Ets1	Nfe2	0.333	-49.266	0
MEL	Ets2.W.Nfe2l1_7|-|+	Ets1	Nfe2	0.311	-38.941	0
MEL	Ets2.W.Nfe2l1_-1|+|-	Ets1	Nfe2	0.349	-38.587	0
MEL	Ets2.W.Nfe2l1_-2|-|+	Ets1	Nfe2	0.237	-15.075	0
MEL	Ets2.W.Nfe2l1_-1|+|+	Ets1	Nfe2	0.004	-0.753	-0.599
MEL	Ets2.W.Nrf1_-5|+|+	Ets1	Nrf1	1.337	-581.348	0
MEL	Ets2.W.Nrf1_-5|-|+	Ets1	Nrf1	1.413	-466.536	0
MEL	Ets2.W.Nrf1_-1|-|-	Ets1	Nrf1	1.129	-140.9	0
MEL	Ets2.W.Nrf1_-1|-|+	Ets1	Nrf1	1.014	-118.858	0
MEL	Ets2.W.Nrf1_0|+|-	Ets1	Nrf1	1.387	-98.299	0
MEL	Ets2.W.Nrf1_1|+|-	Ets1	Nrf1	1.322	-96.129	0
MEL	Ets2.W.Nrf1_1|+|+	Ets1	Nrf1	1.142	-86.705	0
MEL	Ets2.W.Nrf1_-2|+|+	Ets1	Nrf1	0.968	-86.177	0
MEL	Ets2.W.Nrf1_0|+|+	Ets1	Nrf1	1.091	-72.303	0
MEL	Ets2.W.Nrf1_1|-|-	Ets1	Nrf1	1.228	-68.669	0
MEL	Ets2.W.Nrf1_5|-|-	Ets1	Nrf1	1.248	-66.753	0
MEL	Ets2.W.Nrf1_2|-|-	Ets1	Nrf1	1.054	-64.692	0
MEL	Ets2.W.Nrf1_5|+|-	Ets1	Nrf1	1.304	-60.174	0
MEL	Ets2.W.Nrf1_1|-|+	Ets1	Nrf1	1.077	-58.438	0
MEL	Ets2.W.Nrf1_2|+|+	Ets1	Nrf1	1.058	-54.489	0
MEL	Ets2.W.Nrf1_5|+|+	Ets1	Nrf1	1.199	-52.305	0
MEL	Ets2.W.Nrf1_3|-|-	Ets1	Nrf1	1.116	-51.99	0
MEL	Ets2.W.Nrf1_4|+|-	Ets1	Nrf1	1.176	-50.428	0
MEL	Ets2.W.Nrf1_6|+|-	Ets1	Nrf1	1.342	-49.562	0
MEL	Ets2.W.Nrf1_3|+|+	Ets1	Nrf1	1.086	-48.268	0
MEL	Ets2.W.Nrf1_2|+|-	Ets1	Nrf1	1.045	-47.606	0
MEL	Ets2.W.Nrf1_5|-|+	Ets1	Nrf1	0.994	-41.967	0
MEL	Ets2.W.Nrf1_2|-|+	Ets1	Nrf1	0.807	-41.916	0
MEL	Ets2.W.Nrf1_7|-|+	Ets1	Nrf1	1.198	-41.898	0
MEL	Ets2.W.Nrf1_0|-|+	Ets1	Nrf1	0.77	-41.379	0
MEL	Ets2.W.Nrf1_9|-|-	Ets1	Nrf1	1.289	-41.113	0
MEL	Ets2.W.Nrf1_6|+|+	Ets1	Nrf1	1.151	-41.02	0
MEL	Ets2.W.Nrf1_4|-|+	Ets1	Nrf1	1.013	-40.083	0
MEL	Ets2.W.Nrf1_10|+|+	Ets1	Nrf1	1.383	-38.126	0
MEL	Ets2.W.Nrf1_4|+|+	Ets1	Nrf1	0.97	-38.032	0
MEL	Ets2.W.Nrf1_7|+|+	Ets1	Nrf1	1.123	-36.923	0
MEL	Ets2.W.Nrf1_3|+|-	Ets1	Nrf1	1.059	-36.615	0
MEL	Ets2.W.Nrf1_7|-|-	Ets1	Nrf1	1.114	-34.752	0
MEL	Ets2.W.Nrf1_7|+|-	Ets1	Nrf1	1.151	-32.378	0
MEL	Ets2.W.Nrf1_10|-|+	Ets1	Nrf1	1.196	-31.483	0
MEL	Ets2.W.Nrf1_10|-|-	Ets1	Nrf1	1.167	-29.184	0
MEL	Ets2.W.Nrf1_8|+|-	Ets1	Nrf1	1.122	-28.141	0
MEL	Ets2.W.Nrf1_9|+|-	Ets1	Nrf1	1.128	-27.379	0
MEL	Ets2.W.Nrf1_8|-|-	Ets1	Nrf1	1.017	-26.419	0
MEL	Ets2.W.Nrf1_10|+|-	Ets1	Nrf1	1.182	-24.738	0
MEL	Ets2.W.Nrf1_9|-|+	Ets1	Nrf1	0.984	-23.324	0
MEL	Ets2.W.Nrf1_9|+|+	Ets1	Nrf1	0.992	-21.867	0
MEL	Ets2.W.Nrf1_8|-|+	Ets1	Nrf1	0.836	-20.508	0
MEL	Ets2.W.Nrf1_8|+|+	Ets1	Nrf1	0.694	-12.581	0
MEL	Jun.W.Maff:Mafk_8|+|+	JunD	Mafk	-1.134	0	-161.534
MEL	Jun.W.Maff:Mafk_-3|-|+	JunD	Mafk	-0.505	0	-497.684
MEL	Jun.W.Maff:Mafk_-4|+|-	JunD	Mafk	-0.613	0	-722.705
MEL	Jun.W.Myc_-1|+|-1	JunD	cMyc	-0.29	0	-14.577
MEL	Jun.W.Myc_0|+|+1	JunD	cMyc	-0.322	0	-16.707
MEL	Jun.W.Nfe2l1_-5|-|+	JunD	Nfe2	0.218	-74.65	0
MEL	Jun.W.Nfe2l1_-5|+|+	JunD	Nfe2	0.218	-74.65	0
MEL	Jun.W.Nfe2l1_-4|-|-	JunD	Nfe2	0.15	-24.892	0
MEL	Usf1:Usf2:Atf3:Tfeb.W.Jun_-5|+|-	JunD	Usf2	0.749	-114.236	0
MEL	Maff:Mafk.W.Myc_1|-|+1	Mafk	cMyc	-0.537	0	-119.185
MEL	Maff:Mafk.W.Myc_2|-|-1	Mafk	cMyc	-0.629	0	-126.127
MEL	Nfe2l1.W.Maff:Mafk_-4|+|-	Mafk	Nfe2	0.04	-11.026	0
MEL	Nfe2l1.W.Maff:Mafk_-4|-|-	Mafk	Nfe2	-0.164	-0.003	-10.952
MEL	Nfe2l1.W.Maff:Mafk_0|-|+	Mafk	Nfe2	-0.803	0	-819.819
MEL	Maff:Mafk.W.Nrf1_2|+|+	Mafk	Nrf1	0.478	-6.667	0
MEL	Nfe2l1.W.Myc_-3|+|+1	Nfe2	cMyc	-0.026	-0.104	-2.622
MEL	Nfe2l1.W.Myc_-4|+|-1	Nfe2	cMyc	-0.099	0	-11.572
MEL	Usf1:Usf2:Atf3:Tfeb.W.Nfe2l1_-5|-|-	Usf2	Nfe2	1.098	-776.408	0
MEL	Usf1:Usf2:Atf3:Tfeb.W.Nfe2l1_-5|+|-	Usf2	Nfe2	1.098	-776.408	0
MEL	Usf1:Usf2:Atf3:Tfeb.W.Nfe2l1_-3|-|+	Usf2	Nfe2	1.42	-476.851	0

### Sheet: GM12878
Cell line	CE name	ChIP-seq TF1	ChIP-seq TF2	Log2FC (cobound/singly bound)	logP of enrichment	logP of depletion
GM12878	Clock:Bhlhe41.W.Nfe2l1_-4|-|+	Bhlhe40	NFE2	4.169	-1887.95	0
GM12878	Clock:Bhlhe41.W.Nfe2l1_-4|+|-	Bhlhe40	NFE3	4.169	-1887.95	0
GM12878	Ebf1.W.E2f6:E2f4_-5|-|-	EBF1	E2F4	0.529	-669.245	0
GM12878	Ebf1.W.E2f6:E2f4_-5|+|-	EBF1	E2F4	0.493	-538.551	0
GM12878	Ebf1.W.E2f6:E2f4_0|+|-	EBF1	E2F4	0.839	-146.56	0
GM12878	Ebf1.W.E2f6:E2f4_-2|-|-	EBF1	E2F4	0.972	-140.914	0
GM12878	Ebf1.W.E2f6:E2f4_3|+|-	EBF1	E2F4	0.935	-113.31	0
GM12878	Ebf1.W.E2f6:E2f4_5|-|-	EBF1	E2F4	1.032	-83.35	0
GM12878	Ebf1.W.E2f6:E2f4_-4|-|-	EBF1	E2F4	1.524	-60.904	0
GM12878	Ebf1.W.E2f6:E2f4_2|-|-	EBF1	E2F4	0.913	-54.693	0
GM12878	Ebf1.W.E2f6:E2f4_1|+|+	EBF1	E2F4	-0.036	-0.417	-1.984
GM12878	Ebf1.W.E2f6:E2f4_2|+|+	EBF1	E2F4	-0.051	-0.344	-2.694
GM12878	Gabpa:Elk1:Elk3.W.E2f6:E2f4_-2|-|-	ELK1	E2F4	1.68	-80.709	0
GM12878	Irf4:Irf1.W.E2f6:E2f4_-5|+|+	IRF3	E2F4	1.291	-32.395	0
GM12878	Irf4:Irf1.W.E2f6:E2f4_-4|+|+	IRF4	E2F4	0.211	-11.372	0
GM12878	Irf4:Irf1.W.E2f6:E2f4_0|-|-	IRF5	E2F4	0.282	-2.937	-0.001
GM12878	E2f6:E2f4.W.Nfkb1_-5|-|-	NFKB	E2F4	-0.178	-0.001	-28.437
GM12878	E2f6:E2f4.W.Nfkb1_-5|-|+	NFKB	E2F4	-0.255	0	-50.495
GM12878	E2f6:E2f4.W.Nfkb1_-4|-|-	NFKB	E2F4	-0.615	0	-190.273
GM12878	E2f6:E2f4.W.Nrf1_-5|+|+	NRF1	E2F4	0.687	-185.573	0
GM12878	E2f6:E2f4.W.Nrf1_-5|+|-	NRF1	E2F4	0.745	-179.822	0
GM12878	E2f6:E2f4.W.Nrf1_-3|+|+	NRF1	E2F4	0.631	-105.371	0
GM12878	E2f6:E2f4.W.Nrf1_-3|-|-	NRF1	E2F4	0.639	-93.426	0
GM12878	E2f6:E2f4.W.Nrf1_-3|-|+	NRF1	E2F4	0.67	-92.163	0
GM12878	E2f6:E2f4.W.Nrf1_-3|+|-	NRF1	E2F4	0.636	-76.549	0
GM12878	E2f6:E2f4.W.Nrf1_-1|-|+	NRF1	E2F4	0.525	-34.886	0
GM12878	E2f6:E2f4.W.Nrf1_8|-|+	NRF1	E2F4	0.3	-6.765	0
GM12878	Gabpa:Elk1:Elk3.W.Ebf1_-5|-|-	ELK1	E2F4	2.441	-1364.53	0
GM12878	Gabpa:Elk1:Elk3.W.Ebf1_-3|+|+	ELK1	E2F4	1.081	-235.091	0
GM12878	Gabpa:Elk1:Elk3.W.Ebf1_-1|-|+	ELK1	EBF1	0.469	-28.052	0
GM12878	Gabpa:Elk1:Elk3.W.Ebf1_10|+|-	ELK1	EBF1	1.22	-23.242	0
GM12878	Ebf1.W.Ikzf1_-3|+|+	IKZF1	EBF1	0.509	-37.791	0
GM12878	Ebf1.W.Ikzf1_-5|+|-	IKZF1	EBF1	0.239	-31.412	0
GM12878	Ebf1.W.Ikzf1_-5|-|-	IKZF1	EBF1	0.23	-26.619	0
GM12878	Ebf1.W.Ikzf1_-4|+|+	IKZF1	EBF1	0.381	-17.022	0
GM12878	Ebf1.W.Ikzf1_-2|+|+	IKZF1	EBF1	0.459	-14.494	0
GM12878	Ebf1.W.Irf4:Irf1_1|-|-	IRF3	EBF1	0.543	-9.321	0
GM12878	Ebf1.W.Irf4:Irf1_0|-|-	IRF3	EBF1	0.34	-5.23	0
GM12878	Ebf1.W.Irf4:Irf1_-3|+|-	IRF3	EBF1	0.003	-0.75	-0.44
GM12878	Ebf1.W.Irf4:Irf1_2|+|-	IRF3	EBF1	-0.05	-0.4	-3.274
GM12878	Ebf1.W.Irf4:Irf1_10|+|-	IRF3	EBF1	-0.195	-0.111	-17.02
GM12878	Ebf1.W.Irf4:Irf1_2|+|+	IRF3	EBF1	-0.386	-0.014	-50.495
GM12878	Ebf1.W.Irf4:Irf1_0|+|+	IRF3	EBF1	-0.594	0	-132.087
GM12878	Ebf1.W.Irf4:Irf1_2|-|+	IRF3	EBF1	-0.854	0	-299.53
GM12878	Ebf1.W.Irf4:Irf1_1|+|+	IRF3	EBF1	-0.883	0	-443.108
GM12878	Ebf1.W.Nfkb1_-4|+|+	NFKB	EBF1	0.327	-173.524	0
GM12878	Ebf1.W.Nfkb1_-4|+|-	NFKB	EBF1	0.37	-149.822	0
GM12878	Ebf1.W.Nfkb1_-5|+|-	NFKB	EBF1	0.237	-102.721	0
GM12878	Ebf1.W.Nfkb1_-3|+|+	NFKB	EBF1	0.342	-92.895	0
GM12878	Ebf1.W.Nfkb1_-5|+|+	NFKB	EBF1	0.26	-59.188	0
GM12878	Ebf1.W.Nfkb1_-3|+|-	NFKB	EBF1	0.432	-39.689	0
GM12878	Ebf1.W.Nfkb1_8|+|+	NFKB	EBF1	0.38	-8.502	0
GM12878	Ebf1.W.Nfkb1_3|-|-	NFKB	EBF1	0.263	-6.359	0
GM12878	Ebf1.W.Nrf1_0|-|+	NRF1	EBF1	2.094	-412.276	0
GM12878	Ebf1.W.Nrf1_-3|-|-	NRF1	EBF1	1.942	-397.682	0
GM12878	Ebf1.W.Nrf1_-1|-|-	NRF1	EBF1	2.093	-392.911	0
GM12878	Ebf1.W.Nrf1_-1|-|+	NRF1	EBF1	2.134	-334.867	0
GM12878	Ebf1.W.Nrf1_1|+|+	NRF1	EBF1	1.937	-312.241	0
GM12878	Ebf1.W.Nrf1_0|+|-	NRF1	EBF1	1.944	-294.425	0
GM12878	Ebf1.W.Nrf1_2|-|+	NRF1	EBF1	2.077	-286.224	0
GM12878	Ebf1.W.Nrf1_4|-|-	NRF1	EBF1	2.284	-267.432	0
GM12878	Ebf1.W.Nrf1_5|-|-	NRF1	EBF1	2.26	-263.896	0
GM12878	Ebf1.W.Nrf1_1|+|-	NRF1	EBF1	1.862	-259.676	0
GM12878	Ebf1.W.Nrf1_2|-|-	NRF1	EBF1	2.052	-253.333	0
GM12878	Ebf1.W.Nrf1_3|-|-	NRF1	EBF1	1.946	-230.708	0
GM12878	Ebf1.W.Nrf1_4|-|+	NRF1	EBF1	2.139	-221.453	0
GM12878	Ebf1.W.Nrf1_9|-|-	NRF1	EBF1	2.213	-193.603	0
GM12878	Ebf1.W.Nrf1_9|-|+	NRF1	EBF1	2.293	-193.279	0
GM12878	Ebf1.W.Nrf1_3|-|+	NRF1	EBF1	1.889	-188.73	0
GM12878	Ebf1.W.Nrf1_7|+|-	NRF1	EBF1	2.25	-186.096	0
GM12878	Ebf1.W.Nrf1_3|+|-	NRF1	EBF1	1.905	-165.274	0
GM12878	Ebf1.W.Nrf1_8|+|-	NRF1	EBF1	2.154	-153.941	0
GM12878	Ebf1.W.Nrf1_7|+|+	NRF1	EBF1	2.098	-148.42	0
GM12878	Ebf1.W.Nrf1_8|+|+	NRF1	EBF1	2.038	-139.776	0
GM12878	Ebf1.W.Nrf1_9|+|+	NRF1	EBF1	2.077	-137.092	0
GM12878	Ebf1.W.Nrf1_10|-|-	NRF1	EBF1	2.076	-125.235	0
GM12878	Ebf1.W.Nrf1_9|+|-	NRF1	EBF1	2.047	-123.876	0
GM12878	Ebf1.W.Rfx3_-5|+|+	RFX5	EBF1	0.027	-1.269	-0.092
GM12878	Ebf1.W.Rfx3_0|+|-	RFX5	EBF1	-0.176	-0.002	-25.727
GM12878	Stat3:Stat1:Stat5a.W.Ebf1_-5|-|+	STAT1	EBF1	0.647	-286.869	0
GM12878	Stat3:Stat1:Stat5a.W.Ebf1_-5|+|+	STAT1	EBF1	0.642	-279.153	0
GM12878	Stat3:Stat1:Stat5a.W.Ebf1_-5|+|-	STAT1	EBF1	0.197	-58.132	0
GM12878	Stat3:Stat1:Stat5a.W.Ebf1_-5|-|-	STAT1	EBF1	0.19	-53.236	0
GM12878	Stat3:Stat1:Stat5a.W.Ebf1_2|+|-	STAT1	EBF1	-0.047	-0.344	-1.941
GM12878	Stat3:Stat1:Stat5a.W.Ebf1_2|-|+	STAT1	EBF1	-0.16	-0.028	-9.989
GM12878	Stat3:Stat1:Stat5a.W.Ebf1_1|-|+	STAT1	EBF1	-0.148	-0.024	-10.485
GM12878	Stat3:Stat1:Stat5a.W.Ebf1_-5|+|+	STAT3	EBF1	0.333	-84.8	0
GM12878	Stat3:Stat1:Stat5a.W.Ebf1_-5|-|+	STAT3	EBF1	0.328	-82.904	0
GM12878	Stat3:Stat1:Stat5a.W.Ebf1_-5|+|-	STAT3	EBF1	0.131	-32.344	0
GM12878	Stat3:Stat1:Stat5a.W.Ebf1_-5|-|-	STAT3	EBF1	0.13	-31.709	0
GM12878	Stat3:Stat1:Stat5a.W.Ebf1_2|+|-	STAT3	EBF1	0.154	-3.709	0
GM12878	Stat3:Stat1:Stat5a.W.Ebf1_1|-|+	STAT3	EBF1	0.042	-1.334	-0.134
GM12878	Stat3:Stat1:Stat5a.W.Ebf1_2|-|+	STAT3	EBF1	-0.036	-0.366	-1.624
GM12878	Gabpa:Elk1:Elk3.W.Irf4:Irf1_-5|+|+	ELK1	IRF3	0.508	-105.094	0
GM12878	Gabpa:Elk1:Elk3.W.Irf4:Irf1_-5|-|+	ELK1	IRF3	0.476	-100.816	0
GM12878	Gabpa:Elk1:Elk3.W.Irf4:Irf1_0|+|+	ELK1	IRF3	0.1	-1.507	-0.044
GM12878	Gabpa:Elk1:Elk3.W.Nfe2l1_-2|-|+	ELK1	NFE2	0.107	-1.683	-0.003
GM12878	Gabpa:Elk1:Elk3.W.Nfkb1_5|+|+	ELK1	NFKB	-0.176	0	-0.75
GM12878	Esrra.W.Irf4:Irf1_1|-|-	ERRA	IRF3	0.237	-2.928	0
GM12878	Rara.W.Jun_-3|+|+	ERRA	JUN	0.666	-37.31	0
GM12878	Rara.W.Jun_-4|+|-	ERRA	JUN	0.562	-27.027	0
GM12878	Esrra.W.Maff:Mafk_-3|+|-	ERRA	MAFK	-0.414	0	-229.469
GM12878	Esrra.W.Nfe2l1_-4|+|+	ERRA	NFE2	-0.003	-0.631	-0.853
GM12878	Esrra.W.Nfe2l1_-3|-|-	ERRA	NFE2	-0.33	-0.269	-3.926
GM12878	Stat3:Stat1:Stat5a.W.Esrra_1|+|+	ERRA	STAT1	0.408	-1.033	-0.234
GM12878	Stat3:Stat1:Stat5a.W.Esrra_1|+|+	ERRA	STAT3	0.812	-1.833	-0.04
GM12878	Usf1:Usf2:Atf3:Tfeb.W.Esrra_-4|+|-	ERRA	USF2	-0.49	0	-249.154
GM12878	Irf4:Irf1.W.Ikzf1_-5|+|+	IRF3	IKZF1	0.293	-2.913	0
GM12878	Irf4:Irf1.W.Ikzf1_-5|-|+	IRF3	IKZF1	0.289	-2.844	0
GM12878	Irf4:Irf1.W.Ikzf1_-4|-|-	IRF3	IKZF1	0.077	-0.83	-0.13
GM12878	Jun.W.Irf4:Irf1_-1|+|+	IRF3	JUND	0.154	-1.762	0
GM12878	Jun.W.Irf4:Irf1_3|-|-	IRF3	JUND	0.209	-1.431	0
GM12878	Jun.W.Irf4:Irf1_0|-|-	IRF3	JUND	0.088	-1.087	-0.012
GM12878	Jun.W.Irf4:Irf1_3|-|+	IRF3	JUND	0.003	-0.663	-0.63
GM12878	Jun.W.Irf4:Irf1_2|+|-	IRF3	JUND	-0.099	-0.333	-5.185
GM12878	Maff:Mafk.W.Irf4:Irf1_-3|-|+	IRF3	MAFK	0.118	-1.275	-0.029
GM12878	Maff:Mafk.W.Irf4:Irf1_-3|+|-	IRF3	MAFK	-0.22	0	-119.785
GM12878	Nfe2l1.W.Irf4:Irf1_2|+|-	IRF3	NFE2	0.161	-1.534	-0.013
GM12878	Nfe2l1.W.Irf4:Irf1_4|-|-	IRF3	NFE2	0.035	-0.784	-0.392
GM12878	Nfe2l1.W.Irf4:Irf1_-4|-|+	IRF3	NFE2	0.014	-0.78	-0.432
GM12878	Nfe2l1.W.Irf4:Irf1_-1|-|+	IRF3	NFE2	0.011	-0.695	-0.571
GM12878	Nfe2l1.W.Irf4:Irf1_1|+|+	IRF3	NFE2	-0.019	-0.579	-0.92
GM12878	Nfe2l1.W.Irf4:Irf1_6|-|+	IRF3	NFE2	-0.076	-0.399	-1.905
GM12878	Nfe2l1.W.Irf4:Irf1_-1|+|+	IRF3	NFE2	-0.199	-0.135	-6.568
GM12878	Irf4:Irf1.W.Nfkb1_6|-|-	IRF3	NFKB	-0.315	-0.136	-9.3
GM12878	Irf4:Irf1.W.Nfkb1_4|-|+	IRF3	NFKB	-0.682	-0.01	-36.946
GM12878	Irf4:Irf1.W.Nfkb1_6|-|+	IRF3	NFKB	-0.806	-0.004	-48.026
GM12878	Irf4:Irf1.W.Nfkb1_10|-|+	IRF3	NFKB	-1.261	-0.004	-51.416
GM12878	Irf4:Irf1.W.Nfkb1_7|-|-	IRF3	NFKB	-1.042	-0.001	-67.676
GM12878	Irf4:Irf1.W.Nfkb1_7|-|+	IRF3	NFKB	-1.415	0	-102.161
GM12878	Irf4:Irf1.W.Nfkb1_-4|-|-	IRF3	NFKB	-1.069	0	-147.327
GM12878	Irf4:Irf1.W.Nfkb1_5|+|+	IRF3	NFKB	-3.285	0	-314.381
GM12878	Irf4:Irf1.W.Nfkb1_-5|-|-	IRF3	NFKB	-0.966	0	-1942.18
GM12878	Irf4:Irf1.W.Nfkb1_-5|-|+	IRF3	NFKB	-1.403	0	-1716.44
GM12878	Irf4:Irf1.W.Nfkb1_-5|+|-	IRF3	NFKB	-1.113	0	-820.91
GM12878	Irf4:Irf1.W.Nfkb1_-5|+|+	IRF3	NFKB	-1.288	0	-554.773
GM12878	Irf4:Irf1.W.Rfx3_9|-|-	IRF3	RFX5	-0.111	-0.445	-1.16
GM12878	Stat3:Stat1:Stat5a.W.Irf4:Irf1_-4|-|+	IRF3	STAT1	0.357	-28.444	0
GM12878	Stat3:Stat1:Stat5a.W.Irf4:Irf1_-4|+|-	IRF3	STAT1	0.307	-17.574	0
GM12878	Stat3:Stat1:Stat5a.W.Irf4:Irf1_-5|-|+	IRF3	STAT1	0.434	-10.029	0
GM12878	Stat3:Stat1:Stat5a.W.Irf4:Irf1_-3|+|-	IRF3	STAT1	0.477	-2.181	-0.002
GM12878	Stat3:Stat1:Stat5a.W.Irf4:Irf1_0|-|-	IRF3	STAT1	-0.062	-0.44	-1.462
GM12878	Stat3:Stat1:Stat5a.W.Irf4:Irf1_-4|-|+	IRF3	STAT3	0.319	-26.774	0
GM12878	Stat3:Stat1:Stat5a.W.Irf4:Irf1_-4|+|-	IRF3	STAT3	0.268	-15.81	0
GM12878	Stat3:Stat1:Stat5a.W.Irf4:Irf1_-5|-|+	IRF3	STAT3	0.201	-3.698	0
GM12878	Stat3:Stat1:Stat5a.W.Irf4:Irf1_-3|+|-	IRF3	STAT3	0.24	-1.134	-0.054
GM12878	Stat3:Stat1:Stat5a.W.Irf4:Irf1_0|-|-	IRF3	STAT3	-0.062	-0.426	-1.862
GM12878	Jun.W.Maff:Mafk_-3|-|+	JUND	MAFK	0.565	-69.998	0
GM12878	Jun.W.Maff:Mafk_-4|+|-	JUND	MAFK	0.484	-57.368	0
GM12878	Jun.W.Maff:Mafk_8|+|+	JUND	MAFK	1.676	-2.036	0
GM12878	Jun.W.Nfe2l1_-5|-|+	JUND	NFE2	0.091	-2.953	0
GM12878	Jun.W.Nfe2l1_-5|+|+	JUND	NFE2	0.091	-2.953	0
GM12878	Jun.W.Nfe2l1_-4|-|-	JUND	NFE2	0.011	-0.795	-0.23
GM12878	Jun.W.Srebp1a(bHLH)-HepG2-Srebp1a-ChIP-Seq(GSE31477)-Homer_-5|+|-	JUND	SREBP1	0.492	-18.516	0
GM12878	Jun.W.Srebp1a(bHLH)-HepG2-Srebp1a-ChIP-Seq(GSE31477)-Homer_-5|+|-	JUND	SREBP2	0.32	-4.168	0
GM12878	Stat3:Stat1:Stat5a.W.Jun_1|-|-	JUND	STAT1	1.91	-3.055	0
GM12878	Stat3:Stat1:Stat5a.W.Jun_8|+|-	JUND	STAT1	3.325	0	0
GM12878	Stat3:Stat1:Stat5a.W.Jun_1|-|-	JUND	STAT3	1.148	-2.86	-0.002
GM12878	Stat3:Stat1:Stat5a.W.Jun_8|+|-	JUND	STAT3	1.733	0	0
GM12878	Usf1:Usf2:Atf3:Tfeb.W.Jun_-5|+|-	JUND	USF2	0.356	-19.4	0
GM12878	Nfe2l1.W.Maff:Mafk_-4|-|-	NFE2	MAFK	-0.578	-0.001	-93.073
GM12878	Nfe2l1.W.Maff:Mafk_0|-|+	NFE2	MAFK	-1.221	0	-1184.84
GM12878	Nfe2l1.W.Maff:Mafk_-4|+|-	NFE2	MAFK	-0.328	0	-818.051
GM12878	Maff:Mafk.W.Nfkb1_6|-|-	NFKB	MAFK	-0.559	-0.02	-16.939
GM12878	Maff:Mafk.W.Nfkb1_10|+|-	NFKB	MAFK	-0.977	-0.006	-26.007
GM12878	Maff:Mafk.W.Nfkb1_3|+|+	NFKB	MAFK	-0.785	0	-45.757
GM12878	Maff:Mafk.W.Nfya_-4|+|-	NFYA	MAFK	1.023	-73.182	0
GM12878	Maff:Mafk.W.Nfya_-3|-|-	NFYA	MAFK	1.115	-27.145	0
GM12878	Maff:Mafk.W.Nfya_-3|-|-	NFYB	MAFK	0.007	-0.724	-0.52
GM12878	Maff:Mafk.W.Nfya_-4|+|-	NFYB	MAFK	-0.304	0	-213.188
GM12878	Maff:Mafk.W.Nrf1_2|+|+	NRF	MAFK	0.631	-12.678	0
GM12878	Nfe2l1.W.Nfkb1_7|+|-	NFE2	NFKB	-0.15	-0.394	-2.82
GM12878	Nfe2l1.W.Nfkb1_8|+|-	NFE2	NFKB	-0.316	-0.253	-6.374
GM12878	Nfe2l1.W.Nfkb1_10|-|+	NFE2	NFKB	-0.39	-0.228	-7.239
GM12878	Nfe2l1.W.Nfkb1_6|+|+	NFE2	NFKB	-0.521	-0.098	-18.94
GM12878	Nfe2l1.W.Nfkb1_9|+|+	NFE2	NFKB	-0.878	-0.028	-41.555
GM12878	Nfe2l1.W.Nfkb1_2|-|-	NFE2	NFKB	-0.612	-0.028	-40.887
GM12878	Nfe2l1.W.Nfkb1_4|+|-	NFE2	NFKB	-0.761	-0.027	-42.222
GM12878	Nfe2l1.W.Nfkb1_7|-|-	NFE2	NFKB	-0.805	-0.025	-43.3
GM12878	Nfe2l1.W.Nfkb1_6|-|-	NFE2	NFKB	-0.833	-0.021	-46.76
GM12878	Nfe2l1.W.Nfkb1_0|+|-	NFE2	NFKB	-0.578	-0.02	-46.822
GM12878	Nfe2l1.W.Nfkb1_10|-|-	NFE2	NFKB	-1.541	-0.008	-73.643
GM12878	Nfe2l1.W.Nfkb1_6|-|+	NFE2	NFKB	-0.96	-0.007	-71.948
GM12878	Nfe2l1.W.Nfkb1_5|+|-	NFE2	NFKB	-1.227	-0.003	-92.824
GM12878	Nfe2l1.W.Nfkb1_1|+|+	NFE2	NFKB	-0.953	-0.002	-98.241
GM12878	Nfe2l1.W.Nfkb1_10|+|-	NFE2	NFKB	-2.1	-0.002	-119.187
GM12878	Nfe2l1.W.Nfkb1_8|-|-	NFE2	NFKB	-1.531	-0.001	-118.963
GM12878	Nfe2l1.W.Nfkb1_7|-|+	NFE2	NFKB	-1.662	0	-149.079
GM12878	Nfe2l1.W.Nfya_-5|+|-	NFE2	NFYA	0.678	-17.376	0
GM12878	Nfe2l1.W.Nfya_-2|-|-	NFE2	NFYA	0.598	-5.745	0
GM12878	Nfe2l1.W.Nfya_-5|+|-1	NFE2	NFYB	-0.018	-0.53	-1.408
GM12878	Nfe2l1.W.Nfya_-2|-|-1	NFE2	NFYB	-0.084	-0.324	-3.709
GM12878	Usf1:Usf2:Atf3:Tfeb.W.Nfe2l1_-3|-|+	NFE2	USF2	1.314	-460.91	0
GM12878	Usf1:Usf2:Atf3:Tfeb.W.Nfe2l1_-5|-|-	NFE2	USF2	0.757	-427.049	0
GM12878	Usf1:Usf2:Atf3:Tfeb.W.Nfe2l1_-5|+|-	NFE2	USF2	0.757	-427.049	0
GM12878	Stat3:Stat1:Stat5a.W.Nfkb1_-5|+|+	NFKB	STAT1	-0.227	0	-18.34
GM12878	Stat3:Stat1:Stat5a.W.Nfkb1_-5|+|-	NFKB	STAT1	-0.524	0	-69.435
GM12878	Stat3:Stat1:Stat5a.W.Nfkb1_-4|-|-	NFKB	STAT1	-0.857	0	-318.882
GM12878	Stat3:Stat1:Stat5a.W.Nfkb1_-4|-|+	NFKB	STAT1	-0.848	0	-186.288
GM12878	Stat3:Stat1:Stat5a.W.Nfkb1_-4|+|+	NFKB	STAT1	-0.712	0	-137.953
GM12878	Stat3:Stat1:Stat5a.W.Nfkb1_-5|-|-	NFKB	STAT1	-0.486	0	-149.522
GM12878	Stat3:Stat1:Stat5a.W.Nfkb1_-5|-|+	NFKB	STAT1	-0.599	0	-173.716
GM12878	Stat3:Stat1:Stat5a.W.Nfkb1_-5|+|+	NFKB	STAT3	-0.483	0	-63.899
GM12878	Stat3:Stat1:Stat5a.W.Nfkb1_-4|-|-	NFKB	STAT3	-0.929	0	-338.652
GM12878	Stat3:Stat1:Stat5a.W.Nfkb1_-4|-|+	NFKB	STAT3	-0.954	0	-213.692
GM12878	Stat3:Stat1:Stat5a.W.Nfkb1_-4|+|+	NFKB	STAT3	-0.88	0	-187.174
GM12878	Stat3:Stat1:Stat5a.W.Nfkb1_-5|-|-	NFKB	STAT3	-0.691	0	-259.912
GM12878	Stat3:Stat1:Stat5a.W.Nfkb1_-5|-|+	NFKB	STAT3	-0.773	0	-254.218
GM12878	Stat3:Stat1:Stat5a.W.Nfkb1_-5|+|-	NFKB	STAT3	-0.77	0	-128.633

### Sheet: K562
Cell line	CE name	ChIP-seq TF1	ChIP-seq TF2	Log2FC (cobound/singly bound)	logP of enrichment	logP of depletion
K562	Cebpb:Cebpd.W.Arid3a_-5|+|-	CEBP	ARID3A	-0.862	0	-781.684
K562	Cebpb:Cebpd.W.Arid3a_-1|+|+	CEBP	ARID3A	-0.934	0	-1412.6
K562	Cebpb:Cebpd.W.Arid3a_-2|-|-	CEBP	ARID3A	-0.654	0	-1011.98
K562	Cebpb:Cebpd.W.Arid3a_1|-|+	CEBP	ARID3A	-1.137	0	-932.148
K562	Jun.W.Arid3a_-1|-|-	CFOS	ARID3A	0.252	-21.329	0
K562	Arid3a.W.Rest_2|+|+	COREST	ARID3A	0.804	-6.187	0
K562	Arid3a.W.E2f6:E2f4_3|-|-	E2F4	ARID3A	-0.151	-0.339	-1.971
K562	Arid3a.W.E2f6:E2f4_3|-|-	E2F6	ARID3A	0.432	-2.711	0
K562	Jun.W.Arid3a_-1|-|-	CJUN	ARID3A	-0.084	-0.01	-8.81
K562	Maff:Mafk.W.Arid3a_-4|+|+	MAFF	ARID3A	0.15	-8.297	0
K562	Maff:Mafk.W.Arid3a_-4|+|+	MAFK	ARID3A	0.072	-3.231	0
K562	Nfe2l1.W.Arid3a_2|-|-	NFE2	ARID3A	0.358	-12.383	0
K562	Nfe2l1.W.Arid3a_-2|-|-	NFE2	ARID3A	0.142	-6.598	0
K562	Nfe2l1.W.Arid3a_-2|+|+	NFE2	ARID3A	0.114	-5.149	0
K562	Nfe2l1.W.Arid3a_-5|-|-	NFE2	ARID3A	0.046	-2.212	0
K562	Nfe2l1.W.Arid3a_-2|+|-	NFE2	ARID3A	0.048	-0.879	-0.26
K562	Nfe2l1.W.Arid3a_-2|-|+	NFE2	ARID3A	-0.257	-0.239	-3.888
K562	Arid3a.W.Nfya_-5|-|+	NFYA	ARID3A	0.475	-42.656	0
K562	Arid3a.W.Nfya_-5|-|+	NFYB	ARID3A	0.365	-29.916	0
K562	Gabpa:Elk1:Elk3.W.Atf2_-2|-|+	ELK1	ATF2	2.566	-293.631	0
K562	Gabpa:Elk1:Elk3.W.Atf2_-2|-|-	ELK1	ATF2	2.175	-132.231	0
K562	Atf2.W.Maff:Mafk_-4|+|-	MAFF	ATF2	-0.097	-0.017	-15.916
K562	Atf2.W.Maff:Mafk_-4|+|-	MAFK	ATF2	-0.059	-0.072	-6.412
K562	Atf2.W.Nfe2l1_-5|+|+	NFE2	ATF2	0.157	-11.097	0
K562	Atf2.W.Nfe2l1_-5|-|+	NFE2	ATF2	0.156	-10.864	0
K562	Atf2.W.Nfe2l1_-5|-|-	NFE2	ATF2	0.115	-4.634	0
K562	Atf2.W.Nfe2l1_-5|+|-	NFE2	ATF2	0.115	-4.629	0
K562	Usf1:Usf2:Atf3:Tfeb.W.Atf2_-5|+|-	USF2	ATF2	1.718	-323.426	0
K562	Gabpa:Elk1:Elk3.W.Atf2_-2|-|+	ELK1	ATF3	1.545	-47.995	0
K562	Gabpa:Elk1:Elk3.W.Atf2_-2|-|-	ELK1	ATF3	1.769	-37.552	0
K562	Atf2.W.Maff:Mafk_-4|+|-	MAFF	ATF3	0.587	-13.304	0
K562	Atf2.W.Maff:Mafk_-4|+|-	MAFK	ATF3	0.534	-16.485	0
K562	Atf2.W.Nfe2l1_-5|+|+	NFE2	ATF3	0.656	-54.718	0
K562	Atf2.W.Nfe2l1_-5|-|+	NFE2	ATF3	0.643	-51.383	0
K562	Atf2.W.Nfe2l1_-5|-|-	NFE2	ATF3	0.735	-40.795	0
K562	Atf2.W.Nfe2l1_-5|+|-	NFE2	ATF3	0.713	-38.307	0
K562	Usf1:Usf2:Atf3:Tfeb.W.Atf2_-5|+|-	USF2	ATF3	1.247	-208.2	0
K562	Nfe2l1.W.Bach1_-5|-|+	NFE2	BACH1	1.003	-1422.57	0
K562	Nfe2l1.W.Bach1_-5|+|-	NFE2	BACH1	1.12	-1372.73	0
K562	Nfe2l1.W.Bach1_-5|-|-	NFE2	BACH1	1.155	-1290.99	0
K562	Clock:Bhlhe41.W.Nfe2l1_-4|-|+	BHLHE40	NFE2	1.398	-302.315	0
K562	Clock:Bhlhe41.W.Nfe2l1_-4|+|-	BHLHE40	NFE2	1.398	-302.315	0
K562	Cebpb:Cebpd.W.Nfe2l1_-2|-|+	BHLHE40	NFE2	-0.222	-0.013	-64.098
K562	Cebpb:Cebpd.W.Nfe2l1_3|+|-	BHLHE40	NFE2	-0.416	-0.004	-89.828
K562	Cebpb:Cebpd.W.Nfe2l1_9|+|-	BHLHE40	NFE2	-0.699	-0.002	-112.029
K562	Cebpb:Cebpd.W.Nfe2l1_2|-|+	BHLHE40	NFE2	-0.448	-0.002	-112.276
K562	Cebpb:Cebpd.W.Nfe2l1_-1|+|-	BHLHE40	NFE2	-0.438	0	-213.434
K562	Cebpb:Cebpd.W.Yy1_-5|-|-	BHLHE40	YY1	-1.346	0	-5475.71
K562	Jun.W.Maff:Mafk_-3|-|+	CFOS	MAFF	0.669	-815.938	0
K562	Jun.W.Maff:Mafk_-4|+|-	CFOS	MAFF	0.514	-486.043	0
K562	Jun.W.Maff:Mafk_8|+|+	CFOS	MAFF	0.239	-1.035	-0.129
K562	Jun.W.Maff:Mafk_-3|-|+	CFOS	MAFK	0.435	-400.044	0
K562	Jun.W.Maff:Mafk_-4|+|-	CFOS	MAFK	0.289	-182.811	0
K562	Jun.W.Maff:Mafk_8|+|+	CFOS	MAFK	0.742	-3.069	-0.001
K562	Jun.W.Nfe2l1_-5|-|+	CFOS	NFE2	0.391	-296.504	0
K562	Jun.W.Nfe2l1_-5|+|+	CFOS	NFE2	0.391	-296.504	0
K562	Jun.W.Nfe2l1_-4|-|-	CFOS	NFE2	0.394	-236.68	0
K562	Usf1:Usf2:Atf3:Tfeb.W.Jun_-5|+|-	CFOS	USF2	1.179	-276.978	0
K562	Gabpa:Elk1:Elk3.W.E2f6:E2f4_-2|-|-	ELK1	E2F4	2.214	-138.303	0
K562	E2f6:E2f4.W.Nrf1_-5|+|-	NRF1	E2F4	1.606	-775.189	0
K562	E2f6:E2f4.W.Nrf1_-5|+|+	NRF1	E2F4	1.317	-620.777	0
K562	E2f6:E2f4.W.Nrf1_-3|+|+	NRF1	E2F4	1.453	-529.035	0
K562	E2f6:E2f4.W.Nrf1_-3|+|-	NRF1	E2F4	1.505	-405.593	0
K562	E2f6:E2f4.W.Nrf1_-3|-|-	NRF1	E2F4	1.182	-280.508	0
K562	E2f6:E2f4.W.Nrf1_-3|-|+	NRF1	E2F4	1.018	-192.387	0
K562	E2f6:E2f4.W.Nrf1_-1|-|+	NRF1	E2F4	1.008	-114.015	0
K562	E2f6:E2f4.W.Nrf1_8|-|+	NRF1	E2F4	1.24	-88.253	0
K562	Gabpa:Elk1:Elk3.W.E2f6:E2f4_-2|-|-	NRF1	E2F6	2.292	-128.214	0
K562	E2f6:E2f4.W.Nrf1_-5|+|-	NRF1	E2F6	1.801	-843.705	0
K562	E2f6:E2f4.W.Nrf1_-5|+|+	NRF1	E2F6	1.457	-681.46	0
K562	E2f6:E2f4.W.Nrf1_-3|+|+	NRF1	E2F6	1.705	-623.162	0
K562	E2f6:E2f4.W.Nrf1_-3|+|-	NRF1	E2F6	1.727	-459.056	0
K562	E2f6:E2f4.W.Nrf1_-3|-|-	NRF1	E2F6	1.398	-345.389	0
K562	E2f6:E2f4.W.Nrf1_-3|-|+	NRF1	E2F6	1.223	-246.912	0
K562	E2f6:E2f4.W.Nrf1_-1|-|+	NRF1	E2F6	1.26	-148.509	0
K562	E2f6:E2f4.W.Nrf1_8|-|+	NRF1	E2F6	1.445	-98.276	0
K562	Gabpa:Elk1:Elk3.W.Nfe2l1_-2|-|+	ELK1	NFE2	0.902	-35.966	0
K562	Jun.W.Maff:Mafk_-3|-|+	CJUN	MAFF	0.791	-1373.72	0
K562	Jun.W.Maff:Mafk_-4|+|-	CJUN	MAFF	0.586	-766.973	0
K562	Jun.W.Maff:Mafk_8|+|+	CJUN	MAFF	0.632	-2.473	-0.001
K562	Jun.W.Maff:Mafk_-3|-|+	CJUN	MAFK	0.559	-778.442	0
K562	Jun.W.Maff:Mafk_-4|+|-	CJUN	MAFK	0.358	-332.064	0
K562	Jun.W.Maff:Mafk_8|+|+	CJUN	MAFK	0.814	-3.888	0
K562	Jun.W.Nfe2l1_-5|-|+	CJUN	NFE2	0.501	-532.973	0
K562	Jun.W.Nfe2l1_-5|+|+	CJUN	NFE2	0.501	-532.973	0
K562	Jun.W.Nfe2l1_-4|-|-	CJUN	NFE2	0.526	-460.95	0
K562	Usf1:Usf2:Atf3:Tfeb.W.Jun_-5|+|-	CJUN	USF2	1.422	-429.114	0
K562	Nfe2l1.W.Maff:Mafk_0|-|+	NFE2	MAFF	1.29	-2450.49	0
K562	Nfe2l1.W.Maff:Mafk_-4|+|-	NFE2	MAFF	0.02	-4.546	0
K562	Nfe2l1.W.Maff:Mafk_-4|-|-	NFE2	MAFF	-0.022	-0.413	-1.753
K562	Maff:Mafk.W.Nfya_-4|+|-	NFYA	MAFF	0.344	-22.91	0
K562	Maff:Mafk.W.Nfya_-3|-|-	NFYA	MAFF	0.45	-10.522	0
K562	Maff:Mafk.W.Nfya_-4|+|-	NFYB	MAFF	0.325	-24.679	0
K562	Maff:Mafk.W.Nfya_-3|-|-	NFYB	MAFF	0.639	-21.727	0
K562	Maff:Mafk.W.Nrf1_2|+|+	NRF1	MAFF	1.913	-27.022	0
K562	Nfe2l1.W.Maff:Mafk_0|-|+	NFE2	MAFK	1.244	-2223.32	0
K562	Nfe2l1.W.Maff:Mafk_-4|+|-	NFE2	MAFK	0.058	-23.499	0
K562	Nfe2l1.W.Maff:Mafk_-4|-|-	NFE2	MAFK	-0.001	-0.672	-0.709
K562	Maff:Mafk.W.Nfya_-4|+|-	NFYA	MAFK	0.336	-26.377	0
K562	Maff:Mafk.W.Nfya_-3|-|-	NFYA	MAFK	0.524	-17.462	0
K562	Maff:Mafk.W.Nfya_-3|-|-	NFYB	MAFK	0.567	-22.138	0
K562	Maff:Mafk.W.Nfya_-4|+|-	NFYB	MAFK	0.13	-6.209	0
K562	Maff:Mafk.W.Nrf1_2|+|+	NRF1	MAFK	2.288	-67.876	0
K562	Nfe2l1.W.Nfya_-5|+|-	NFE2	NFYA	0.41	-12.942	0
K562	Nfe2l1.W.Nfya_-2|-|-	NFE2	NFYA	0.537	-9.914	0
K562	Nfe2l1.W.Nfya_-5|+|-	NFE2	NFYB	0.245	-6.493	0
K562	Nfe2l1.W.Nfya_-2|-|-	NFE2	NFYB	0.085	-1.345	-0.01
K562	Usf1:Usf2:Atf3:Tfeb.W.Nfe2l1_-5|-|-	NFE2	USF2	1.107	-550.94	0
K562	Usf1:Usf2:Atf3:Tfeb.W.Nfe2l1_-5|+|-	NFE2	USF2	1.107	-550.94	0
K562	Usf1:Usf2:Atf3:Tfeb.W.Nfe2l1_-3|-|+	NFE2	USF2	1.729	-549.751	0
