## Supplementary Table 3 for "Diverse digital and fuzzy composite transcriptional elements are prevalent features of mammalian cis-regulomes"

### Sheet: Sheet1
CEs with high similarity to parent simple motifs (similarity score >0.9)
AP-2gamma(AP2)-MCF7-TFAP2C-ChIP-Seq(GSE21234)-Homer.W.Zbtb33-halfSite_-5|-|-
AP-2gamma(AP2)-MCF7-TFAP2C-ChIP-Seq(GSE21234)-Homer.W.Zbtb33-halfSite_-5|+|-
Zbtb7b.W.AP-2gamma(AP2)-MCF7-TFAP2C-ChIP-Seq(GSE21234)-Homer_-4|+|-
Zbtb7b.W.AP-2gamma(AP2)-MCF7-TFAP2C-ChIP-Seq(GSE21234)-Homer_-5|-|+
Zbtb7b.W.AP-2gamma(AP2)-MCF7-TFAP2C-ChIP-Seq(GSE21234)-Homer_-5|+|+
Zeb1.W.AP-2gamma(AP2)-MCF7-TFAP2C-ChIP-Seq(GSE21234)-Homer_-5|-|+
Zeb1.W.AP-2gamma(AP2)-MCF7-TFAP2C-ChIP-Seq(GSE21234)-Homer_-5|+|+
AR-halfsite(NR)-LNCaP-AR-ChIP-Seq(GSE27824)-Homer.W.Zbtb33-halfSite_-5|+|-
Ets2.W.AR-halfsite(NR)-LNCaP-AR-ChIP-Seq(GSE27824)-Homer_-5|+|+
Ets2.W.AR-halfsite(NR)-LNCaP-AR-ChIP-Seq(GSE27824)-Homer_-5|-|+
AR-halfsite(NR)-LNCaP-AR-ChIP-Seq(GSE27824)-Homer.W.Zbtb33-halfSite_-5|-|-
Arid3a.W.Pax7(Paired,Homeobox),longest-Myoblast-Pax7-ChIP-Seq(GSE25064)-Homer_-4|-|-
Arid3a.W.Pax7(Paired,Homeobox),longest-Myoblast-Pax7-ChIP-Seq(GSE25064)-Homer_-4|-|+
Tbp.W.Arid3a_-5|+|-
Arntl.W.Creb1_-5|-|-
Arntl.W.Hif1a_-5|-|-
Arntl.W.Hif1a_-5|-|+
Arntl.W.Zbtb33-halfSite_-4|-|-
Arntl.W.Zbtb33-halfSite_-5|-|+
Arntl.W.Hif1a_-5|+|-
Arntl.W.Hif1a_-5|+|+
Arntl.W.Zeb1_-5|-|+
Arntl.W.Zeb1_-5|+|-
Arntl.W.Zeb1_-5|+|+
Arntl.W.Zbtb33-halfSite_-5|+|+
Arntl.W.Zeb1_-5|-|-
Zeb1.W.Ascl1(bHLH)-NeuralTubes-Ascl1-ChIP-Seq(GSE55840)-Homer_-5|-|-
Zeb1.W.Ascl1(bHLH)-NeuralTubes-Ascl1-ChIP-Seq(GSE55840)-Homer_-5|-|+
Zeb1.W.Ascl1(bHLH)-NeuralTubes-Ascl1-ChIP-Seq(GSE55840)-Homer_-5|+|-
Zeb1.W.Ascl1(bHLH)-NeuralTubes-Ascl1-ChIP-Seq(GSE55840)-Homer_-5|+|+
Smad4.W.Ascl1(bHLH)-NeuralTubes-Ascl1-ChIP-Seq(GSE55840)-Homer_-5|+|+
Atf2.W.Nfe2l1_-5|-|+
Atf2.W.Nfe2l1_-5|-|-
Atf2.W.Nfe2l1_-5|+|+
Atf2.W.Nfe2l1_-5|+|-
Atf2.W.Zeb1_-3|+|+
Atf4.W.Nfe2l1_-5|-|+
Atf4.W.Nfe2l1_-5|+|+
Zeb1.W.Atf4_-5|-|+
Ets2.W.Atf5_-5|+|+
Ebf1.W.Atf5_-5|+|-
Klf7.W.Atf5_-5|-|+
Ets2.W.Atf5_-5|-|+
Zeb1.W.Atoh1(bHLH)-Cerebellum-Atoh1-ChIP-Seq(GSE22111)-Homer_-5|-|-
Zeb1.W.Atoh1(bHLH)-Cerebellum-Atoh1-ChIP-Seq(GSE22111)-Homer_-5|-|+
Zeb1.W.Atoh1(bHLH)-Cerebellum-Atoh1-ChIP-Seq(GSE22111)-Homer_-5|+|-
Zeb1.W.Atoh1(bHLH)-Cerebellum-Atoh1-ChIP-Seq(GSE22111)-Homer_-5|+|+
Smad4.W.Atoh1(bHLH)-Cerebellum-Atoh1-ChIP-Seq(GSE22111)-Homer_-5|+|-
Nfe2l1.W.Bach1_-5|-|-
Nfe2l1.W.Bach1_-5|-|+
Nfe2l1.W.Bach1_-5|+|-
Zeb1.W.Bach1_-3|-|+
Zeb1.W.Bach1_-5|-|-
Bcl6.W.Ets2_-4|-|+
Bcl6.W.Ets2_-5|-|-
Bcl6.W.Ets2_-5|+|-
Bcl6.W.Irf4:Irf1_-4|-|+
Bcl6.W.Nfatc2_-4|-|-
Bcl6.W.Nfatc2_-5|+|+
Bcl6.W.Ebf1_-5|-|-
Bcl6.W.Ebf1_-5|+|-
Bcl6.W.Irf4:Irf1_-5|-|-
Bcl6.W.Zfp384_-4|+|-
Tbp.W.Cdx2(Homeobox)-mES-Cdx2-ChIP-Seq(GSE14586)-Homer_-5|-|+
Tbp.W.Cdx2(Homeobox)-mES-Cdx2-ChIP-Seq(GSE14586)-Homer_-5|+|+
Cebpb:Cebpd.W.E2f1_-5|-|-
Cebpb:Cebpd.W.E2f1_-5|-|+
Cebpb:Cebpd.W.E2f1_-5|+|-
Cebpb:Cebpd.W.E2f1_-5|+|+
Chop(bZIP)-MEF-Chop-ChIP-Seq(GSE35681)-Homer.W.Pax7(Paired,Homeobox),longest-Myoblast-Pax7-ChIP-Seq(GSE25064)-Homer_-4|+|-
Ets2.W.Chop(bZIP)-MEF-Chop-ChIP-Seq(GSE35681)-Homer_-5|+|-
Nfe2l1.W.Chop(bZIP)-MEF-Chop-ChIP-Seq(GSE35681)-Homer_-5|-|-
Clock:Bhlhe41.W.Hif1a_-5|-|-
Clock:Bhlhe41.W.Hif1a_-5|-|+
Clock:Bhlhe41.W.Hif1a_-5|+|-
Clock:Bhlhe41.W.Hif1a_-5|+|+
Clock:Bhlhe41.W.Zeb1_-5|-|-
Clock:Bhlhe41.W.Zeb1_-5|-|+
Clock:Bhlhe41.W.Zeb1_-5|+|-
Clock:Bhlhe41.W.Zeb1_-5|+|+
Creb1.W.Crebzf_-5|-|-
Creb1.W.Crebzf_-5|-|+
Creb1.W.Nfe2l1_-4|+|+
Nfic.W.Creb3_-5|+|+
Zeb1.W.Creb3_-3|-|-
Dbp.W.Pax7(Paired,Homeobox),longest-Myoblast-Pax7-ChIP-Seq(GSE25064)-Homer_-4|-|+
E2f6:E2f4.W.E2f1_-5|-|+
E2f6:E2f4.W.E2f1_-5|+|+
E2f6:E2f4.W.Zbtb33-halfSite_-5|-|-
E2f6:E2f4.W.Zbtb33-halfSite_-5|+|-
Ebf1.W.E2f6:E2f4_-5|-|-
Ebf1.W.E2f6:E2f4_-5|+|-
Ets2.W.E2f6:E2f4_-4|+|+
Klf7.W.E2f6:E2f4_-4|-|+
Zbtb7b.W.E2f6:E2f4_-5|-|+
Zbtb7b.W.E2f6:E2f4_-5|+|+
E2f6:E2f4.W.Nfatc2_-4|-|-
Ebf1.W.Zbtb7b_-4|-|-
Ets2.W.Ebf1_-3|+|-
Ebf1.W.Rbpj_-5|+|-
Egr2.W.E2f1_-3|-|+
Egr2.W.E2f1_-5|-|+
Egr2.W.E2f1_-5|+|+
Egr2.W.Nfic_-5|+|-
Hif1a.W.Egr2_-5|-|+
Klf7.W.Egr2_-5|+|+
Zbtb7b.W.Egr2_-5|-|+
Zbtb7b.W.Egr2_-5|+|+
Tfap4.W.Eomes(T-box)-H9-Eomes-ChIP-Seq(GSE26097)-Homer_-5|-|-
Tfap4.W.Eomes(T-box)-H9-Eomes-ChIP-Seq(GSE26097)-Homer_-5|+|+
Eomes(T-box)-H9-Eomes-ChIP-Seq(GSE26097)-Homer.W.Pax7(Paired,Homeobox),longest-Myoblast-Pax7-ChIP-Seq(GSE25064)-Homer_-4|+|-
Lmo2.W.Eomes(T-box)-H9-Eomes-ChIP-Seq(GSE26097)-Homer_-5|+|+
Zeb1.W.Eomes(T-box)-H9-Eomes-ChIP-Seq(GSE26097)-Homer_-5|-|-
Zeb1.W.Esrra_-5|-|-
Zeb1.W.Esrra_-5|+|-
Esrra.W.Nfe2l1_-4|+|+
Ets2.W.Nfatc2_-5|-|-
Ets2.W.Rbpj_-4|+|+
Nr3c1.W.Foxj1_-5|+|-
Tbp.W.Foxp1_-5|-|+
Foxp1.W.Sox4_-5|-|+
Gabpa:Elk1:Elk3.W.Ets2_-5|-|+
Gabpa:Elk1:Elk3.W.Ets2_-5|+|+
Gabpa:Elk1:Elk3.W.Mbd2_-5|+|+
Gabpa:Elk1:Elk3.W.Mecp2_-5|+|+
Smad4.W.Gata1(Zf)-K562-GATA1-ChIP-Seq(GSE18829)-Homer_-5|+|-
Tbp.W.Gata1(Zf)-K562-GATA1-ChIP-Seq(GSE18829)-Homer_-5|-|+
Tbp.W.Gata1(Zf)-K562-GATA1-ChIP-Seq(GSE18829)-Homer_-5|+|+
Gfi1.W.Ybx1_-5|-|+
Tbp.W.Gfi1_-3|-|-
E2f1.W.ZBTB33(Zf)-GM12878-ZBTB33-ChIP-Seq(GSE32465)-Homer_-5|-|-
E2f1.W.ZBTB33(Zf)-GM12878-ZBTB33-ChIP-Seq(GSE32465)-Homer_-5|-|+
E2f1.W.ZBTB33(Zf)-GM12878-ZBTB33-ChIP-Seq(GSE32465)-Homer_-5|+|-
E2f1.W.ZBTB33(Zf)-GM12878-ZBTB33-ChIP-Seq(GSE32465)-Homer_-5|+|+
ZBTB33(Zf)-GM12878-ZBTB33-ChIP-Seq(GSE32465)-Homer.W.Zbtb33-halfSite_-5|-|-
ZBTB33(Zf)-GM12878-ZBTB33-ChIP-Seq(GSE32465)-Homer.W.Zbtb33-halfSite_-5|-|+
ZBTB33(Zf)-GM12878-ZBTB33-ChIP-Seq(GSE32465)-Homer.W.Zbtb33-halfSite_-5|+|-
ZBTB33(Zf)-GM12878-ZBTB33-ChIP-Seq(GSE32465)-Homer.W.Zbtb33-halfSite_-5|+|+
Smad4.W.ZBTB33(Zf)-GM12878-ZBTB33-ChIP-Seq(GSE32465)-Homer_-5|-|+
Hes1.W.Zbtb33-halfSite_-4|+|+
Hes1.W.Zbtb33-halfSite_-5|-|-
Hes1.W.Zbtb33-halfSite_-5|+|-
Hif1a.W.Hes1_-5|-|+
Hif1a.W.Hes1_-5|+|+
Hes5.W.Hif1a_-5|-|-
Hes5.W.Hif1a_-5|-|+
Hes5.W.Hif1a_-5|+|-
Hes5.W.Hif1a_-5|+|+
Zeb1.W.Hic1_-4|-|+
Hic1.W.Cxxc1_-5|+|+
Hic1.W.Nfic_-5|-|-
Hic1.W.Nfic_-5|+|-
Creb1.W.Hif1a_-4|-|+
Hif1a.W.Crebzf_-5|+|-
Hif1a.W.Crebzf_-5|+|+
Hif1a.W.Myc_-5|-|-
Hif1a.W.Myc_-5|+|-
Hif1a.W.Myc_-5|+|+
Hif1a.W.Lmo2_-5|+|-
Hif1a.W.Lmo2_-5|+|+
Hif1a.W.Zeb1_-4|+|-
Hif1a.W.Zeb1_-5|-|+
Hif1a.W.Zeb1_-5|+|+
Creb1.W.Hif1a_-5|-|-
Creb1.W.Hif1a_-5|+|-
Cxxc1.W.Hinfp_-4|+|+
Ets2.W.Hinfp_-5|-|+
Ets2.W.Hinfp_-5|+|+
Maff:Mafk.W.Hinfp_-5|+|-
Ets2.W.Hivep2_-5|-|+
Hnf1b.W.Pax7(Paired,Homeobox),longest-Myoblast-Pax7-ChIP-Seq(GSE25064)-Homer_-4|-|-
Hnf1b.W.Pax7(Paired,Homeobox),longest-Myoblast-Pax7-ChIP-Seq(GSE25064)-Homer_-4|-|+
Nfe2l1.W.Hoxc9(Homeobox)-Ainv15-Hoxc9-ChIP-Seq(GSE21812)-Homer_-4|-|-
Nfe2l1.W.Hoxc9(Homeobox)-Ainv15-Hoxc9-ChIP-Seq(GSE21812)-Homer_-5|+|-
Tbp.W.Hoxc9(Homeobox)-Ainv15-Hoxc9-ChIP-Seq(GSE21812)-Homer_-5|-|+
Tbp.W.Hoxc9(Homeobox)-Ainv15-Hoxc9-ChIP-Seq(GSE21812)-Homer_-5|+|+
Zeb1.W.Hoxc9(Homeobox)-Ainv15-Hoxc9-ChIP-Seq(GSE21812)-Homer_-2|-|-
Ebf1.W.Ikzf1_-5|-|-
Ets2.W.Ikzf1_-5|-|+
Ets2.W.Ikzf1_-5|+|+
Ebf1.W.Ikzf1_-5|+|-
Zbtb7b.W.Ikzf1_-5|-|+
Zbtb7b.W.Ikzf1_-5|+|+
Nfic.W.Ikzf1_-5|-|-
Nfic.W.Ikzf1_-5|+|-
Irf4:Irf1.W.Zfp384_-4|-|+
Jun.W.Nfe2l1_-4|-|-
Jun.W.Nfe2l1_-5|-|+
Jun.W.Nfe2l1_-5|+|+
Ets2.W.Klf16_-5|-|+
Hif1a.W.Klf16_-5|-|+
Hif1a.W.Klf16_-5|+|+
Klf16.W.Creb3_-4|-|-
Klf16.W.Cxxc1_-5|-|+
Klf16.W.E2f1_-5|-|+
Klf16.W.E2f1_-5|+|+
Klf16.W.Zbtb33-halfSite_-5|-|-
Klf16.W.Zbtb33-halfSite_-5|+|-
Klf16.W.Zbtb7b_-4|+|+
Klf16.W.Zbtb7b_-5|-|+
Klf16.W.Zbtb7b_-5|+|+
Klf7.W.Klf16_-5|-|+
Klf7.W.Klf16_-5|+|+
Zeb1.W.Klf16_-5|-|+
Zeb1.W.Klf16_-5|+|+
Klf3.W.E2f1_-5|-|+
Klf7.W.Klf3_-5|+|+
Zbtb7b.W.Klf3_-5|+|+
Zbtb7b.W.Klf3_-5|-|+
Klf7.W.Zbtb7a_-4|+|+
Klf7.W.Zeb1_-5|-|+
Klf7.W.Zeb1_-5|+|+
Tbp.W.Lef1:Tcf7l2_-5|-|-
Arid3a.W.Lhx2(Homeobox)-HFSC-Lhx2-ChIP-Seq(GSE48068)-Homer_-4|-|+
Hnf1b.W.Lhx2(Homeobox)-HFSC-Lhx2-ChIP-Seq(GSE48068)-Homer_-4|-|+
Zeb1.W.Lmo2_-5|+|-
Zeb1.W.Lmo2_-5|+|+
Creb1.W.Mafb_-4|+|+
Nfe2l1.W.Mafb_-5|+|+
Rara.W.Mafb_-4|+|+
Nfe2l1.W.Maff:Mafk_-4|+|-
Ebf1.W.Mecp2_-5|-|+
Mecp2.W.Zbtb33-halfSite_-5|-|+
Mecp2.W.Zbtb33-halfSite_-5|+|+
Tbp.W.Mef2a_-4|+|+
Tbp.W.Mef2c_-4|-|+
Tbp.W.Mef2c_-5|-|+
Nfe2l1.W.Meis1(Homeobox)-MastCells-Meis1-ChIP-Seq(GSE48085)-Homer_-5|-|-
Nfe2l1.W.Meis1(Homeobox)-MastCells-Meis1-ChIP-Seq(GSE48085)-Homer_-5|-|+
Nfe2l1.W.Meis1(Homeobox)-MastCells-Meis1-ChIP-Seq(GSE48085)-Homer_-5|+|-
Nfe2l1.W.Meis1(Homeobox)-MastCells-Meis1-ChIP-Seq(GSE48085)-Homer_-5|+|+
Oct4(POU,Homeobox)-mES-Oct4-ChIP-Seq(GSE11431)-Homer.W.Pax7(Paired,Homeobox),longest-Myoblast-Pax7-ChIP-Seq(GSE25064)-Homer_-4|+|-
Oct4(POU,Homeobox)-mES-Oct4-ChIP-Seq(GSE11431)-Homer.W.Pax7(Paired,Homeobox),longest-Myoblast-Pax7-ChIP-Seq(GSE25064)-Homer_-4|+|+
Tbp.W.Oct4(POU,Homeobox)-mES-Oct4-ChIP-Seq(GSE11431)-Homer_-4|+|+
Tbp.W.Oct4(POU,Homeobox)-mES-Oct4-ChIP-Seq(GSE11431)-Homer_-5|-|-
Tbp.W.Oct4(POU,Homeobox)-mES-Oct4-ChIP-Seq(GSE11431)-Homer_-5|+|-
Lmo2.W.Mga_-5|+|-
Zeb1.W.Mga_-5|-|+
Klf7.W.Mga_-5|-|+
Hif1a.W.Mtf1_-4|-|+
Mtf1.W.E2f1_-5|-|-
Mtf1.W.E2f1_-5|-|+
Mtf1.W.E2f1_-5|+|-
Mtf1.W.E2f1_-5|+|+
Zeb1.W.Myb_-5|-|+
Zeb1.W.Myb_-5|+|+
Myc.W.Cxxc1_-4|-|+
Myc.W.Cxxc1_-5|+|-
Creb1.W.Myc_-5|-|-
Zeb1.W.Myc_-5|-|-
Zeb1.W.Myc_-5|+|-
Zeb1.W.Myc_-5|+|+
Myc.W.Zbtb33-halfSite_-4|-|-
Myc.W.Zbtb33-halfSite_-5|-|+
Myc.W.Zbtb33-halfSite_-5|+|+
Zeb1.W.MyoD(bHLH)-Myotube-MyoD-ChIP-Seq(GSE21614)-Homer_-5|-|-
Zeb1.W.MyoD(bHLH)-Myotube-MyoD-ChIP-Seq(GSE21614)-Homer_-5|-|+
Zeb1.W.MyoD(bHLH)-Myotube-MyoD-ChIP-Seq(GSE21614)-Homer_-5|+|-
Zeb1.W.MyoD(bHLH)-Myotube-MyoD-ChIP-Seq(GSE21614)-Homer_-5|+|+
Smad4.W.MyoD(bHLH)-Myotube-MyoD-ChIP-Seq(GSE21614)-Homer_-5|+|+
Nfic.W.NeuroD1(bHLH)-Islet-NeuroD1-ChIP-Seq(GSE30298)-Homer_-5|-|+
Smad4.W.NeuroD1(bHLH)-Islet-NeuroD1-ChIP-Seq(GSE30298)-Homer_-5|-|+
Smad4.W.NeuroD1(bHLH)-Islet-NeuroD1-ChIP-Seq(GSE30298)-Homer_-5|+|+
Zeb1.W.NeuroD1(bHLH)-Islet-NeuroD1-ChIP-Seq(GSE30298)-Homer_-5|-|-
Zeb1.W.NeuroD1(bHLH)-Islet-NeuroD1-ChIP-Seq(GSE30298)-Homer_-5|-|+
Zeb1.W.NeuroD1(bHLH)-Islet-NeuroD1-ChIP-Seq(GSE30298)-Homer_-5|+|-
Zeb1.W.NeuroD1(bHLH)-Islet-NeuroD1-ChIP-Seq(GSE30298)-Homer_-5|+|+
Nfic.W.NF1-halfsite(CTF)-LNCaP-NF1-ChIP-Seq(Unpublished)-Homer_-5|+|+
Nfic.W.NF1-halfsite(CTF)-LNCaP-NF1-ChIP-Seq(Unpublished)-Homer_-5|-|+
Nfic.W.NF1-halfsite(CTF)-LNCaP-NF1-ChIP-Seq(Unpublished)-Homer_-5|+|-
Irf4:Irf1.W.Nfatc2_-5|-|-
Rbpj.W.Nfatc2_-4|-|-
Nfatc2.W.Zfp384_-5|+|-
Ets2.W.Nfatc2_-4|-|-
Ebf1.W.Nfkb1_-4|+|+
Ebf1.W.Nfkb1_-5|+|-
Ets2.W.Nfkb1_-5|-|-
Rbpj.W.Nfkb1_-5|-|-
Rbpj.W.Nfkb1_-5|-|+
Zbtb7b.W.Nfkb1_-3|-|-
Zbtb7b.W.Nfkb1_-3|-|+
Zbtb7b.W.Nfkb1_-4|-|-
Zbtb7b.W.Nfkb1_-4|-|+
Zbtb7b.W.Nfkb1_-5|-|+
Zeb1.W.Nfkb1_-4|-|+
Ebf1.W.Nfkb1_-5|+|+
Ets2.W.Nfkb1_-5|-|+
Ets2.W.Nfkb1_-5|+|-
Ets2.W.Nfkb1_-5|+|+
Klf7.W.Nfkb1_-4|-|+
Klf7.W.Nfkb1_-5|-|+
Zbtb7b.W.Nfkb1_-5|-|-
Zeb1.W.Nfkb1_-4|-|-
Maff:Mafk.W.Nfya_-4|+|-
Nfic.W.Nfya_-5|-|-
E2f1.W.Nrf1_-4|+|-
E2f1.W.Nrf1_-4|+|+
E2f1.W.Nrf1_-5|-|-
E2f1.W.Nrf1_-5|-|+
Hif1a.W.Nrf1_-5|-|-
Hif1a.W.Nrf1_-5|-|+
Hif1a.W.Nrf1_-5|+|-
Hif1a.W.Nrf1_-5|+|+
Klf7.W.Nrf1_-5|-|+
Klf7.W.Nrf1_-5|+|+
Zeb1.W.Nrf1_-5|-|-
Zeb1.W.Nrf1_-5|-|+
Zeb1.W.Nrf1_-5|+|-
Zeb1.W.Nrf1_-5|+|+
Zeb1.W.Olig2(bHLH)-Neuron-Olig2-ChIP-Seq(GSE30882)-Homer_-5|-|-
Zeb1.W.Olig2(bHLH)-Neuron-Olig2-ChIP-Seq(GSE30882)-Homer_-5|-|+
Zeb1.W.Olig2(bHLH)-Neuron-Olig2-ChIP-Seq(GSE30882)-Homer_-5|+|-
Zeb1.W.Olig2(bHLH)-Neuron-Olig2-ChIP-Seq(GSE30882)-Homer_-5|+|+
Nfe2l1.W.Pbx2_-4|-|-
Nfe2l1.W.Pbx3(Homeobox)-GM12878-PBX3-ChIP-Seq(GSE32465)-Homer_-5|-|-
Tbp.W.Pit1(Homeobox)-GCrat-Pit1-ChIP-Seq(GSE58009)-Homer_-5|-|+
Tbp.W.Pit1(Homeobox)-GCrat-Pit1-ChIP-Seq(GSE58009)-Homer_-5|+|+
Pknox1:Tgif1:Tgif2.W.Creb3_-5|+|-
Pknox1:Tgif1:Tgif2.W.Nfe2l1_-4|-|-
Pknox1:Tgif1:Tgif2.W.Nfe2l1_-4|+|+
Zeb1.W.Pknox1:Tgif1:Tgif2_-5|-|-
Zeb1.W.Pknox1:Tgif1:Tgif2_-5|-|+
Zeb1.W.Pknox1:Tgif1:Tgif2_-5|+|-
Zeb1.W.Pknox1:Tgif1:Tgif2_-5|+|+
Pou2f1:Pou2f2.W.Pax7(Paired,Homeobox),longest-Myoblast-Pax7-ChIP-Seq(GSE25064)-Homer_-4|+|-
Pou2f1:Pou2f2.W.Pax7(Paired,Homeobox),longest-Myoblast-Pax7-ChIP-Seq(GSE25064)-Homer_-4|+|+
Tbp.W.Pou2f1:Pou2f2_-5|-|-
Tbp.W.Pou2f1:Pou2f2_-5|+|-
Tbp.W.Pou6f1_-5|-|+
Zbtb7b.W.Ppard:Nr2c2_-5|-|-
Zeb1.W.Ppard:Nr2c2_-5|-|-
Zeb1.W.Ppard:Nr2c2_-5|+|-
Nfe2l1.W.Ppard:Nr2c2_-4|-|+
Crebzf.W.Prdm1_-5|-|-
Crebzf.W.Prdm1_-5|+|+
Irf4:Irf1.W.Prdm1_-5|-|+
Irf4:Irf1.W.Prdm1_-5|+|+
Lef1:Tcf7l2.W.Prdm1_-4|+|-
Zeb1.W.Prdm1_-4|+|+
Zeb1.W.Prdm1_-5|-|+
Zeb1.W.Prdm1_-5|+|+
Tbp.W.Prdm1_-3|-|+
Zeb1.W.Rara_-5|-|-
Rara.W.Nfe2l1_-4|+|+
Zbtb7b.W.Rbpj_-4|-|+
Ets2.W.Rela:Relb_-5|-|-
Ebf1.W.Rela:Relb_-4|+|-
Ets2.W.Rela:Relb_-5|+|+
Rela:Relb.W.Rbpj_-4|-|-
Rela:Relb.W.Rbpj_-5|-|-
Rela:Relb.W.Rbpj_-5|+|+
Zbtb7b.W.Rela:Relb_-3|-|+
Zbtb7b.W.Rela:Relb_-4|-|+
Zbtb7b.W.Rela:Relb_-5|-|+
Zeb1.W.Rela:Relb_-4|-|+
Ets2.W.Rela:Relb_-5|-|+
Rela:Relb.W.Irf4:Irf1_-5|-|-
Rela:Relb.W.Irf4:Irf1_-5|+|-
Rela:Relb.W.Nfatc2_-5|-|+
Zbtb7a.W.Rela:Relb_-5|-|+
Rfx3.W.Nfic_-4|-|+
Rfx3.W.Creb3_-5|-|+
Zbtb7a.W.Runx1_-5|+|-
Zeb1.W.Runx1_-4|+|-
Zbtb7b.W.Rxra_-5|-|+
Nfe2l1.W.Rxra_-4|-|-
Zeb1.W.Rxra_-5|-|+
Zeb1.W.Rxra_-5|+|+
Ebf1.W.Sfpi1_-5|-|-
Ebf1.W.Sfpi1_-5|+|-
Ets2.W.Sfpi1_-5|-|+
Ets2.W.Sfpi1_-5|+|+
Zeb1.W.Sfpi1_-5|-|+
Zeb1.W.Sfpi1_-5|+|+
Tbp.W.Sfpi1_-5|-|+
Nfe2l1.W.Six1(Homeobox)-Myoblast-Six1-ChIP-Chip(GSE20150)-Homer_-5|-|-
Nfe2l1.W.Six1(Homeobox)-Myoblast-Six1-ChIP-Chip(GSE20150)-Homer_-5|+|-
Zeb1.W.Six1(Homeobox)-Myoblast-Six1-ChIP-Chip(GSE20150)-Homer_-5|-|-
Zeb1.W.Six1(Homeobox)-Myoblast-Six1-ChIP-Chip(GSE20150)-Homer_-5|-|+
Zeb1.W.Six1(Homeobox)-Myoblast-Six1-ChIP-Chip(GSE20150)-Homer_-5|+|-
Zeb1.W.Six1(Homeobox)-Myoblast-Six1-ChIP-Chip(GSE20150)-Homer_-5|+|+
Klf7.W.Sp3_-5|-|+
Sp3.W.E2f1_-5|-|+
Sp3.W.E2f1_-5|+|+
Sp3.W.Zbtb7a_-4|-|+
Sp3.W.Zbtb7a_-4|+|+
Sp3.W.Zbtb7a_-5|-|+
Sp3.W.Zbtb7b_-3|+|+
Sp3.W.Zbtb7b_-4|-|+
Sp3.W.Zbtb7b_-4|+|+
Sp3.W.Zbtb7b_-5|-|+
Sp3.W.Zbtb7b_-5|+|+
Sp3.W.Zeb1_-5|-|+
Sp3.W.Zeb1_-5|+|+
Ets2.W.SPDEF(ETS)-VCaP-SPDEF-ChIP-Seq(SRA014231)-Homer_-5|-|-
Ets2.W.SPDEF(ETS)-VCaP-SPDEF-ChIP-Seq(SRA014231)-Homer_-5|+|-
E2f1.W.Srebp1a(bHLH)-HepG2-Srebp1a-ChIP-Seq(GSE31477)-Homer_-5|-|-
Klf7.W.Srebp1a(bHLH)-HepG2-Srebp1a-ChIP-Seq(GSE31477)-Homer_-5|-|-
Klf7.W.Srebp1a(bHLH)-HepG2-Srebp1a-ChIP-Seq(GSE31477)-Homer_-5|+|-
Hif1a.W.Srebp1a(bHLH)-HepG2-Srebp1a-ChIP-Seq(GSE31477)-Homer_-5|+|-
Zeb1.W.Srebp1a(bHLH)-HepG2-Srebp1a-ChIP-Seq(GSE31477)-Homer_-5|-|-
Stat3:Stat1:Stat5a.W.Zbtb33-halfSite_-5|-|+
Stat3:Stat1:Stat5a.W.Zbtb33-halfSite_-5|+|-
Stat3:Stat1:Stat5a.W.Ebf1_-5|-|+
Stat3:Stat1:Stat5a.W.Ebf1_-5|+|-
Stat3:Stat1:Stat5a.W.Ebf1_-5|+|+
Stat3:Stat1:Stat5a.W.Ets2_-4|-|+
Stat3:Stat1:Stat5a.W.Ets2_-4|+|-
Stat3:Stat1:Stat5a.W.Nfatc2_-4|-|-
Stat3:Stat1:Stat5a.W.Nfatc2_-4|+|+
Stat3:Stat1:Stat5a.W.Zbtb33-halfSite_-5|-|-
Stat3:Stat1:Stat5a.W.Ebf1_-5|-|-
Stat3:Stat1:Stat5a.W.Smad4_-5|+|-
Stat3:Stat1:Stat5a.W.Ybx1_-5|+|+
Stat3:Stat1:Stat5a.W.Zbtb33-halfSite_-5|+|+
Stat5b.W.Ets2_-5|-|-
Stat5b.W.Ets2_-5|+|-
Stat5b.W.Hivep2_-5|+|-
Stat5b.W.Nfatc2_-5|+|+
Stat5b.W.Ebf1_-5|-|-
Stat5b.W.Ebf1_-5|+|-
Stat5b.W.Ets2_-5|-|+
Stat5b.W.Ets2_-5|+|+
Stat5b.W.Irf4:Irf1_-5|-|-
Stat5b.W.Irf4:Irf1_-5|-|+
Stat5b.W.Irf4:Irf1_-5|+|-
Stat5b.W.Irf4:Irf1_-5|+|+
Stat5b.W.Nfic_-5|-|-
Stat5b.W.Nfic_-5|+|-
Stat5b.W.Pax7(Paired,Homeobox),longest-Myoblast-Pax7-ChIP-Seq(GSE25064)-Homer_-5|-|-
Stat5b.W.Pax7(Paired,Homeobox),longest-Myoblast-Pax7-ChIP-Seq(GSE25064)-Homer_-5|-|+
Stat5b.W.Smad4_-5|-|+
Stat5b.W.Smad4_-5|+|+
Stat5b.W.Tbp_-5|-|-
Stat5b.W.Tbp_-5|+|-
Stat5b.W.Zfp384_-4|+|-
Ets2.W.Stat6_-4|+|+
Stat6.W.Nfatc2_-4|-|-
Irf4:Irf1.W.Stat6_-4|+|-
Irf4:Irf1.W.Stat6_-4|+|+
Lmo2.W.Tbet(T-box)-CD8-Tbet-ChIP-Seq(GSE33802)-Homer_-5|+|-
Zeb1.W.Tbet(T-box)-CD8-Tbet-ChIP-Seq(GSE33802)-Homer_-5|-|+
Lmo2.W.Tbx21_-5|+|-
Tcf12.W.Tbx21_-5|-|+
Tfap4.W.Tbx21_-5|-|+
Tfap4.W.Tbx21_-5|+|-
Zeb1.W.Tbx21_-5|-|+
Rbpj.W.Tbx21_-5|+|+
Klf7.W.Tbx21_-5|-|+
Tcf12.W.Zeb1_-5|-|+
Tcf12.W.Zeb1_-5|+|+
Tcf12.W.Maff:Mafk_-4|+|+
Tcf12.W.Zeb1_-5|-|-
Tcf12.W.Zeb1_-5|+|-
Zeb1.W.Tcf3_-5|+|-
Zeb1.W.Tcf3_-5|-|-
Tbp.W.Tef:Nfil3_-4|+|-
Tbp.W.Tef:Nfil3_-4|+|+
Tef:Nfil3.W.Pax7(Paired,Homeobox),longest-Myoblast-Pax7-ChIP-Seq(GSE25064)-Homer_-3|+|-
Tef:Nfil3.W.Arid3a_-5|+|-
Tef:Nfil3.W.Hmbox1_-3|+|+
Zeb1.W.Tfap4_-5|+|-
Zeb1.W.Tfap4_-5|+|+
Klf7.W.Tfdp1_-5|-|+
Klf7.W.Tfdp1_-5|+|+
Tfdp1.W.E2f1_-5|-|+
Tfdp1.W.E2f1_-5|+|+
Tfdp1.W.Zbtb33-halfSite_-5|-|-
Tfdp1.W.Zbtb33-halfSite_-5|+|-
Zbtb7b.W.Tfdp1_-5|-|+
Ebf1.W.Tfdp1_-5|-|-
Ets2.W.Tfdp1_-5|+|+
Zbtb7b.W.Tfdp1_-5|+|+
Ebf1.W.Tfdp1_-5|+|-
Tfdp1.W.Nfatc2_-5|-|-
Zeb1.W.Tfe3_-5|+|-
Zeb1.W.Tfe3_-5|+|+
Zeb1.W.Tfe3_-5|-|-
Nfe2l1.W.Tfe3_-5|-|-
Nfe2l1.W.Tfe3_-5|+|-
Rara.W.Tfe3_-5|+|-
Klf7.W.Thap1_-4|+|+
Nfic.W.Thap1_-5|-|-
Runx1.W.Unknown-ESC-element(?)-mES-Nanog-ChIP-Seq(GSE11724)-Homer_-4|-|+
Zeb1.W.Unknown-ESC-element(?)-mES-Nanog-ChIP-Seq(GSE11724)-Homer_-5|-|-
Zeb1.W.Unknown-ESC-element(?)-mES-Nanog-ChIP-Seq(GSE11724)-Homer_-5|-|+
Zeb1.W.Unknown-ESC-element(?)-mES-Nanog-ChIP-Seq(GSE11724)-Homer_-5|+|-
Zeb1.W.Unknown-ESC-element(?)-mES-Nanog-ChIP-Seq(GSE11724)-Homer_-5|+|+
Klf7.W.Unknown-ESC-element(?)-mES-Nanog-ChIP-Seq(GSE11724)-Homer_-5|+|+
Zbtb7b.W.Unknown-ESC-element(?)-mES-Nanog-ChIP-Seq(GSE11724)-Homer_-4|+|+
Zbtb7b.W.Unknown-ESC-element(?)-mES-Nanog-ChIP-Seq(GSE11724)-Homer_-5|-|+
Zbtb7b.W.Unknown-ESC-element(?)-mES-Nanog-ChIP-Seq(GSE11724)-Homer_-5|+|+
Usf1:Usf2:Atf3:Tfeb.W.Creb1_-5|-|-
Usf1:Usf2:Atf3:Tfeb.W.Zbtb33-halfSite_-5|+|+
Usf1:Usf2:Atf3:Tfeb.W.Creb1_-4|+|-
Usf1:Usf2:Atf3:Tfeb.W.Nfe2l1_-5|-|-
Usf1:Usf2:Atf3:Tfeb.W.Nfe2l1_-5|+|-
Usf1:Usf2:Atf3:Tfeb.W.Rara_-4|+|-
Usf1:Usf2:Atf3:Tfeb.W.Rxra_-4|+|+
Usf1:Usf2:Atf3:Tfeb.W.VDR(NR),DR3-GM10855-VDR+vitD-ChIP-Seq(GSE22484)-Homer_-4|+|+
Usf1:Usf2:Atf3:Tfeb.W.Zeb1_-5|-|-
Usf1:Usf2:Atf3:Tfeb.W.Zeb1_-5|+|-
Usf1:Usf2:Atf3:Tfeb.W.Hif1a_-5|-|-
Usf1:Usf2:Atf3:Tfeb.W.Hif1a_-5|-|+
Usf1:Usf2:Atf3:Tfeb.W.Hif1a_-5|+|-
Usf1:Usf2:Atf3:Tfeb.W.Hif1a_-5|+|+
Usf1:Usf2:Atf3:Tfeb.W.Ppard:Nr2c2_-4|+|-
Usf1:Usf2:Atf3:Tfeb.W.Zbtb33-halfSite_-4|-|-
Usf1:Usf2:Atf3:Tfeb.W.Zbtb33-halfSite_-5|-|+
Usf1:Usf2:Atf3:Tfeb.W.Zeb1_-5|-|+
Usf1:Usf2:Atf3:Tfeb.W.Zeb1_-5|+|+
Zeb1.W.VDR(NR),DR3-GM10855-VDR+vitD-ChIP-Seq(GSE22484)-Homer_-5|+|+
Nfe2l1.W.VDR(NR),DR3-GM10855-VDR+vitD-ChIP-Seq(GSE22484)-Homer_-4|-|-
Zeb1.W.VDR(NR),DR3-GM10855-VDR+vitD-ChIP-Seq(GSE22484)-Homer_-5|-|+
Nfe2l1.W.Xbp1_-4|-|+
Smad4.W.Zbtb33-halfSite_-4|-|+
Zbtb7b.W.Zbtb7a_-4|-|+
Zbtb7b.W.Zbtb7a_-5|-|+
Klf7.W.Zbtb7b_-4|-|+
Klf7.W.Zbtb7b_-5|-|+
Klf7.W.Zbtb7b_-5|+|+
Ets2.W.Zfp148_-5|-|+
Ets2.W.Zfp148_-5|+|+
Klf7.W.Zfp148_-4|-|+
Klf7.W.Zfp148_-4|+|+
Klf7.W.Zfp148_-5|-|+
Klf7.W.Zfp148_-5|+|+
Zfp148.W.E2f1_-5|-|+
Zfp148.W.E2f1_-5|+|+
Zfp148.W.Ebf1_-4|-|-
Zfp148.W.Ebf1_-5|-|-
Zfp148.W.Ebf1_-5|+|-
Zfp148.W.Zbtb33-halfSite_-5|-|-
Zfp148.W.Zbtb33-halfSite_-5|+|-
Zfp148.W.Zbtb7a_-4|-|+
Zfp148.W.Zbtb7a_-5|-|+
Zfp148.W.Zbtb7b_-3|+|+
Zfp148.W.Zbtb7b_-4|-|+
Zfp148.W.Zbtb7b_-4|+|+
Zfp148.W.Zbtb7b_-5|-|+
Zfp148.W.Zbtb7b_-5|+|+
Zfp148.W.Zeb1_-4|+|+
Zfp148.W.Zeb1_-5|-|+
Zfp148.W.Zeb1_-5|+|+
Tbp.W.Zfp384_-5|+|+
Ebf1.W.ZNF143|STAF(Zf)-CUTLL-ZNF143-ChIP-Seq(GSE29600)-Homer_-5|-|+
Ebf1.W.ZNF143|STAF(Zf)-CUTLL-ZNF143-ChIP-Seq(GSE29600)-Homer_-5|+|+
Ets2.W.ZNF143|STAF(Zf)-CUTLL-ZNF143-ChIP-Seq(GSE29600)-Homer_-5|-|-
Ets2.W.ZNF143|STAF(Zf)-CUTLL-ZNF143-ChIP-Seq(GSE29600)-Homer_-5|+|-
Klf7.W.ZNF143|STAF(Zf)-CUTLL-ZNF143-ChIP-Seq(GSE29600)-Homer_-5|-|-
Zbtb7b.W.ZNF143|STAF(Zf)-CUTLL-ZNF143-ChIP-Seq(GSE29600)-Homer_-5|-|-
Klf7.W.ZNF143|STAF(Zf)-CUTLL-ZNF143-ChIP-Seq(GSE29600)-Homer_-5|+|-
