## Supplementary Table 1 for "Diverse digital and fuzzy composite transcriptional elements are prevalent features of mammalian cis-regulomes"

### Sheet: Table description with example
Simple TF motif library (PPMs)
Motif Name	IUPAC consensus	motif score cut off (0.8 * maximum score)	file format
>Stat3:Stat1:Stat5a	TTCYRGGAA	6.20936	format:homer2

### Sheet: Simple TF motif library
>Stat3:Stat1:Stat5a	TTCYRGGAA	6.20936	format:homer2
0	0	0	1
0.012766	0.004255	0.038298	0.944681
0.146809	0.823404	0.010638	0.019149
0.044681	0.64468	0.021277	0.289362
0.446809	0.002128	0.523403	0.02766
0.129787	0	0.870213	0
0.019149	0	0.955319	0.025532
1	0	0	0
1	0	0	0
>Bcl6	TTTCYAGGAA	6.54477	format:homer2
0.126569	0.222803	0.00732218	0.643305
0.039749	0.183054	0.105649	0.671548
0.0041841	0.0115063	0	0.98431
0	0.851464	0	0.148536
0.0209205	0.422594	0.0899582	0.466527
1	0	0	0
0.143305	0	0.856695	0
0.0271967	0.0251046	0.916318	0.0313808
0.879707	0.0313808	0.083682	0.00523013
0.911088	0.0292887	0.0230126	0.0366109
>Stat5b	TTTCYDRGAATT	7.64679	format:homer2
0.0943912	0.155951	0.0232558	0.726402
0	0	0	1
0	0	0	1
0	1	0	0
0.0300958	0.444596	0.0437756	0.481532
0.305062	0.0848153	0.309166	0.300958
0.29275	0.0369357	0.662107	0.00820793
0	0	1	0
1	0	0	0
1	0	0	0
0.199726	0.164159	0.0670315	0.569083
0.0153899	0.148085	0.0263338	0.810192
>Gabpa:Elk1:Elk3	CCGGAAGT	5.65296	format:homer2
0.104279	0.771569	0.0921206	0.0320318
0.0511901	0.946372	0.00243763	0
0	0.00121065	0.998789	0
0	0	0.996979	0.00302115
0.992481	0.00195489	0	0.00556391
0.870827	0.0138541	0.000659718	0.114659
0.149149	0.0689816	0.769052	0.0128175
0.0560829	0.175559	0.048227	0.720131
>Ets2	GGAAR	3.45455	format:homer2
0.0151515	0.0272727	0.936364	0.0212121
0.0666667	0	0.933333	0
1	0	0	0
0.772727	0.030303	0.118182	0.0787879
0.251515	0	0.675758	0.0727273
>Srf	CCATATAWGG	7.39953	format:homer2
0.00278164	0.997218	0	0
0	0.993075	0	0.00692521
0.835664	0.00582751	0.025641	0.132867
0.0639687	0	0	0.936031
0.978172	0.00409277	0.00272851	0.0150068
0.0399467	0.00399467	0.00133156	0.954727
0.890683	0.00124224	0	0.108075
0.312672	0.00826446	0.00413223	0.674931
0.00554017	0.00138504	0.993075	0
0	0.00277778	0.995833	0.00138889
>Tbp	ATAWA	3.19063	format:homer2
0.75644	0.0468384	0.0058548	0.190867
0.112412	0.0152225	0.0866511	0.785714
0.935597	0.0058548	0.058548	0
0.647541	0	0.0234192	0.32904
0.862998	0.0058548	0.0866511	0.0444965
>Trp53	ACATGYCCGGRCATGT	10.3877	format:homer2
0.761994	0.00840702	0.17633	0.0532686
0.00218616	0.95652	0.000631558	0.0406627
0.882014	0.0150809	0.0482738	0.0546315
0.0809889	0.0177134	0.00648859	0.894809
0.000392099	9.80248e-05	0.99951	0
0.0125302	0.616957	0.00559749	0.364916
0.056923	0.801279	0.0193297	0.122468
0.0604381	0.626814	0.113539	0.199208
0.22136	0.0847273	0.572168	0.121745
0.15102	0.0318557	0.75198	0.0651441
0.440121	0.0016108	0.546496	0.0117713
0	0.999742	0.000206665	5.16662e-05
0.892179	0.0172569	0.0108373	0.0797266
0.091727	0.00593084	0.00447326	0.897869
0.0155885	0.00157315	0.979597	0.00324165
0.0396089	0.150415	0.00522711	0.80475
>Cux1	ATYGRT	4.00142	format:homer2
0.946934	0.0106132	0.0318396	0.0106132
0.0106132	0.0235849	0	0.965802
0	0.675118	0.0424528	0.282429
0.134434	0.0424528	0.759434	0.0636793
0.688679	0	0.268868	0.0424528
0.0117925	0.0224057	0	0.965802
>Arntl	TCACGTG	5.11028	format:homer2
0.0616879	0.0439076	0.142892	0.751513
0.00273163	0.997148	3.66955e-05	8.33172e-05
0.953025	0.0161132	0.010172	0.0206898
0.00193897	0.965026	0.0094136	0.0236214
0.0480585	0.00267091	0.946167	0.00310316
0.0540227	0.0579398	0.051388	0.836649
0.00943181	0.00411273	0.938317	0.0481388
>Usf1:Usf2:Atf3:Tfeb	GTCACGTG	6.1137	format:homer2
0.116564	0.014315	0.869121	0
0.006135	0.047035	0.010225	0.936605
0	1	0	0
0.997955	0.002045	0	0
0	0.973415	0.010225	0.01636
0.128834	0	0.871166	0
0.006135	0	0	0.993865
0	0	1	0
>Atf2	STGACGTMAS	6.62857	format:homer2
0	0.285714	0.571429	0.142857
0	0	0	1
0	0	1	0
1	0	0	0
0	1	0	0
0	0	1	0
0	0.142857	0	0.857143
0.571429	0.428571	0	0
0.714286	0	0.142857	0.142857
0.142857	0.571429	0.285714	0
>Creb1	TGACGY	4.38814	format:homer2
0	0.00276396	0.00214975	0.995086
0.00245685	0	0.982188	0.0153553
0.992015	0.00245685	0.00552792	0
0	0.881082	0.0670167	0.051901
0.0181193	0.00706346	0.962226	0.0125914
0.0482158	0.258018	0.0211904	0.672575
>Clock:Bhlhe41	ACACGTGT	5.60249	format:homer2
0.696429	0.137987	0.144481	0.0211039
0.0247748	0.966216	0.0045045	0.0045045
0.955457	0.0111359	0.0334076	0
0.0338266	0.906977	0	0.0591966
0.0852878	0	0.914712	0
0.00678733	0.0113122	0.0113122	0.970588
0	0.00680272	0.972789	0.0204082
0.00144509	0.219653	0.15896	0.619942
>Hes5	GGCACGTGCC	7.67329	format:homer2
0.00390776	0.00197003	0.993379	0.000742798
0.12078	0.00831989	0.870447	0.000452783
0.000422105	0.998734	0.000389636	0.000454575
0.99354	0.00500662	0.000516813	0.000936723
6.49604e-05	0.999058	0.000422242	0.000454723
0.000615604	0.00197641	0.996598	0.000810005
0.000194464	0.00226875	0.000615803	0.996921
0.000226728	0.00278552	0.996275	0.000712574
0.00120544	0.756698	0.0101602	0.231937
0.000257475	0.989958	0.00189888	0.00788517
>Hif1a	ACGTG	3.87655	format:homer2
0.849808	0.0010316	0.146066	0.0030948
0	0.998968	0	0.0010316
0	0.0020632	0.996905	0.0010316
0	0	0	1
0	0	1	0
>Dbp	TTACGTAAY	6.39554	format:homer2
0.000695782	0.000856348	0.000107043	0.998341
0.00105079	0.000900676	0.0646985	0.93335
0.953143	0.000510986	0.0463464	0
0.000385747	0.899417	0	0.100198
0.202855	0.00195995	0.794759	0.000426076
0	0.0877305	9.78043e-05	0.912172
0.946372	0.0526636	0.000405885	0.000558092
0.998875	0.000321302	0	0.000803256
0.00680539	0.557993	0.0799021	0.3553
>Tef:Nfil3	TTACRTAA	5.87826	format:homer2
0	0.0434783	0	0.956522
0	0	0	1
1	0	0	0
0	0.913043	0	0.0869565
0.652174	0	0.347826	0
0.0434783	0	0	0.956522
0.913043	0.0869565	0	0
0.956522	0	0	0.0434783
>Pou2f1:Pou2f2	ATTTGCAT	6.09672	format:homer2
0.881504	0.00830783	0.000437254	0.109751
0	0	0	1
0.111937	0.000874508	0	0.887188
0	0	0	1
0.0690861	0	0.873196	0.0577175
0	0.993004	0	0.00699607
0.986882	0.0131176	0	0
0	0.000874508	0	0.999125
>Klf7	GGGCG	3.56604	format:homer2
0.17485	0.000228534	0.823801	0.00112067
0.000271748	0.000173274	0.999363	0.000191497
7.40771e-05	0.000241075	0.999596	8.86864e-05
0.100743	0.660217	0.0103044	0.228736
0.0152107	0.000320459	0.974574	0.00989471
>Zfp148	GGGGGAGGGG	6.69531	format:homer2
0	0.101083	0.866426	0.032491
0.0902527	0	0.909747	0
0	0	1	0
0.0469314	0	0.898917	0.0541516
0	0	1	0
0.480144	0.216606	0.115523	0.187726
0.209386	0	0.772563	0.0180505
0.032491	0.0288809	0.938628	0
0.205776	0	0.776173	0.0180505
0.116426	0.101986	0.726534	0.0550542
>Sp3	GGGCGGGG	5.31349	format:homer2
0.138554	0.00240964	0.854819	0.00421687
0.00240964	0.010241	0.97741	0.00993976
0.00963855	0.0195783	0.966265	0.00451807
0.234488	0.62756	0.0506024	0.0873494
0.0444277	0.0343373	0.890211	0.0310241
0.00722892	0.014759	0.871687	0.106325
0.189458	0.0349398	0.719277	0.0563253
0.0951807	0.133133	0.734639	0.0370482
>Tcf12	AGCAGSTG	5.61669	format:homer2
0.659177	0.0113298	0.0976243	0.231869
0.157056	0.0332068	0.809737	0
0	1	0	0
1	0	0	0
0	0	1	0
0.0121082	0.435937	0.551955	0
0	0	0	1
0	0	1	0
>Zeb1	AGGTG	4	format:homer2
1	0	0	0
0	0	1	0
0	0	1	0
0	0	0	1
0	0	1	0
>Batf3	GATGACGTCATCA	9.95365	format:homer2
0.0285205	0.0124777	0.926916	0.0320856
0.90596	0.0357616	0.0516556	0.00662252
0.00473934	0	0	0.995261
0.00572519	0.00381679	0.979008	0.0114504
0.997118	0.00288184	0	0
0	0.98939	0	0.0106101
0	0	0.997992	0.00200803
0	0	0	1
0	1	0	0
0.998636	0	0	0.00136426
0.00233645	0.046729	0.0257009	0.925234
0.0205314	0.938406	0.013285	0.0277778
0.788146	0.037831	0.123581	0.0504414
>Foxp1	RTAAACAA	5.68163	format:homer2
0.294014	0.000586854	0.704812	0.000586854
0.0480038	0.000475285	0.000475285	0.951046
0.903517	0.0955323	0.000475285	0.000475285
0.951046	0.000475285	0.000475285	0.0480038
0.998574	0.000475285	0.000475285	0.000475285
0.000475285	0.903517	0.000475285	0.0955323
0.998574	0.000475285	0.000475285	0.000475285
0.690951	0.077454	0.077454	0.154141
>Foxo1	GTAAACA	5.15373	format:homer2
0.193976	0	0.806024	0
0.185542	0	0.0630522	0.751406
0.884739	0.115261	0	0
1	0	0	0
1	0	0	0
0	1	0	0
1	0	0	0
>Pknox1:Tgif1:Tgif2	TGACASCTGTCA	9.05297	format:homer2
0.0230105	0.0105488	0.00311544	0.963325
0.000719903	0.00382102	0.994407	0.00105217
0.984196	0.00047254	0.00530295	0.0100284
0.000266525	0.98352	0.00057747	0.0156361
0.997099	0.000828844	0.0018131	0.000259014
0.00130719	0.488132	0.454833	0.0557276
0.0532034	0.945495	0.000314282	0.000987743
0.000392905	0.00213291	0.000168388	0.997306
0.000441331	0	0.998952	0.00060683
0.00124773	0.0082804	0.00034029	0.990132
0.000585823	0.994097	0.00428101	0.00103646
0.979549	0.00372297	0.0119339	0.00479396
>Tfap4	SAGCTG	4.34286	format:homer2
0	0.714286	0.285714	0
0.714286	0.142857	0	0.142857
0	0	1	0
0	1	0	0
0	0	0	1
0	0	1	0
>Atf4	GGATGAYGCAATM	8.87775	format:homer2
0.229635	0.0259831	0.650983	0.0933989
0.065312	0.233672	0.554427	0.146589
0.867797	0.0754237	0.0567797	0
0	0.00188147	0	0.998119
0.000880282	0	0.996479	0.00264085
0.999103	0	0	0.000896861
0	0.310369	0.00142045	0.68821
0	0.00323102	0.996769	0
0	0.960611	0	0.0393891
1	0	0	0
0.998168	0.0018315	0	0
0	0.129032	0.0281224	0.842845
0.39525	0.543681	0.0466497	0.014419
>Cebpb:Cebpd	TTRCGCAAY	6.08936	format:homer2
0.000652955	0.00326477	0.00163239	0.99445
0.00152858	0.0018343	0.0654234	0.931214
0.445035	0.00122712	0.489416	0.0643215
0.0187506	0.887788	0.00505198	0.0884096
0.0980033	0.00848847	0.881451	0.0120575
0.11328	0.814439	0.000891266	0.0713904
0.989711	0.00888119	0.00140799	0
0.99575	0.00119865	0.00130762	0.00174349
0.00379147	0.334913	0.0338073	0.627488
>Crebzf	WACGTW	3.98739	format:homer2
0.498756	0.00124378	0.00124378	0.498756
0.996681	0.00110619	0.00110619	0.00110619
0.00110619	0.996681	0.00110619	0.00110619
0.00110619	0.00110619	0.996681	0.00110619
0.00110619	0.00110619	0.00110619	0.996681
0.498756	0.00124378	0.00124378	0.498756
>Ebf1	TCCCW	3.45922	format:homer2
0.0143799	0.0503295	0.0101857	0.925105
0.0139949	0.982188	0	0.00381679
0	0.930681	0.00482218	0.0644967
0	0.982813	0.00381922	0.0133673
0.312176	0.134715	0.0498705	0.503238
>Sfpi1	AAGAGGAAGTG	7.07912	format:homer2
0.663125	0.0487012	0.188841	0.099333
0.60711	0.00838107	0.180224	0.204285
0.197395	0.127443	0.675163	0
0.711857	0.0503649	0.230448	0.00732951
0.0753512	0	0.924649	0
0	0	1	0
0.999215	0	0.000784745	0
1	0	0	0
0.0539276	0.159225	0.786848	0
0.129483	0.0505846	0.0531272	0.766805
0.0611002	0.188935	0.714133	0.0358314
>Esrra	TGACCTT	5.13074	format:homer2
0.00524721	0.123051	0.00413864	0.867563
0.0695482	0.0461967	0.882104	0.00215163
0.880069	0.0571803	0.0060621	0.0566888
0.00772143	0.983815	0.00556834	0.00289554
0.0365313	0.94559	0.00739072	0.0104878
0.00542784	0.0101373	0.0134898	0.970945
0.0155856	0.098938	0.0021392	0.883337
>Rara	TGACCT	4.8	format:homer2
0	0	0	1
0	0	1	0
1	0	0	0
0	1	0	0
0	1	0	0
0	0	0	1
>Foxk1	CGGACACAAT	7.80008	format:homer2
0.0117873	0.952129	0.0233341	0.0127496
0.00836746	0.00605305	0.985579	0
0.00110031	0.0122868	0.95397	0.0326426
0.999016	0	0.000983929	0
0	1	0	0
0.999361	0	0.000639386	0
0	0.983529	0.00676471	0.00970588
0.976548	0.00450992	0.00691521	0.0120265
0.98775	0	0.00179265	0.0104571
0.0321644	0.00266022	0.0529625	0.912213
>Hmbox1	TAGTTA	4.22262	format:homer2
0.053802	0.017934	0.0451937	0.88307
0.749695	0	0.223508	0.0267966
0.00155159	0.0395656	0.955004	0.00387898
0.0205859	0.000791766	0.00395883	0.974664
0.155308	0.0327654	0.00524246	0.806684
0.909158	0.00295421	0.0125554	0.0753323
>Jun	RTGACTCA	5.92398	format:homer2
0.667421	0.015837	0.30543	0.011312
0	0.002262	0	0.997738
0	0.002262	0.997738	0
0.988688	0	0.006787	0.004525
0	0.828054	0.070136	0.10181
0.015837	0	0.00905	0.975113
0.047511	0.952489	0	0
0.997738	0	0	0.002262
>Nfe2l1	ATGAC	3.71613	format:homer2
0.806452	0	0.16129	0.0322581
0	0	0	1
0	0	1	0
1	0	0	0
0	0.83871	0.0645161	0.0967742
>Mecp2	YYCCGGS	4.58004	format:homer2
0	0.558293	0	0.441707
0	0.424931	0	0.575069
0	1	0	0
0	1	0	0
0	0	1	0
0	0	1	0
0.0250053	0.358303	0.591686	0.0250053
>Mtf1	CGTGYGCAM	6.34669	format:homer2
0.00490196	0.985294	0.00490196	0.00490196
0.00247525	0.00247525	0.992574	0.00247525
0.00247525	0.00247525	0.00247525	0.992574
0.00247525	0.00247525	0.992574	0.00247525
0.00247525	0.497525	0.00247525	0.497525
0.00247525	0.00247525	0.992574	0.00247525
0.00247525	0.992574	0.00247525	0.00247525
0.992574	0.00247525	0.00247525	0.00247525
0.495098	0.495098	0.00490196	0.00490196
>Myb	CVGTTGGKGG	5.89864	format:homer2
0.0666667	0.816667	0.0333333	0.0833333
0.3	0.3	0.333333	0.0666667
0	0	1	0
0	0	0	1
0	0	0	1
0.183333	0.0166667	0.783333	0.0166667
0.157895	0.157895	0.552632	0.131579
0.0294118	0.205882	0.441176	0.323529
0.1	0.1	0.6	0.2
0.0769231	0	0.846154	0.0769231
>Maff:Mafk	TCAGCA	4.65359	format:homer2
0	0.00429347	0	0.995707
0.0439052	0.956095	0	0
1	0	0	0
0	0	0.913621	0.0863793
0	0.99921	0.000789604	0
0.952361	0.00707353	0	0.0405659
>Nr3c1	TGTTCY	4.04979	format:homer2
0.011528	0.0470563	0.0108716	0.930544
0.00205563	0.124375	0.844115	0.0294547
0.0191597	0.0419913	0.00603787	0.932811
0.0635043	0.185468	0.037934	0.713094
0.00879291	0.959397	0.00283186	0.0289782
0.019416	0.296327	0.00198505	0.682272
>Klf16	GKGGGCGKGK	6.54984	format:homer2
0.18164	0.0112911	0.79136	0.0157094
0.0239378	0.0113704	0.703172	0.26152
0.0561343	0.00173611	0.93287	0.00925926
0	0.00493218	0.993835	0.00123305
0	0	0.995062	0.00493827
0.150093	0.600372	0.064432	0.185102
0.0110852	0.00991832	0.94049	0.0385064
0	0.0194766	0.280584	0.699939
0.026087	0.00347826	0.934493	0.035942
0.0428677	0.0284553	0.595713	0.332964
>Srebf1	TGGGGTGA	5.65517	format:homer2
0	0	0	1
0	0.189655	0.775862	0.0344828
0.241379	0	0.758621	0
0.0172414	0.224138	0.655172	0.103448
0	0.12069	0.87931	0
0	0	0	1
0	0	1	0
1	0	0	0
>Tcf3	MCACCTGC	5.74545	format:homer2
0.636364	0.363636	0	0
0	1	0	0
1	0	0	0
0	0.727273	0.181818	0.0909091
0	1	0	0
0	0	0	1
0	0	1	0
0	0.818182	0	0.181818
>Lmo2	CASCTG	4.36129	format:homer2
0	1	0	0
1	0	0	0
0	0.677419	0.258065	0.0645161
0.16129	0.774194	0	0.0645161
0	0	0	1
0	0	1	0
>Zbtb7b	GGGGK	3.35457	format:homer2
0.159941	0.0214302	0.792191	0.026438
0.0199986	0.000174761	0.833526	0.146301
4.39963e-05	4.06137e-05	0.998597	0.00131831
0.00548959	6.80749e-05	0.985209	0.00923364
0.0365749	4.593e-05	0.583686	0.379693
>Zbtb7a	RGGGKC	4.0704	format:homer2
0.338	0.004	0.658	0
0.026	0	0.924	0.05
0.004	0	0.992	0.004
0.012	0	0.988	0
0	0	0.434	0.566
0.02	0.96	0	0.02
>Terf2	AACCCTA	5.43689	format:homer2
0.999891	3.63906e-05	3.63906e-05	3.63906e-05
0.796771	0.203156	3.63906e-05	3.63906e-05
3.63906e-05	0.999891	3.63906e-05	3.63906e-05
3.63906e-05	0.999891	3.63906e-05	3.63906e-05
3.63906e-05	0.999891	3.63906e-05	3.63906e-05
3.63906e-05	3.63906e-05	3.63906e-05	0.999891
0.999891	3.63906e-05	3.63906e-05	3.63906e-05
>Hes1	CKCGTGKC	4.73333	format:homer2
0.0375	0.883333	0	0.0791667
0.0916667	0.116667	0.3125	0.479167
0.175	0.720833	0.104167	0
0	0.125	0.729167	0.145833
0.0208333	0	0	0.979167
0	0	1	0
0.0708333	0.2375	0.425	0.266667
0.0541667	0.7	0.191667	0.0541667
>Sox4	AACAATT	5.56826	format:homer2
1	0	0	0
0.990942	0	0.00905797	0
0	1	0	0
0.998175	0	0.00182482	0
0.99274	0	0.00544465	0.00181488
0	0	0.00182482	0.998175
0	0	0.0197133	0.980287
>Xbp1	TGACGTGKCWWW	7.01566	format:homer2
0.12	0.04	0.04	0.8
0.16	0	0.72	0.12
1	0	0	0
0	1	0	0
0	0	1	0
0	0.133333	0	0.866667
0.0333333	0	0.9	0.0666667
0.037037	0.0740741	0.407407	0.481481
0.185185	0.592593	0.0740741	0.148148
0.37037	0.185185	0.185185	0.259259
0.269231	0.192308	0.0384615	0.5
0.384615	0.0769231	0	0.538462
>Lef1:Tcf7l2	CTTTGAW	4.84492	format:homer2
0.00483385	0.92771	0.0208802	0.0465756
0.0345761	0.0453519	6.97669e-05	0.920002
0.000614198	0.0130701	0.0139521	0.972364
0.00212664	0.000257888	0.0055527	0.992063
0.00865981	0.0966919	0.817991	0.0766577
0.758902	0.0623922	0.0178965	0.16081
0.294036	0.00926155	0.0295846	0.667118
>Klf3	CYWGGGTGKSGCT	7.55312	format:homer2
0	0.796875	0.125	0.078125
0.140625	0.390625	0.125	0.34375
0.34375	0	0.125	0.53125
0.140625	0	0.859375	0
0	0	0.859375	0.140625
0	0	1	0
0	0	0	1
0.140625	0	0.859375	0
0	0	0.390625	0.609375
0.140625	0.265625	0.59375	0
0	0.125	0.734375	0.140625
0.203125	0.515625	0.140625	0.140625
0.238281	0.0351562	0.0351562	0.691406
>Egr2	GCGTGGGCG	6.65917	format:homer2
0.0810398	0.0030581	0.912504	0.00339789
0.040404	0.906865	0.0174628	0.0352679
0.000713267	0.00249643	0.99679	0
0.00362903	0.00584677	0.112903	0.877621
0.147262	0	0.8492	0.00353833
0.0019559	0.00302276	0.992176	0.00284495
0.002488	0.00390972	0.992003	0.00159943
0.0700017	0.823737	0.00822562	0.0980359
0.0133779	0.00457666	0.973068	0.00897729
>Foxj1	AAACAAA	5.10811	format:homer2
0.841382	0.113021	0.0227983	0.0227983
0.999531	0.000156171	0.000156171	0.000156171
0.999531	0.000156171	0.000156171	0.000156171
0.000156171	0.999531	0.000156171	0.000156171
0.999531	0.000156171	0.000156171	0.000156171
0.854605	0.048465	0.048465	0.048465
0.69102	0.102993	0.102993	0.102993
>Hnf1b	GTTAAT	4.34933	format:homer2
0.0431385	0.027693	0.865351	0.0638174
0.00693418	0.0519495	0.0388769	0.902239
0.0806044	0.0699109	0.0146554	0.834829
0.978065	0.000164305	0.019429	0.00234134
0.904124	0.0454891	0.00941677	0.0409705
0.0291084	0.0171132	0.00171931	0.952059
>Arid3a	TTTAAT	4.66369	format:homer2
0.170392	0	0	0.829608
0	0	0	1
0	0	0	1
1	0	0	0
1	0	0	0
0	0	0	1
>Rela:Relb	GGGRMTTTCC	6.64538	format:homer2
0	0	0.964286	0.035714
0	0	1	0
0	0	0.941176	0.058824
0.409664	0.00840301	0.535715	0.046218
0.443277	0.319328	0.119748	0.117647
0.161765	0.027311	0	0.810924
0.016807	0.035714	0.031513	0.915966
0	0.165966	0.014706	0.819328
0.014706	0.936975	0	0.048319
0.00630299	0.939075	0	0.054622
>Creb3l2	KGCCACGTGGCA	8.4305	format:homer2
0	0.0759878	0.273556	0.650456
0.0358209	0.00298507	0.823881	0.137313
0.0633188	0.853712	0	0.0829694
0.00838574	0.870021	0.111111	0.0104822
0.984848	0.00505051	0	0.010101
0	1	0	0
0	0	1	0
0	0.0046729	0	0.995327
0.0250784	0.112853	0.862069	0
0.0958466	0.00958466	0.814696	0.0798722
0.0603622	0.895372	0.0241449	0.0201207
0.787746	0.0962801	0.0809628	0.0350109
>Myc	CCACGTG	4.94044	format:homer2
0.22	0.646667	0.102222	0.031111
0.006667	0.993333	0	0
0.817778	0	0.108889	0.073333
0	0.762222	0	0.237778
0	0	1	0
0	0.042222	0	0.957778
0	0	0.997778	0.002222
>E2f2:E2f3	AAAATGGCGCCAAAA	11.0599	format:homer2
0.820359	0.00598802	0.131737	0.0419162
0.917197	0	0	0.0828025
0.94702	0.00662252	0	0.0463576
0.838323	0.011976	0.0538922	0.0958084
0.191964	0	0.0982143	0.709821
0	0.0208333	0.954167	0.025
0	0	1	0
0	0.991379	0	0.00862069
0	0	1	0
0	1	0	0
0	1	0	0
0.97931	0.0137931	0	0.00689655
0.97973	0	0	0.0202703
0.934641	0.00653595	0	0.0588235
0.752874	0.0114943	0	0.235632
>Bach1	RTGACTCAGCA	7.61644	format:homer2
0.479452	0	0.383562	0.136986
0	0	0	1
0	0	1	0
1	0	0	0
0	0.753425	0.246575	0
0.109589	0	0	0.890411
0	1	0	0
0.890411	0	0.109589	0
0	0	1	0
0	0.890411	0	0.109589
0.616438	0	0.246575	0.136986
>Hic1	GTTGGCAY	5.23544	format:homer2
0.073	0.0266667	0.870667	0.0296667
0.116545	0.240721	0.20881	0.433923
0.0266667	0.00342857	0.199619	0.770286
0.00034626	0.0138504	0.985111	0.000692521
0.00203943	0.0166553	0.981305	0
0.0003003	0.954955	0.0036036	0.0411411
0.994939	0.00148854	0.00357249	0
0.0189068	0.41595	0.0120316	0.553111
>Irf4:Irf1	YGAAA	3.58232	format:homer2
0.160423	0.253122	0.0355427	0.550913
0.0297791	0.0144092	0.955812	0
0.982709	0	0.0172911	0
0.988473	0.0115274	0	0
1	0	0	0
>Mafb	TGCTGAC	4.90027	format:homer2
0.0852989	0.199677	0.0100162	0.705008
0.000907853	0.00635497	0.990468	0.00226963
0.118521	0.876657	0.00200884	0.00281237
0.0137717	0.0159929	0.000888494	0.969347
0.0186722	0.00539419	0.905394	0.0705394
0.980674	0.0058427	0.00764045	0.0058427
0.0582028	0.697793	0.1567	0.0873041
>Mef2c	YAAAAATAG	6.10521	format:homer2
0	0.445903	0	0.554097
0.731553	0.11589	0.0334993	0.119058
0.772295	0.0144862	0.109099	0.10412
0.953825	0	0.0393843	0.0067904
0.96469	0	0.000905387	0.0344047
0.966501	0	0.00181077	0.0316885
0.0253508	0.028067	0	0.946582
0.985514	0	0.0144862	0
0.176098	0.0543232	0.756451	0.0131281
>Mef2a	KCTAWAAATAG	7.64211	format:homer2
0.105263	0	0.526316	0.368421
0	0.868421	0.0263158	0.105263
0	0	0	1
1	0	0	0
0.394737	0	0	0.605263
0.789474	0	0	0.210526
0.868421	0	0	0.131579
0.973684	0	0	0.0263158
0	0	0	1
1	0	0	0
0.0789474	0	0.921053	0
>Pou6f1	ATAAWTTATGC	7.4	format:homer2
0.9375	0.0625	0	0
0	0	0	1
0.8125	0	0	0.1875
1	0	0	0
0.5625	0	0	0.4375
0	0.125	0.0625	0.8125
0.125	0	0.0625	0.8125
0.875	0	0	0.125
0.125	0	0	0.875
0.0625	0	0.8125	0.125
0	0.75	0.0625	0.1875
>Rfx3	GTTRCCA	5.01377	format:homer2
0.00189304	0.00141978	0.996687	0
0.000592417	0.00177725	0.00118483	0.996445
0.0893821	0.019796	0.00119976	0.889622
0.274955	0.00657501	0.670652	0.0478183
0	0.88599	0.00483092	0.109179
0.000947867	0.845498	0	0.153555
0.982317	0	0.00618921	0.0114943
>Runx1	ACCACA	4.31705	format:homer2
0.868621	0.0857763	0.0162866	0.029316
0	0.990228	0	0.00977199
0	0.993485	0	0.00651466
0.728556	0.0401737	0.218241	0.0130293
0.019544	0.903366	0.0380022	0.0390879
0.912052	0	0.00977199	0.0781759
>Rxra	RRGGTCA	4.64346	format:homer2
0.315294	0.0678844	0.589422	0.0273991
0.426334	0.0133442	0.553649	0.00667211
0.0177673	0.0147799	0.950157	0.0172956
0.0100572	0.0167105	0.909021	0.0642117
0.0110771	0.0158869	0.0170529	0.955983
0.00716846	0.965751	0.0109518	0.016129
0.880348	0.00460594	0.107062	0.00798362
>Smad3	GTCTAGACA	6.79544	format:homer2
0.00564175	0.0045134	0.984767	0.00507757
0.0277928	0.00782515	0.0223961	0.941986
0.002559	0.992607	0.00312767	0.001706
0	0.0128924	0.00868834	0.978419
0.985323	0.0084674	0.00620943	0
0	0.00285388	0.99629	0.000856164
0.930685	0.0530525	0.00133298	0.0149294
0.00564812	0.98588	0.00282406	0.00564812
0.69834	0.0868174	0.0632126	0.15163
>Stat6	TTCTSWRGAA	6.51015	format:homer2
0	0.00161987	0	0.99838
0	0	0	1
0.0161987	0.969762	0	0.0140389
0.151188	0.224622	0.00161987	0.62257
0.049676	0.484881	0.288337	0.177106
0.511879	0.118251	0.0113391	0.358531
0.312095	0	0.650108	0.037797
0.0269978	0	0.907127	0.0658747
0.992981	0	0	0.00701944
1	0	0	0
>Tcf7	AASATCAAAG	7.34281	format:homer2
0.734448	0.0287837	0.133705	0.103064
0.93595	0.00413223	0.0278926	0.0320248
0.00484496	0.268411	0.72093	0.00581395
0.95	0.00208333	0.00416667	0.04375
0	0.00557414	0.0200669	0.974359
0.0193015	0.935662	0.0257353	0.0193015
0.988172	0	0.00537634	0.00645161
0.979787	0.00638298	0.0106383	0.00319149
0.995647	0	0	0.00435256
0.0364465	0	0.963554	0
>Gfi1	CWSWGATTT	5.70533	format:homer2
0.0833333	0.75	0.0833333	0.0833333
0.375	0.1875	0	0.4375
0.0816327	0.265306	0.530612	0.122449
0.254902	0.0196078	0.0392157	0.686275
0	0	1	0
1	0	0	0
0	0	0	1
0	0	0	1
0.0454545	0.0909091	0.136364	0.727273
>Hivep2	GGWAACCSS	4.70309	format:homer2
0.206186	0	0.793814	0
0.206186	0	0.793814	0
0.443299	0.180412	0	0.376289
0.896907	0.0515464	0.0515464	0
0.804124	0	0.0927835	0.103093
0	0.56701	0.247423	0.185567
0.167526	0.445876	0.167526	0.219072
0.0515464	0.587629	0.360825	0
0.0257732	0.546392	0.402062	0.0257732
>Prdm1	AAAGTGAAAGT	7.47808	format:homer2
0.683902	0.0749511	0.149468	0.0916793
0.757332	0.0953726	0.0960243	0.0512709
0.906583	0	0.0934173	0
0.0916793	0	0.877254	0.0310667
0.158158	0.0238975	0.202042	0.615903
0.0458397	0	0.95416	0
1	0	0	0
0.903976	0	0.0934173	0.00260699
0.976972	0	0.00847274	0.0145557
0.0345427	0.0308494	0.909407	0.025201
0.0254182	0.0995003	0.11297	0.762112
>Hsf1	RTTCTAGAA	5.42978	format:homer2
0.29225	0.166039	0.436222	0.10549
0.0816993	0.024043	0.0268441	0.867414
0.0467963	0.00719942	0.0542357	0.891769
0.000804937	0.997049	0.00187819	0.000268312
0.00716846	0.231828	0.228244	0.53276
0.54177	0.210818	0.235749	0.0116635
0.00311123	0.0184081	0.963443	0.0150376
0.82688	0.0829996	0.0164664	0.0736538
0.729916	0.0683559	0.0516598	0.150069
>Nfic	GCCAR	3.44097	format:homer2
0.0234375	0.0231481	0.776042	0.177373
0.0130208	0.961082	0.0127315	0.0131655
0.00737847	0.971209	0.00969329	0.0117188
0.935185	0.0434028	0.00969329	0.0117188
0.657697	0.025463	0.265046	0.051794
>Ddit3	GGGKATTGCA	6.3564	format:homer2
0.214265	0.0875788	0.66589	0.0322659
0.208895	0.17202	0.619084	0
0.195019	0.165939	0.565292	0.0737505
0.0553129	0.0737505	0.61281	0.258127
0.839479	0	0.110626	0.049895
0	0.0184376	0.0184376	0.963125
0	0	0	1
0.0184376	0	0.907812	0.0737505
0	0.870273	0.129727	0
0.90173	0	0.0982696	0
>Ikzf1	KMYTGGGAAYACY	7.648	format:homer2
0.12	0	0.28	0.6
0.32	0.32	0.2	0.16
0	0.52	0.12	0.36
0.24	0.2	0	0.56
0.2	0	0.8	0
0	0	1	0
0	0	1	0
1	0	0	0
1	0	0	0
0	0.28	0	0.72
0.64	0	0.2	0.16
0.04	0.72	0	0.24
0.04	0.68	0	0.28
>Rbpj	TGGGAA	4.36494	format:homer2
0.0465116	0.0304114	0.00894454	0.914132
0.0322004	0.0161002	0.935599	0.0161002
0.0644007	0.0161002	0.840787	0.078712
0.0465116	0.0161002	0.937388	0
0.905188	0.0161002	0.0465116	0.0322004
0.923077	0	0.0769231	0
>Tbx21	AGGTGTGA	5.80119	format:homer2
0.840658	0.00929319	0.107444	0.0426047
0.0881068	0.0693455	0.77677	0.0657777
0.000463329	0.00422788	0.99193	0.00337844
0.000905094	0.0462152	0.00380509	0.949075
0.000427326	0.00095177	0.998019	0.00060214
0.0317568	0.116617	0.00399228	0.847634
0.0128916	0.0426992	0.858009	0.0864004
0.98939	0.00188708	0.00793345	0.000789494
>Mga	AGGTGTKAH	5.94422	format:homer2
0.843794	0.00767085	0.107392	0.0411437
0.0907815	0.0566214	0.805335	0.0472625
0	0.00631988	0.993194	0.000486145
0.000449843	0.0890688	0.000899685	0.909582
0.000475511	0.000475511	0.998573	0.000475511
0.0364964	0.0916971	0.00410584	0.867701
0.0262136	0.023301	0.680583	0.269903
0.987189	0.00142349	0.00996441	0.00142349
0.344322	0.302198	0.101954	0.251526
>Bptf	KTKTTGTK	4.41905	format:homer2
0.047619	0	0.380952	0.571429
0.0952381	0.047619	0.190476	0.666667
0.142857	0.238095	0.333333	0.285714
0.047619	0	0	0.952381
0	0	0.047619	0.952381
0	0	0.761905	0.238095
0.047619	0.142857	0	0.809524
0.047619	0	0.47619	0.476191
>E2f6:E2f4	GGCGGGAR	5.68671	format:homer2
0.160839	0.188811	0.65035	0
0	0	1	0
0.13986	0.825175	0	0.034965
0	0	0.986014	0.013986
0	0	1	0
0	0.020979	0.979021	0
1	0	0	0
0.667832	0	0.332168	0
>Tfdp1	AWWKRGCGSGARR	7.63793	format:homer2
0.668103	0.0646552	0.202586	0.0646552
0.465517	0	0.137931	0.396552
0.448276	0	0.155172	0.396552
0.155172	0	0.293103	0.551724
0.293103	0.155172	0.551724	0
0	0	1	0
0	1	0	0
0	0	1	0
0	0.258621	0.741379	0
0	0	0.862069	0.137931
0.844828	0.155172	0	0
0.706897	0	0.293103	0
0.706897	0	0.293103	0
>Grhl1	AACCGGTT	5.72415	format:homer2
0.794365	0.00651808	0.155646	0.0434714
0.888628	0.00352817	0.0197577	0.0880866
0.000330688	0.999471	0	0.000198413
0.069115	0.809037	0.028963	0.0928851
0.0446516	0.00932414	0.875195	0.0708287
0.000396668	0	0.999074	0.000528891
0.041205	0.0133823	0.00479273	0.94062
0.0539205	0.0811054	0.0161761	0.848798
>Ahr	WSTCACGCWASYYSGRRG	10.2222	format:homer2
0.333333	0	0	0.666667
0	0.555556	0.333333	0.111111
0.111111	0.111111	0.111111	0.666667
0	1	0	0
1	0	0	0
0	1	0	0
0	0	1	0
0	1	0	0
0.333333	0.111111	0.222222	0.333333
1	0	0	0
0	0.444444	0.555556	0
0.111111	0.444444	0.111111	0.333333
0	0.555556	0	0.444444
0.111111	0.333333	0.333333	0.222222
0	0.222222	0.777778	0
0.333333	0.111111	0.555556	0
0.333333	0	0.666667	0
0.111111	0.222222	0.666667	0
>Yy1	AARATGGC	5.58544	format:homer2
0.908953	0.0246357	0.0379909	0.0284203
0.898539	0.0369316	0.0256563	0.0388733
0.282753	0.165329	0.470327	0.0815915
0.993871	0.00322493	0	0.00290435
0.00167746	0	0.000513853	0.997809
0.00109501	0	0.998905	0
0.0285012	0.000638109	0.952081	0.0187799
0.12817	0.761315	0.0127739	0.0977406
>Thap1	TGCCCKYAWYMAAGATGGC	11.2674	format:homer2
0.063158	0.215789	0.026316	0.694737
0.068421	0	0.873684	0.057895
0.047368	0.931579	0	0.021053
0.005263	0.994737	0	0
0.242105	0.742106	0	0.015789
0.221053	0.0894739	0.326316	0.363158
0.1	0.368421	0.189474	0.342105
0.642105	0.121053	0.057895	0.178947
0.326316	0.163158	0.178947	0.331579
0.0526319	0.521052	0.0947369	0.331579
0.405263	0.410526	0.052632	0.131579
0.936842	0	0.057895	0.005263
0.91579	0.015789	0.026316	0.042105
0.168421	0.221053	0.568421	0.042105
0.978947	0	0.021053	0
0	0	0.021053	0.978947
0	0	1	0
0.015789	0	0.957895	0.026316
0.057895	0.873684	0.010526	0.057895
>Zkscan3	TCGAGGYTAGMCC	9.14159	format:homer2
0.0195066	0.203672	0.016638	0.760184
0.0347524	0.840139	0.0243267	0.100782
0.0625869	0.038943	0.892907	0.00556328
0.986288	0.00783546	0.00489716	0.000979432
0.00597907	0	0.993274	0.000747384
0	0.00226415	0.996226	0.00150943
0.00524934	0.661417	0	0.333333
0	0	0	1
0.987548	0.00574713	0.00670498	0
0.0020562	0.0191912	0.879369	0.0993831
0.499516	0.496612	0.00193611	0.00193611
0.00090009	0.938794	0.00180018	0.0585059
0	0.991329	0.00481696	0.00385356
>Zfp369	YTCAYACTGGAGAGAAR	11.6414	format:homer2
0	0.337931	0.055172	0.606897
0.048276	0.124138	0.013793	0.813793
0	1	0	0
1	0	0	0
0	0.42069	0	0.57931
0.965517	0	0.02069	0.013793
0.00689699	0.965516	0.02069	0.00689699
0.151724	0.0896551	0.027586	0.731035
0.013793	0	0.986207	0
0.041379	0.013793	0.931035	0.013793
0.627587	0.027586	0.17931	0.165517
0	0.013793	0.986207	0
0.97931	0	0	0.02069
0.234483	0	0.765517	0
0.993103	0.006897	0	0
0.917241	0	0.082759	0
0.703448	0.013793	0.268966	0.013793
>Ppard:Nr2c2	TGACCTY	4.3281	format:homer2
0.0329114	0.232911	0	0.734177
0.0911392	0.0886076	0.797468	0.0227848
0.706329	0.225316	0.0683544	0
0.121519	0.850633	0	0.0278481
0	0.974684	0	0.0253165
0	0.179747	0	0.820253
0	0.526582	0	0.473418
>Pbx2	WTCAATCA	5.06835	format:homer2
0.613924	0	0.113924	0.272152
0.151899	0.107595	0.0316456	0.708861
0.21519	0.78481	0	0
0.892405	0	0	0.107595
0.835443	0	0.164557	0
0.0506329	0.158228	0	0.791139
0.132911	0.816456	0	0.0506329
0.892405	0	0.0506329	0.056962
>Nfya	CTGATTGGY	6.49544	format:homer2
0.0270301	0.842153	0.0548586	0.075958
0.00182482	0.113253	0.0276004	0.857322
0.0253193	0.116104	0.819001	0.0395757
0.975707	0.000228102	0.0171077	0.00695712
0.000570255	0.00593066	0.000912409	0.992587
0.00114051	0.000570255	0.000570255	0.997719
0.00330748	0.00114051	0.994526	0.00102646
0.00136861	0.00798358	0.990306	0.000342153
0.0429973	0.305315	0.00171077	0.649977
>Mbd2	SKCCGGM	4.64286	format:homer2
0	0.25	0.75	0
0	0	0.517857	0.482143
0	1	0	0
0	1	0	0
0	0	1	0
0	0	1	0
0.535714	0.357143	0.107143	0
>Smad4	GTCTG	3.77302	format:homer2
0	0.0744186	0.913178	0.0124031
0	0.0263566	0	0.973643
0	1	0	0
0	0	0	1
0.170543	0	0.829457	0
>Cxxc1	CGKTKK	3.35065	format:homer2
0.0866034	0.74019	0.0096226	0.163584
0	0	0.948679	0.0513205
0.0704719	0.0961322	0.301227	0.532169
0	0	0.147453	0.852547
0.0898109	0.0128301	0.627926	0.269433
0.0513205	0.0128301	0.486795	0.449055
>Smad2	TGKCYGKCT	5.25874	format:homer2
0	0.111888	0.167832	0.72028
0	0.223776	0.776224	0
0	0.0979021	0.286713	0.615385
0	1	0	0
0.20979	0.398601	0	0.391608
0	0	1	0
0	0.0559441	0.447552	0.496503
0.167832	0.734266	0.0979021	0
0.0559441	0.0559441	0.0559441	0.832168
>Nfatc2	TTTTCC	4.57606	format:homer2
0.085209	0.0610435	0.0580898	0.795658
0	0.0312819	0.0167377	0.95198
0	0.027568	0	0.972432
0	0	0	1
0	1	0	0
0	1	0	0
>Nfkb1	GGGGATYCCC	7.2	format:homer2
0	0	1	0
0	0	1	0
0	0	1	0
0.111111	0	0.888889	0
0.888889	0.0555556	0	0.0555556
0	0	0.166667	0.833333
0	0.388889	0.0555556	0.555556
0	0.888889	0	0.111111
0	1	0	0
0	0.944444	0.0555556	0
>E2f1	GCGSG	3.5408	format:homer2
0.006	0	0.994	0
0.036	0.964	0	0
0.018	0	0.982	0
0.006	0.684	0.31	0
0	0.198	0.802	0
>Fubp1	TYGTRTKTTTTT	6.58349	format:homer2
0.00238095	0.163228	0.0309524	0.803439
0	0.47619	0.0190476	0.504762
0	0	0.980952	0.0190476
0	0	0.0296296	0.97037
0.285714	0.179894	0.30582	0.228571
0.124868	0.219048	0.104762	0.551323
0.0761905	0.0751323	0.257143	0.591534
0.0190476	0.0857143	0.0857143	0.809524
0.0571429	0.0857143	0.0857143	0.771429
0.0666667	0.104762	0.180952	0.647619
0.104762	0.122751	0.171429	0.601058
0.1	0.089418	0.119048	0.691534
>Ybx1	GATTSSC	3.93701	format:homer2
0.108597	0.200905	0.674208	0.0162896
0.739367	0.162896	0.0325792	0.0651584
0	0.118552	0	0.881448
0	0.0488688	0.117647	0.833484
0	0.336652	0.539367	0.123982
0.0144796	0.340271	0.539367	0.105882
0.115837	0.714027	0.0162896	0.153846
>Rest	TCAGCACCA	5.98343	format:homer2
0.0363181	0.168441	0.0914214	0.70382
0.0475892	0.855354	0.0313087	0.0657483
0.906367	0.0187266	0.0586767	0.0162297
0.021197	0.0274314	0.945137	0.00623441
0.0760125	0.609346	0.201246	0.113396
0.980697	0.00435866	0.00747198	0.00747198
0.001868	0.987547	0.00747198	0.00311333
0.0217933	0.922167	0.0124533	0.0435866
0.568847	0.125234	0.100935	0.204984
>Nrf1	GCGCAKGCGC	6.78979	format:homer2
0	0	0.983997	0.0160035
0	0.924524	0.0754758	0
0.0618512	0	0.938149	0
0	1	0	0
0.798659	0.114187	0.087154	0
0.0676903	0.202206	0.402682	0.327422
0.0302768	0.101211	0.868512	0
0	0.916739	0.0408737	0.0423875
0	0	0.865268	0.134732
0	0.788711	0.0810986	0.13019
>Zfp384	SAAAAA	4.47086	format:homer2
0	0.411429	0.588571	0
1	0	0	0
1	0	0	0
1	0	0	0
1	0	0	0
1	0	0	0
>Atf5	AAGGRAGA	5.61311	format:homer2
0.885246	0.0262295	0.0295082	0.0590164
0.914754	0	0	0.0852459
0	0	0.940984	0.0590164
0.0295082	0	0.970492	0
0.504918	0.0262295	0.383607	0.0852459
0.852459	0.0295082	0.0295082	0.0885246
0.0262295	0.0262295	0.947541	0
1	0	0	0
>Hinfp	GCGGACGYT	6.29087	format:homer2
0.00115163	0.0130518	0.981958	0.00383877
0	0.998976	0.000682827	0.000341413
0.000842105	0	0.999158	0
0	0	0.998346	0.00165358
0.990074	0.00744417	0.00248139	0
0	1	0	0
0	0.195884	0.801911	0.00220507
0.0151403	0.343796	0.10229	0.538774
0.0859813	0.173458	0.186168	0.554393
>Tfe3	RRTCAYGTG	5.64593	format:homer2
0.45	0.0648148	0.472222	0.012963
0.281481	0	0.651852	0.0666667
0.244444	0.0666667	0	0.688889
0	1	0	0
1	0	0	0
0.0666667	0.385185	0.0666667	0.481481
0	0.17037	0.82963	0
0.0666667	0	0	0.933333
0	0	1	0
>Creb3	KGCCAC	4.14633	format:homer2
0	0.0759878	0.273556	0.650456
0.0358209	0.00298507	0.823881	0.137313
0.0633188	0.853712	0	0.0829694
0.00838574	0.870021	0.111111	0.0104822
0.984848	0.00505051	0	0.010101
0	1	0	0
>AP-2gamma(AP2)/MCF7-TFAP2C-ChIP-Seq(GSE21234)/Homer	SCCYSRGGSMAT	6.5072	format:homer2
0.005	0.431	0.547	0.017
0.001	0.997	0.001	0.001
0.001	0.947	0.001	0.051
0.003	0.304	0.001	0.692
0.061	0.437	0.411	0.091
0.688	0.004	0.289	0.019
0.063	0.001	0.935	0.001
0.001	0.001	0.997	0.001
0.009	0.487	0.503	0.001
0.281	0.458	0.059	0.201
0.552	0.128	0.17	0.15
0.232	0.185	0.201	0.381
>AR-halfsite(NR)/LNCaP-AR-ChIP-Seq(GSE27824)/Homer	SCWRGMACAS	5.724	format:homer2
0.122	0.483	0.277	0.118
0.204	0.613	0.009	0.174
0.439	0.124	0.187	0.25
0.335	0.001	0.663	0.001
0.001	0.001	0.997	0.001
0.471	0.273	0.168	0.089
0.997	0.001	0.001	0.001
0.001	0.994	0.004	0.001
0.965	0.001	0.001	0.033
0.031	0.331	0.533	0.104
>Ascl1(bHLH)/NeuralTubes-Ascl1-ChIP-Seq(GSE55840)/Homer	RYVVCAGCTGBY	5.1664	format:homer2
0.259	0.228	0.272	0.241
0.218	0.27	0.25	0.263
0.288	0.318	0.337	0.057
0.271	0.315	0.324	0.089
0.078	0.848	0.059	0.015
0.847	0.001	0.001	0.151
0.062	0.085	0.69	0.163
0.233	0.495	0.238	0.034
0.101	0.066	0.063	0.77
0.002	0.001	0.918	0.079
0.079	0.365	0.284	0.272
0.2	0.277	0.202	0.322
>Atoh1(bHLH)/Cerebellum-Atoh1-ChIP-Seq(GSE22111)/Homer	RKRVCAKMTGSY	6.2336	format:homer2
0.296	0.237	0.323	0.146
0.209	0.237	0.271	0.285
0.488	0.038	0.468	0.008
0.28	0.42	0.3	0.002
0.002	0.995	0.002	0.002
0.995	0.002	0.002	0.002
0.002	0.002	0.719	0.278
0.381	0.616	0.002	0.002
0.002	0.002	0.002	0.995
0.002	0.002	0.995	0.002
0.002	0.269	0.5	0.23
0.036	0.461	0.058	0.446
>Cdx2(Homeobox)/mES-Cdx2-ChIP-Seq(GSE14586)/Homer	GYMATAAAAY	6.2088	format:homer2
0.209	0.058	0.733	0.001
0.001	0.444	0.001	0.554
0.489	0.493	0.001	0.017
0.997	0.001	0.001	0.001
0.001	0.001	0.001	0.997
0.997	0.001	0.001	0.001
0.997	0.001	0.001	0.001
0.997	0.001	0.001	0.001
0.678	0.115	0.073	0.135
0.243	0.285	0.154	0.318
>Chop(bZIP)/MEF-Chop-ChIP-Seq(GSE35681)/Homer	RTTRCATCAK	6.5872	format:homer2
0.503	0.16	0.298	0.039
0.009	0.008	0.006	0.977
0.003	0.004	0.024	0.969
0.25	0.004	0.546	0.2
0.027	0.963	0.002	0.008
0.929	0.016	0.05	0.005
0.04	0.024	0.011	0.925
0.015	0.966	0.012	0.007
0.957	0.008	0.03	0.005
0.019	0.145	0.338	0.499
>CRX(Homeobox)/Retina-Crx-ChIP-Seq(GSE20012)/Homer	GYTAATCC	5.0832	format:homer2
0.148	0.245	0.445	0.162
0.132	0.528	0.062	0.278
0.022	0.004	0.001	0.973
0.89	0.003	0.023	0.084
0.975	0.011	0.006	0.008
0.001	0.006	0.183	0.811
0.001	0.978	0.016	0.005
0.012	0.754	0.013	0.222
>Eomes(T-box)/H9-Eomes-ChIP-Seq(GSE26097)/Homer	ATTMWCACCT	6.176	format:homer2
0.463	0.19	0.149	0.198
0.038	0.063	0.016	0.883
0.006	0.028	0.001	0.965
0.572	0.342	0.047	0.039
0.563	0.018	0.149	0.27
0.001	0.996	0.001	0.002
0.947	0.008	0.008	0.037
0.026	0.856	0.117	0.001
0.093	0.695	0.017	0.195
0.096	0.117	0.007	0.78
>Foxh1(Forkhead)/hESC-FOXH1-ChIP-Seq(GSE29422)/Homer	DYTGTGKATTSS	6.4632	format:homer2
0.259	0.191	0.278	0.272
0.241	0.285	0.184	0.291
0.176	0.105	0.064	0.655
0.001	0.001	0.997	0.001
0.001	0.114	0.001	0.884
0.001	0.001	0.809	0.189
0.001	0.001	0.702	0.296
0.997	0.001	0.001	0.001
0.138	0.04	0.021	0.801
0.001	0.051	0.001	0.947
0.166	0.325	0.337	0.172
0.187	0.287	0.381	0.144
>GATA3(Zf)/iTreg-Gata3-ChIP-Seq(GSE20898)/Homer	WGATAASR	4.8424	format:homer2
0.662	0.066	0.006	0.266
0.001	0.007	0.991	0.001
0.989	0.004	0.001	0.006
0.002	0.023	0.001	0.974
0.825	0.061	0.011	0.103
0.778	0.048	0.129	0.045
0.184	0.401	0.348	0.067
0.433	0.167	0.359	0.041
>Gata1(Zf)/K562-GATA1-ChIP-Seq(GSE18829)/Homer	SWGATAAGRV	6.1816	format:homer2
0.109	0.469	0.365	0.057
0.7	0.024	0.001	0.275
0.001	0.001	0.997	0.001
0.997	0.001	0.001	0.001
0.001	0.001	0.001	0.997
0.997	0.001	0.001	0.001
0.997	0.001	0.001	0.001
0.023	0.145	0.83	0.001
0.311	0.237	0.434	0.018
0.309	0.275	0.292	0.124
>Unknown-ESC-element(?)/mES-Nanog-ChIP-Seq(GSE11724)/Homer	CWCAGCAGGRRG	7.5416	format:homer2
0.12	0.837	0.034	0.009
0.481	0.232	0.014	0.273
0.014	0.982	0.002	0.001
0.92	0.003	0.011	0.066
0.02	0.018	0.953	0.009
0.008	0.942	0.005	0.044
0.875	0.001	0.042	0.082
0.028	0.001	0.92	0.05
0.002	0.001	0.993	0.004
0.302	0.062	0.504	0.132
0.282	0.036	0.519	0.163
0.233	0.129	0.501	0.137
>Hoxc9(Homeobox)/Ainv15-Hoxc9-ChIP-Seq(GSE21812)/Homer	GGCCATAAATCA	7.84	format:homer2
0.217	0.11	0.538	0.135
0.08	0.177	0.684	0.058
0.063	0.768	0.023	0.146
0.179	0.642	0.018	0.161
0.838	0.011	0.133	0.018
0.001	0.014	0.001	0.984
0.838	0.103	0.035	0.024
0.964	0.011	0.007	0.018
0.983	0.004	0.004	0.01
0.007	0.003	0.001	0.989
0.046	0.848	0.007	0.098
0.724	0.061	0.011	0.204
>Lhx2(Homeobox)/HFSC-Lhx2-ChIP-Seq(GSE48068)/Homer	TAATTAGS	5.1264	format:homer2
0.001	0.156	0.001	0.842
0.907	0.091	0.001	0.001
0.997	0.001	0.001	0.001
0.001	0.001	0.001	0.997
0.001	0.001	0.15	0.848
0.833	0.001	0.165	0.001
0.224	0.114	0.661	0.001
0.181	0.323	0.265	0.231
>Meis1(Homeobox)/MastCells-Meis1-ChIP-Seq(GSE48085)/Homer	RSCTGWCAVB	5.3944	format:homer2
0.278	0.232	0.365	0.126
0.174	0.267	0.421	0.138
0.126	0.665	0.208	0.001
0.001	0.001	0.001	0.997
0.001	0.001	0.997	0.001
0.465	0.001	0.001	0.533
0.001	0.997	0.001	0.001
0.997	0.001	0.001	0.001
0.255	0.325	0.369	0.05
0.001	0.402	0.267	0.331
>MyoD(bHLH)/Myotube-MyoD-ChIP-Seq(GSE21614)/Homer	RRCAGCTGYYGY	6.8128	format:homer2
0.432	0.137	0.291	0.14
0.4	0.102	0.455	0.042
0.001	0.997	0.001	0.001
0.966	0.001	0.001	0.032
0.001	0.014	0.984	0.001
0.001	0.996	0.002	0.001
0.093	0.001	0.001	0.905
0.001	0.001	0.997	0.001
0.003	0.518	0.079	0.4
0.123	0.268	0.093	0.516
0.187	0.234	0.377	0.202
0.165	0.373	0.197	0.265
>NeuroD1(bHLH)/Islet-NeuroD1-ChIP-Seq(GSE30298)/Homer	RCCATCTGYY	6.4008	format:homer2
0.321	0.1	0.511	0.068
0.128	0.821	0.034	0.017
0.015	0.977	0.004	0.004
0.977	0.004	0.009	0.01
0.01	0.042	0.221	0.727
0.035	0.952	0.008	0.005
0.003	0.003	0.004	0.99
0.007	0.002	0.99	0.001
0.005	0.265	0.222	0.508
0.05	0.356	0.046	0.548
>NF1-halfsite(CTF)/LNCaP-NF1-ChIP-Seq(Unpublished)/Homer	YTGSCARS	4.9256	format:homer2
0.029	0.338	0.192	0.441
0.001	0.001	0.001	0.997
0.001	0.001	0.997	0.001
0.001	0.635	0.363	0.001
0.001	0.997	0.001	0.001
0.997	0.001	0.001	0.001
0.621	0.001	0.377	0.001
0.215	0.298	0.472	0.016
>Oct4(POU,Homeobox)/mES-Oct4-ChIP-Seq(GSE11431)/Homer	ATTTGCATAW	6.9032	format:homer2
0.852	0.048	0.048	0.052
0.001	0.001	0.001	0.997
0.001	0.043	0.001	0.955
0.155	0.001	0.001	0.843
0.107	0.001	0.891	0.001
0.008	0.99	0.001	0.001
0.997	0.001	0.001	0.001
0.001	0.004	0.001	0.994
0.676	0.047	0.125	0.152
0.434	0.107	0.063	0.396
>Olig2(bHLH)/Neuron-Olig2-ChIP-Seq(GSE30882)/Homer	RCCAKMTGKY	5.3024	format:homer2
0.371	0.097	0.325	0.206
0.179	0.644	0.159	0.018
0.215	0.782	0.002	0.001
0.754	0.001	0.094	0.151
0.001	0.007	0.362	0.63
0.389	0.513	0.05	0.048
0.009	0.018	0.014	0.959
0.023	0.001	0.975	0.001
0.022	0.185	0.283	0.51
0.132	0.291	0.086	0.49
>Otx2(Homeobox)/EpiLC-Otx2-ChIP-Seq(GSE56098)/Homer	SYTAATCCYY	5.5664	format:homer2
0.196	0.271	0.336	0.198
0.158	0.348	0.078	0.416
0.093	0.001	0.001	0.905
0.969	0.001	0.001	0.029
0.997	0.001	0.001	0.001
0.041	0.001	0.089	0.869
0.007	0.924	0.001	0.068
0.01	0.781	0.007	0.202
0.159	0.405	0.082	0.355
0.124	0.283	0.236	0.356
>Pax7(Paired,Homeobox),longest/Myoblast-Pax7-ChIP-Seq(GSE25064)/Homer	TAATTD	3.8528	format:homer2
0.136	0.171	0.01	0.683
0.928	0.008	0.06	0.004
0.99	0.001	0.001	0.008
0.007	0.001	0.001	0.991
0.001	0.1	0.083	0.816
0.408	0.015	0.312	0.266
>PBX1(Homeobox)/MCF7-PBX1-ChIP-Seq(GSE28007)/Homer	GSCTGTCAMTCA	8.4136	format:homer2
0.185	0.033	0.686	0.096
0.008	0.534	0.428	0.03
0.001	0.988	0.01	0.001
0.022	0.001	0.001	0.976
0.001	0.001	0.997	0.001
0.003	0.074	0.001	0.922
0.001	0.996	0.002	0.001
0.981	0.002	0.001	0.016
0.284	0.495	0.216	0.004
0.001	0.016	0.014	0.969
0.002	0.994	0.003	0.001
0.979	0.002	0.001	0.018
>Pbx3(Homeobox)/GM12878-PBX3-ChIP-Seq(GSE32465)/Homer	SCTGTCAMTCAM	7.4608	format:homer2
0.145	0.386	0.366	0.103
0.108	0.734	0.116	0.043
0.042	0.051	0.001	0.906
0.01	0.001	0.988	0.001
0.001	0.201	0.001	0.797
0.001	0.997	0.001	0.001
0.914	0.05	0.001	0.035
0.417	0.379	0.18	0.024
0.001	0.001	0.001	0.997
0.001	0.996	0.002	0.001
0.88	0.035	0.001	0.084
0.314	0.265	0.223	0.198
>Pit1(Homeobox)/GCrat-Pit1-ChIP-Seq(GSE58009)/Homer	ATGMATAWDC	6.0328	format:homer2
0.744	0.077	0.037	0.142
0.001	0.001	0.001	0.997
0.104	0.019	0.804	0.073
0.477	0.493	0.001	0.029
0.956	0.005	0.001	0.038
0.02	0.029	0.001	0.95
0.937	0.001	0.044	0.018
0.28	0.087	0.023	0.61
0.258	0.062	0.389	0.292
0.072	0.661	0.043	0.224
>PRDM14(Zf)/H1-PRDM14-ChIP-Seq(GSE22767)/Homer	RGGTCYCTAACY	7.4448	format:homer2
0.51	0.011	0.38	0.099
0.027	0.021	0.942	0.009
0.012	0.033	0.908	0.047
0.075	0.012	0.155	0.758
0.006	0.924	0.02	0.05
0.056	0.273	0.001	0.669
0.001	0.832	0.081	0.085
0.001	0.001	0.001	0.997
0.997	0.001	0.001	0.001
0.765	0.034	0.027	0.174
0.065	0.587	0.224	0.124
0.13	0.417	0.072	0.381
>Six1(Homeobox)/Myoblast-Six1-ChIP-Chip(GSE20150)/Homer	GKVTCADRTTWC	6.7624	format:homer2
0.181	0.094	0.565	0.16
0.091	0.039	0.481	0.388
0.4	0.292	0.265	0.042
0.001	0.001	0.001	0.997
0.001	0.997	0.001	0.001
0.83	0.001	0.081	0.088
0.278	0.079	0.337	0.306
0.38	0.069	0.484	0.067
0.001	0.001	0.001	0.997
0.001	0.001	0.147	0.851
0.517	0.049	0.001	0.433
0.001	0.997	0.001	0.001
>Sox4(HMG)/proB-Sox4-ChIP-Seq(GSE50066)/Homer	YCWTTGTYCC	6.4424	format:homer2
0.001	0.476	0.193	0.33
0.001	0.997	0.001	0.001
0.25	0.001	0.001	0.748
0.001	0.001	0.001	0.997
0.001	0.001	0.001	0.997
0.001	0.001	0.997	0.001
0.001	0.001	0.001	0.997
0.001	0.296	0.046	0.657
0.001	0.731	0.088	0.18
0.137	0.456	0.167	0.24
>Sox6(HMG)/Myotubes-Sox6-ChIP-Seq(GSE32627)/Homer	CCWTTGTTYY	5.1176	format:homer2
0.074	0.489	0.235	0.202
0.24	0.448	0.12	0.191
0.533	0.017	0.155	0.295
0.003	0.014	0.013	0.97
0.026	0.019	0.013	0.942
0.018	0.068	0.909	0.005
0.006	0.024	0.011	0.959
0.107	0.228	0.18	0.484
0.199	0.305	0.241	0.254
0.135	0.317	0.19	0.358
>SPDEF(ETS)/VCaP-SPDEF-ChIP-Seq(SRA014231)/Homer	RSWTCCKGBW	5.7696	format:homer2
0.625	0.001	0.373	0.001
0.072	0.46	0.316	0.152
0.569	0.001	0.001	0.429
0.001	0.001	0.001	0.997
0.001	0.997	0.001	0.001
0.001	0.997	0.001	0.001
0.001	0.001	0.361	0.637
0.001	0.001	0.916	0.082
0.046	0.286	0.389	0.278
0.303	0.071	0.001	0.625
>Srebp1a(bHLH)/HepG2-Srebp1a-ChIP-Seq(GSE31477)/Homer	RTCACSCCAY	6.496	format:homer2
0.485	0.157	0.353	0.005
0.014	0.007	0.001	0.978
0.001	0.968	0.03	0.001
0.972	0.001	0.017	0.011
0.001	0.892	0.089	0.018
0.238	0.4	0.305	0.057
0.001	0.997	0.001	0.001
0.035	0.931	0.001	0.033
0.965	0.012	0.015	0.008
0.007	0.423	0.039	0.532
>ZNF143|STAF(Zf)/CUTLL-ZNF143-ChIP-Seq(GSE29600)/Homer	AWYTCCCAK	5.344	format:homer2
0.536	0.18	0.148	0.136
0.263	0.177	0.135	0.425
0.063	0.34	0.087	0.51
0.182	0.052	0.011	0.755
0.001	0.997	0.001	0.001
0.001	0.997	0.001	0.001
0.001	0.997	0.001	0.001
0.936	0.001	0.059	0.004
0.042	0.114	0.527	0.317
>Tbet(T-box)/CD8-Tbet-ChIP-Seq(GSE33802)/Homer	AGGTGWSAMA	5.7616	format:homer2
0.788	0.015	0.091	0.106
0.239	0.067	0.512	0.182
0.032	0.001	0.886	0.081
0.001	0.029	0.001	0.969
0.001	0.001	0.997	0.001
0.255	0.014	0.021	0.71
0.056	0.299	0.499	0.146
0.997	0.001	0.001	0.001
0.467	0.294	0.045	0.194
0.377	0.246	0.18	0.197
>Tbx20(T-box)/Heart-Tbx20-ChIP-Seq(GSE29636)/Homer	RSTGYTGACAGS	7.1176	format:homer2
0.271	0.165	0.431	0.133
0.077	0.25	0.583	0.09
0.04	0.184	0.001	0.775
0.001	0.001	0.997	0.001
0.165	0.337	0.103	0.395
0.01	0.008	0.041	0.941
0.014	0.001	0.984	0.001
0.956	0.004	0.018	0.022
0.222	0.747	0.011	0.02
0.987	0.001	0.001	0.011
0.158	0.04	0.673	0.129
0.108	0.355	0.428	0.109
>VDR(NR),DR3/GM10855-VDR+vitD-ChIP-Seq(GSE22484)/Homer	ARRGGTCA	4.508	format:homer2
0.387	0.169	0.225	0.219
0.387	0.097	0.446	0.07
0.612	0.001	0.385	0.002
0.064	0.001	0.919	0.016
0.019	0.002	0.743	0.236
0.01	0.046	0.149	0.795
0.012	0.798	0.122	0.068
0.935	0.013	0.022	0.03
>ZBTB33(Zf)/GM12878-ZBTB33-ChIP-Seq(GSE32465)/Homer	GGMTCTCGCGAGAAC	9.3136	format:homer2
0.129	0.168	0.604	0.099
0.218	0.149	0.564	0.069
0.347	0.267	0.218	0.168
0.03	0.069	0.04	0.861
0.089	0.88	0.03	0.001
0.01	0.099	0.05	0.841
0.001	0.997	0.001	0.001
0.001	0.001	0.978	0.02
0.01	0.979	0.001	0.01
0.001	0.001	0.997	0.001
0.862	0.059	0.069	0.01
0.001	0.049	0.871	0.079
0.91	0.001	0.079	0.01
0.406	0.188	0.208	0.198
0.089	0.545	0.188	0.178
>Zbtb33_halfSite	TCTCG	3.6456	format:homer2
0.03	0.069	0.04	0.861
0.089	0.88	0.03	0.001
0.01	0.099	0.05	0.841
0.001	0.997	0.001	0.001
0.001	0.001	0.978	0.02
